# Phenotypic differentiation between highland and coastal quinoa under cold stress conditions

**DOI:** 10.64898/2026.01.23.701318

**Authors:** Niharika Rakasi, Lydia Kienbaum, Katharina B. Böndel, Jan-David Wiederstein, Naveen Kumar Ganga Raju, Sandra M. Schmöckel, Karl J. Schmid

## Abstract

Quinoa (*Chenopodium quinoa* Willd.) is a genetically diverse Andean crop valued for its nutrition and adaptability to varied agro-climatic conditions with potential for cultivation in European and Mediterranean, particularly on marginal lands. Low temperatures during early sowing can impair germination, while delayed sowing increases the risk of poor maturation due to unfavorable autumn weather. To assess the adaptation of quinoa to low temperature conditions, that reflect cold stress, we evaluated germination and phenotypic variation in 60 accessions from highland and coastal ecotypes across three sowing dates in South-Western Germany: late winter (S1), early spring (S2), and spring (S3). Early sowing under low temperature conditions in S1 delayed seedling-emergence and reduced emergence percentages, yet these plants produced the highest average seed yield per plot (64 g) compared to S2 (46 g) and S3 (35 g). Highland accessions showed earlier seedling-emergence and with higher emergence percentages, while coastal types matured earlier and gave higher yields across sowing dates. A complementary laboratory experiment assessed germination under cold (4.4 °C) and control (18.3 °C) conditions, using both manual scoring and image analysis via a Mask R Convolutional Neural Network, to track seedling growth. This confirmed the beneficial germination performance of highland accessions under low temperature conditions, with strong agreement between manual and automated scoring. Our findings suggest that quinoa demonstrates resilience to cold stress with highland quinoa exhibiting superior germination traits, and early sowing, despite reduced emergence, can lead to higher yields. We conclude that combining favorable traits such as faster maturity and higher yield of coastal ecotypes with superior germination traits of highland accessions is a promising avenue for breeding improved quinoa varieties for cold climatic regions.
