## Supplementary material for "Phenotypic differentiation between highland and coastal quinoa under cold stress conditions": Data_S1.csv

	Accession	MTSI	ID	Origin	Type	Taxa	ELEVATION
1	Ames-13760	6.9	A19	USA	Coastal	S1G10_batch1	2194
2	CHEN-112	5.914	A56	Peru	Highland	S4F4_batch1	NA
3	CHEN-126	7.307	A15	Bolivia	Highland	S1E8_batch1	3930.613
4	CHEN-141	7.769	A49	Bolivia	Highland	S3H9_batch1	3915.204
5	CHEN-144	6.948	A53	Bolivia	Highland	S4E11_batch1	3640
6	CHEN-151	6.086	A55	Bolivia	Highland	S4A1_batch1	3907.014
7	CHEN-155	6.986	A42	Bolivia	Highland	S3C3_batch1	3907.014
8	CHEN-159	6.256	A26	Bolivia	Highland	S2C4_batch1	3544.207
9	CHEN-160	5.528	A11	Bolivia	Highland	S1B4_batch1	3640
10	CHEN-222	6.991	A24	Bolivia	Highland	S2G3_batch1	3907.014
11	CHEN-226	7.323	A27	Bolivia	Highland	S2G5_batch1	1874.747
12	CHEN-344	6.704	A45	Peru	Coastal	S3H5_batch1	NA
13	CHEN-349	7.403	A07	Peru	Highland	S1A2_batch1	NA
14	CHEN-389	6.136	A14	Peru	Highland	S1A7_batch1	NA
15	CHEN-398	7.205	A51	Peru	Highland	S3G10_batch1	NA
16	CHEN-427	7.46	A47	Peru	Highland	S3H8_batch1	NA
17	CHEN-465	5.614	A05	Peru	Highland	S1D2_batch1	NA
18	CHEN-69	5.747	A58	Peru	Highland	S4C6_batch1	4122.706
19	CHEN-91	5.705	A35	Peru	Highland	S2B8_batch1	24.945
20	D-11924	6.679	A32	Peru	Highland	S2C7_batch1	NA
21	D-11953	8.56	A40	Peru	Highland	S4A9_batch1	NA
22	D-11980	7.496	A04	Peru	Highland	S1E2_batch1	3479.869
23	D-12014	6.282	A52	Peru	Highland	S3H11_batch1	3484.47
24	D-12036	5.838	A08	Peru	Highland	S1F3_batch1	3479.869
25	D-12040	5.841	A29	Bolivia	Highland	S2D6_batch1	3733.69
26	D-12120	7.609	A43	Peru	Highland	S3B3_batch1	3955.915
27	D-12162	7.913	A54	Peru	Highland	S4D11_batch1	3955.915
28	D-12166	6.515	A33	Bolivia	Highland	S2G8_batch1	3803.373
29	D-12184	6.045	A20	Peru	Highland	S1G11_batch1	4067.58
30	D-12196	6.571	A03	Bolivia	Highland	S1F2_batch1	4358.369
31	D-12220	6.895	A10	Peru	Highland	S1H4_batch1	3862
32	D-12225	7.159	A01	Peru	Highland	S1A1_batch1	3955.915
33	D-12229	6.995	A36	Peru	Highland	S4H11_batch1	3479.869
34	D-12243	7.87	A06	Peru	Highland	S1C2_batch1	3967
35	D-12256	7.716	A50	Peru	Highland	S3E9_batch1	3967
36	D-12268	7.481	A46	Peru	Highland	S3C7_batch1	3967
37	D-12289	5.972	A28	Peru	Highland	S2H6_batch1	3847.299
38	D-12309	6.278	A41	Peru	Highland	S3E3_batch1	NA
39	D-12320	6.741	A21	Peru	Highland	S4H8_batch1	3862
40	D-12420	6.037	A09	Bolivia	Highland	S1A3_batch1	3880.556
41	PI-510545	8.842	A44	Peru	Coastal	S3G4_batch1	3838
42	PI-510546	6.41	A57	Peru	Highland	S4C5_batch1	3838
43	PI-510549	6.311	A34	Peru	Highland	S2D8_batch1	4709
44	PI-584524	8.446	A18	Chile	Coastal	S1B9_batch1	119
45	PI-614882	5.18	A39	Chile	Coastal	S4D9_batch1	98
46	PI-614885	5.919	A17	Chile	Coastal	S1C9_batch1	119
47	PI-614886	4.55	A59	Chile	Coastal	S6B1_batch2	74.058
48	PI-614887	8.549	A12	Chile	Coastal	S1H5_batch1	81
49	PI-614914	7.936	A48	Bolivia	Highland	S3A8_batch1	3780
50	PI-614920	6.759	A38	Bolivia	Highland	S4F9_batch1	3780
51	PI-614929	6.873	A31	Bolivia	Highland	S2B6_batch1	3700
52	PI-634923	5.639	A23	Chile	Coastal	S2F1_batch1	6
53	PI-634924	7.26	A16	Chile	Coastal	S1H9_batch1	12
54	PI-665276	7.298	A02	Bolivia	Highland	S1H2_batch1	3700
55	Titicaca	4.349	A60	Chile	Coastal	S4B6_batch1	NA
