## Supplementary material for "Phenotypic differentiation between highland and coastal quinoa under cold stress conditions": Data_S7.csv

ID	Accesion_name	generation	Experiment	TKW (g)	area_mean (mm2)	bagged	TKW_relative_value (g)	area_relative_value (mm2)
A01	D-12225	gen1	Heidfeldhof2018	1.09839816933638	1.39194431457694	yes	0.689742802796641	0.371110443819824
A01	D-12225	gen2	ControlGermination2022	1.23152709359606	1.57068317820286	yes	0.556613878536961	0.192371580193904
A01	D-12225	gen2	Field2021	2.12121212121212	1.5101792252425	no	-0.3330711490791	0.252875533154264
A01	D-12225	gen2	Field2021	1.73469387755102	1.47343463192181	no	0.0534470945820007	0.289620126474954
A01	D-12225	gen0	KAUST	1.91	2.5	yes	0.447796610169491	0.427118644067797
A01	D-12225	gen2	Field2021	1.58415841584158	1.62163895840692	no	0.203982556291441	0.141415799989844
A01	D-12225	gen2	Field2021	3.41176470588235	1.4062519869614	yes	-1.62362373374933	0.356802771435364
A02	PI-665276	gen2	Field2021	1.06796116504854	1.26687652798532	no	0.72017980708448	0.496178230411444
A02	PI-665276	gen2	ControlGermination2022	1.36363636363636	1.46820845929059	yes	0.424504608496661	0.294846299106174
A02	PI-665276	gen2	Field2021	1.1	1.24356661021709	no	0.688140972133021	0.519488148179674
A02	PI-665276	gen0	KAUST	1.14	2	yes	1.21779661016949	0.927118644067797
A02	PI-665276	gen2	Schwarzwald2022	2.16666666666667	2.05135122736295	no	-0.378525694533649	-0.288296468966186
A02	PI-665276	gen2	Field2021	2	1.84344499826431	no	-0.211859027866979	-0.080390239867546
A02	PI-665276	gen2	ControlGermination2022	1.05398457583548	1.25134520251831	yes	0.734156396297541	0.511709555878454
A02	PI-665276	gen1	Heidfeldhof2018	0.987654320987654	1.27128020284598	yes	0.800486651145367	0.491774555550784
A03	D-12196	gen2	Field2021	1.73913043478261	1.61600014178649	no	0.0490105373504106	0.147054616610274
A03	D-12196	gen2	Field2021	1.6304347826087	1.51119918862115	no	0.157706189524321	0.251855569775614
A03	D-12196	gen1	Heidfeldhof2018	1.05990783410138	1.30729048771243	yes	0.728233138031641	0.455764270684334
A03	D-12196	gen2	Schwarzwald2022	1.38686131386861	1.53356340897344	no	0.401279658264411	0.229491349423324
A03	D-12196	gen2	Field2021	1.41414141414141	1.60863633468898	no	0.373999557991611	0.154418423707784
A03	D-12196	gen0	KAUST	1.89	2.6	yes	0.467796610169491	0.327118644067796
A03	D-12196	gen2	ControlGermination2022	1.09243697478992	1.37797539658239	yes	0.695703997343101	0.385079361814374
A04	D-11980	gen2	Field2021	2.1	1.94751540064812	no	-0.311859027866979	-0.184460642251356
A04	D-11980	gen2	Field2021	2.16494845360825	2.07086974136608	no	-0.376807481475229	-0.307814982969316
A04	D-11980	gen1	Heidfeldhof2018	1.67910447761194	2.1872761074954	yes	0.109036494521081	-0.424221349098636
A04	D-11980	gen2	Field2021	2.43967828418231	2.59362934322982	yes	-0.651537312049289	-0.830574584833056
A04	D-11980	gen2	ControlGermination2022	1.65441176470588	1.94598366232479	yes	0.133729207427141	-0.182928903928026
A04	D-11980	gen0	KAUST	2.96	3.6	yes	-0.602203389830509	-0.672881355932204
A04	D-11980	gen2	Field2021	2.60416666666667	2.34416837369402	no	-0.816025694533649	-0.581113615297256
A05	CHEN-465	gen2	Schwarzwald2022	2.92604501607717	2.82134273485355	no	-1.13790404394415	-1.05828797645679
A05	CHEN-465	gen2	ControlGermination2022	1.77725118483412	1.63633440103011	yes	0.0108897872989007	0.126720357366654
A05	CHEN-465	gen2	Field2021	1.48514851485149	1.41747515154357	no	0.302992457281531	0.345579606853194
A05	CHEN-465	gen2	Field2021	0.918367346938776	1.18088415143441	no	0.869773625194245	0.582170606962354
A05	CHEN-465	gen1	Heidfeldhof2018	1.30977130977131	1.39112188265874	yes	0.478369662361711	0.371932875738024
A05	CHEN-465	gen2	Field2021	1.15473441108545	1.36469762332962	yes	0.633406561047571	0.398357135067144
A05	CHEN-465	gen0	KAUST	1.83	2.4	yes	0.527796610169491	0.527118644067797
A06	D-12243	gen2	ControlGermination2022	0.454545454545455	1.33536897870627	yes	1.33359551758757	0.427685779690494
A06	D-12243	gen2	ControlGermination2022	1.23076923076923	1.48455468507913	yes	0.557371741363791	0.278500073317634
A06	D-12243	gen2	Field2021	1.96521739130435	1.18073193910272	yes	-0.177076419171329	0.582322819294044
A06	D-12243	gen2	Field2021	0.617283950617284	1.02981081568165	no	1.17085702151574	0.733243942715114
A06	D-12243	gen0	KAUST	1.15	2	yes	1.20779661016949	0.927118644067797
A06	D-12243	gen2	Field2021	1.1340206185567	1.18598421332762	no	0.65412035357632	0.577070545069144
A06	D-12243	gen2	Field2021	1.3	1.31499955773354	no	0.488140972133021	0.448055200663224
A06	D-12243	gen1	Heidfeldhof2018	1.08771929824561	1.43054177280058	yes	0.700421673887411	0.332512985596184
A06	D-12243	gen2	Field2021	1.11111111111111	1.12470364269584	no	0.677029861021911	0.638351115700924
A06	D-12243	gen2	Schwarzwald2022	1.20879120879121	1.33421989980635	no	0.579349763341811	0.428834858590414
A07	CHEN-349	gen2	Field2021	1.63265306122449	1.57424290386998	no	0.155487910908531	0.188811854526784
A07	CHEN-349	gen2	ControlGermination2022	0.810810810810811	1.23136471252184	yes	0.97733016132221	0.531690045874924
A07	CHEN-349	gen0	KAUST	2	2.8	yes	0.357796610169491	0.127118644067797
A07	CHEN-349	gen1	Heidfeldhof2018	1.23831775700935	1.47143868045628	yes	0.549823215123671	0.291616077940484
A07	CHEN-349	gen2	Field2021	1.2	1.45909704387188	no	0.588140972133021	0.303957714524884
A07	CHEN-349	gen2	Field2021	1.45631067961165	1.61372379481214	no	0.331830292521371	0.149330963584624
A08	D-12036	gen2	Schwarzwald2022	2.18068535825545	2.42664603355146	no	-0.39254438612243	-0.663591275154696
A08	D-12036	gen2	Field2021	2.47706422018349	2.2418231966144	no	-0.688923248050469	-0.478768438217636
A08	D-12036	gen2	Field2021	2.32323232323232	2.23883293253003	no	-0.535091351099299	-0.475778174133266
A08	D-12036	gen1	Heidfeldhof2018	2.13256484149856	2.48062180648276	yes	-0.344423869365539	-0.717567048085996
A08	D-12036	gen0	KAUST	4.05	4.1	yes	-1.69220338983051	-1.1728813559322
A08	D-12036	gen2	Field2021	3.3	2.84940030694008	no	-1.51185902786698	-1.08634554854332
A09	D-12420	gen2	Field2021	0.99009900990099	1.22637644026539	no	0.798041962232031	0.536678318131374
A09	D-12420	gen2	Field2021	1.5	1.27822742704439	no	0.288140972133021	0.484827331352374
A09	D-12420	gen0	KAUST	1.45	2.2	yes	0.907796610169491	0.727118644067796
A09	D-12420	gen2	ControlGermination2022	1.10526315789474	1.25790135609476	yes	0.682877814238281	0.505153402302004
A09	D-12420	gen2	Field2021	1.2	1.5409986114502	no	0.588140972133021	0.222056146946564
A09	D-12420	gen2	Schwarzwald2022	1.4527027027027	1.52330562210566	no	0.335438269430321	0.239749136291104
A09	D-12420	gen2	ControlGermination2022	1.66666666666667	1.82764501089141	yes	0.121474305466351	-0.064590252494646
A09	D-12420	gen1	Heidfeldhof2018	1.019955654102	1.24334502788446	yes	0.768185318031021	0.519709730512304
A10	D-12220	gen2	ControlGermination2022	1.16865869853918	1.3976853872992	yes	0.619482273593841	0.365369371097564
A10	D-12220	gen2	Field2021	1.0752688172043	1.25392645277003	no	0.712872154928721	0.509128305626734
A10	D-12220	gen1	Heidfeldhof2018	1.83783783783784	1.87669587973002	yes	-0.0496968657048193	-0.113641121333256
A10	D-12220	gen2	ControlGermination2022	1.59638554216867	1.66057004339724	yes	0.191755429964351	0.102484714999524
A10	D-12220	gen2	Field2021	1.08910891089109	1.51206640500834	no	0.699032061241931	0.250988353388424
A10	D-12220	gen2	Field2021	1.2	1.25509089529514	no	0.588140972133021	0.507963863101624
A10	D-12220	gen0	KAUST	1.9	2.6	yes	0.457796610169491	0.327118644067796
A11	CHEN-160	gen1	Heidfeldhof2018	1.08949416342412	1.33896548622777	yes	0.698646808708901	0.424089272168994
A11	CHEN-160	gen2	Field2021	2.64150943396226	1.59123482544475	yes	-0.853368461829239	0.171819932952014
A11	CHEN-160	gen2	Field2021	1.25	1.31224311701953	no	0.538140972133021	0.450811641377234
A11	CHEN-160	gen0	KAUST	1.44	2	yes	0.917796610169491	0.927118644067797
A11	CHEN-160	gen2	Field2021	1.2280701754386	1.40399595559422	yes	0.560070796694421	0.359058802802544
A11	CHEN-160	gen2	Field2021	1.21212121212121	1.31655283166905	no	0.576019760011811	0.446501926727714
A11	CHEN-160	gen2	ControlGermination2022	1.66383701188455	1.72375058672424	yes	0.124303960248471	0.039304171672524
A11	CHEN-160	gen2	Field2021	1.16504854368932	1.25602954568215	no	0.6230924284437	0.507025212714614
A12	PI-614887	gen0	KAUST	3.4	3.4	yes	-1.04220338983051	-0.472881355932203
A12	PI-614887	gen2	Field2021	2.47422680412371	2.10070751499884	no	-0.68608583199069	-0.337652756602076
A12	PI-614887	gen1	Heidfeldhof2018	2.04545454545455	2.09810461559572	yes	-0.257313573321529	-0.335049857198956
A12	PI-614887	gen2	Field2021	1.37254901960784	1.50595313894982	no	0.415591952525181	0.257101619446944
A12	PI-614887	gen2	Field2021	2.5	2.08299168109894	no	-0.711859027866979	-0.319936922702176
A12	PI-614887	gen2	ControlGermination2022	2.62430939226519	2.3890644321839	yes	-0.836168420132169	-0.626009673787136
A13	PI-634917	gen1	Heidfeldhof2018	2.61904761904762	2.44757951867013	yes	-0.830906646914599	-0.684524760273366
A13	PI-634917	gen2	Field2021	2.6530612244898	2.28241432747062	no	-0.86492025235678	-0.519359569073856
A13	PI-634917	gen2	Field2021	3.26732673267327	2.44439121992281	no	-1.47918576054025	-0.681336461526046
A13	PI-634917	gen2	ControlGermination2022	2.76363636363636	2.50095276919278	yes	-0.97549539150334	-0.737898010796016
A13	PI-634917	gen2	Field2021	2.72727272727273	2.31711876633191	no	-0.93913175513971	-0.554064007935146
A13	PI-634917	gen2	Field2021	2.62626262626263	2.13726571232382	no	-0.838121654129609	-0.374210953927056
A13	PI-634917	gen2	Schwarzwald2022	1.36807817589577	1.6935823555878	no	0.420062796237251	0.0694724028089639
A13	PI-634917	gen2	Field2021	2.73684210526316	2.19669728404597	no	-0.94870113313014	-0.433642525649206
A13	PI-634917	gen2	Schwarzwald2022	0.810810810810811	1.42466449093174	no	0.97733016132221	0.338390267465024
A13	PI-634917	gen0	KAUST	3.88	3.8	yes	-1.52220338983051	-0.872881355932203
A14	CHEN-389	gen2	Field2021	3.03418803418803	1.52405167219501	yes	-1.24604706205501	0.239003086201754
A14	CHEN-389	gen2	ControlGermination2022	1.73076923076923	2.15682692138048	yes	0.0573717413637906	-0.393772162983716
A14	CHEN-389	gen2	Field2021	2.21033868092692	2.10438743823352	no	-0.422197708793899	-0.341332679836756
A14	CHEN-389	gen2	ControlGermination2022	1.57894736842105	2.14372913147274	yes	0.209193603711971	-0.380674373075976
A14	CHEN-389	gen2	Field2021	2.03389830508475	2.20421058023717	no	-0.24575733295173	-0.441155821840406
A14	CHEN-389	gen2	Schwarzwald2022	1.11111111111111	1.59894031668321	no	0.677029861021911	0.164114441713554
A14	CHEN-389	gen0	KAUST	2.93	3.5	yes	-0.572203389830509	-0.572881355932203
A14	CHEN-389	gen1	Heidfeldhof2018	1.54981549815498	1.97027180434593	yes	0.23832547397804	-0.207217045949166
A14	CHEN-389	gen2	Field2021	2.61194029850746	2.40989677229924	no	-0.823799326374439	-0.646842013902476
A15	CHEN-126	gen2	Field2021	1.62037037037037	1.56943787993104	no	0.167770601762651	0.193616878465724
A15	CHEN-126	gen2	Field2021	2.18487394957983	1.89072419965968	no	-0.396732977446809	-0.127669441262916
A15	CHEN-126	gen0	KAUST	1.47	2.4	yes	0.887796610169491	0.527118644067797
A15	CHEN-126	gen2	Field2021	1.61764705882353	1.76072581550654	no	0.17049391330949	0.00232894289022401
A15	CHEN-126	gen2	Schwarzwald2022	1.07142857142857	1.33041343944413	no	0.716712400704451	0.432641318952634
A15	CHEN-126	gen1	Heidfeldhof2018	1.28755364806867	1.4390531124731	yes	0.500587324064351	0.324001645923664
A15	CHEN-126	gen2	ControlGermination2022	0.808080808080808	1.14780729948872	yes	0.980060164052213	0.615247458908044
A15	CHEN-126	gen2	ControlGermination2022	1.06382978723404	1.34956865583329	yes	0.72431118489898	0.413486102563474
A15	CHEN-126	gen2	Field2021	2.37623762376238	2.18875096346917	no	-0.58809665162936	-0.425696205072406
A16	PI-634924	gen0	KAUST	2.76	3.4	yes	-0.402203389830508	-0.472881355932203
A16	PI-634924	gen2	Schwarzwald2022	1.50259067357513	1.84156933102583	no	0.285550298557891	-0.0785145726290661
A16	PI-634924	gen2	ControlGermination2022	1.99074074074074	2.25467966027834	yes	-0.202599768607719	-0.491624901881576
A16	PI-634924	gen2	Field2021	2.17391304347826	1.80647779345044	no	-0.385772071345239	-0.043423035053676
A16	PI-634924	gen1	Heidfeldhof2018	1.63461538461538	1.81295944922245	yes	0.153525587517641	-0.0499046908256859
A16	PI-634924	gen2	Field2021	2.03488372093023	1.81630676846172	no	-0.246742748797209	-0.0532520100649561
A16	PI-634924	gen2	Field2021	1.62790697674419	1.71667381358701	no	0.160233995388831	0.0463809448097539
A17	PI-614885	gen2	ControlGermination2022	2.51497005988024	2.27493518198322	yes	-0.726829087747219	-0.511880423586456
A17	PI-614885	gen2	Field2021	2.40384615384615	1.92598604525511	no	-0.61570518171313	-0.162931286858346
A17	PI-614885	gen2	Schwarzwald2022	1.23188405797101	1.52474553947863	no	0.556256914162011	0.238309218918134
A17	PI-614885	gen2	Field2021	1.30952380952381	1.58636891380662	no	0.478617162609211	0.176685844590144
A17	PI-614885	gen0	KAUST	2.97	3.5	yes	-0.612203389830509	-0.572881355932203
A17	PI-614885	gen2	Field2021	1.05105105105105	1.79720970513192	yes	0.737089921081971	-0.0341549467351561
A17	PI-614885	gen1	Heidfeldhof2018	2.12048192771084	2.09317305763084	yes	-0.332340955577819	-0.330118299234076
A17	PI-614885	gen2	Field2021	2.16589861751152	1.86272780384336	no	-0.377757645378499	-0.0996730454465959
A18	PI-584524	gen2	Field2021	4.31192660550459	2.07439466864624	yes	-2.52378563337157	-0.311339910249476
A18	PI-584524	gen2	ControlGermination2022	2.1602787456446	2.23595008285203	yes	-0.37213777351158	-0.472895324455266
A18	PI-584524	gen2	Schwarzwald2022	1.15839243498818	1.43944839213757	no	0.629748537144841	0.323606366259194
A18	PI-584524	gen2	Field2021	2.63157894736842	2.19978208957534	no	-0.843437975235399	-0.436727331178576
A18	PI-584524	gen1	Heidfeldhof2018	1.42857142857143	1.71290769747325	yes	0.359569543561591	0.050147060923514
A18	PI-584524	gen2	Field2021	2.28571428571429	1.98076867307935	no	-0.497573313581269	-0.217713914682586
A18	PI-584524	gen0	KAUST	2.86	3.1	yes	-0.502203389830508	-0.172881355932204
A18	PI-584524	gen2	Field2021	2.52475247524752	2.15029604305135	no	-0.736611503114499	-0.387241284654586
A19	Ames-13760	gen2	Field2021	1.66666666666667	1.5215945858804	no	0.121474305466351	0.241460172516364
A19	Ames-13760	gen2	Field2021	1.71779141104294	1.5274137461478	no	0.0703495610900806	0.235641012248964
A19	Ames-13760	gen0	KAUST	2.55	2.8	yes	-0.192203389830508	0.127118644067797
A19	Ames-13760	gen1	Heidfeldhof2018	1.62094763092269	1.66167613157905	yes	0.167193341210331	0.101378626817714
A19	Ames-13760	gen2	ControlGermination2022	1.86516853932584	1.88769273597203	yes	-0.0770275671928193	-0.124637977575266
A19	Ames-13760	gen2	Field2021	1.79723502304147	1.6187586226771	no	-0.00909405090844939	0.144296135719664
A20	D-12184	gen2	Field2021	1.57190635451505	1.67552073145391	no	0.216234617617971	0.0875340269428539
A20	D-12184	gen2	ControlGermination2022	1.60194174757282	2.13390929664223	yes	0.186199224560201	-0.370854538245466
A20	D-12184	gen2	Field2021	1.6140350877193	1.75696273331057	no	0.174105884413721	0.006092025086194
A20	D-12184	gen2	ControlGermination2022	1.28089887640449	1.88769273597203	yes	0.507242095728531	-0.124637977575266
A20	D-12184	gen2	Field2021	1.53488372093023	1.55992068883985	no	0.253257251202791	0.203134069556914
A20	D-12184	gen2	Field2021	1.85267857142857	2.03809395094506	yes	-0.0645375992955495	-0.275039192548296
A20	D-12184	gen2	Field2021	1.62079510703364	1.91904542228074	yes	0.167345865099381	-0.155990663883976
A20	D-12184	gen1	Heidfeldhof2018	1.41949152542373	1.86839016122838	yes	0.368649446709291	-0.105335402831616
A20	D-12184	gen2	Field2021	2.80701754385965	1.57160501438007	yes	-1.01887657172663	0.191449744016694
A20	D-12184	gen2	Field2021	1.23711340206186	1.51279419199708	no	0.551027570071161	0.250260566399684
A20	D-12184	gen2	Schwarzwald2022	1.78899082568807	2.1116817160896	no	-0.000849853555049407	-0.348626957692836
A20	D-12184	gen0	KAUST	2.37	3.1	yes	-0.0122033898305087	-0.172881355932204
A20	D-12184	gen2	Field2021	1.79723502304147	1.88522745414813	no	-0.00909405090844939	-0.122172695751366
A21	D-12320	gen2	Field2021	1.5	1.43107809498906	no	0.288140972133021	0.331976663407704
A21	D-12320	gen2	Field2021	1.36585365853659	1.38222702712547	no	0.422287313596431	0.380827731271294
A21	D-12320	gen2	Field2021	1.87817258883249	1.76421026983842	no	-0.0900316166994695	-0.00115551144165615
A21	D-12320	gen0	KAUST	1.62	2.3	yes	0.737796610169491	0.627118644067797
A21	D-12320	gen2	ControlGermination2022	1.28205128205128	1.67386656642979	yes	0.506089690081741	0.0891881919669739
A21	D-12320	gen1	Heidfeldhof2018	1.04125736738703	1.33523268170549	yes	0.746883604745991	0.427822076691274
A21	D-12320	gen2	Schwarzwald2022	1.28099173553719	1.44632969048345	no	0.507149236595831	0.316725067913314
A22	PI-614888	gen0	KAUST	1.72	2.7	yes	0.637796610169491	0.227118644067796
A22	PI-614888	gen1	Heidfeldhof2018	1.36038186157518	1.70881169335647	yes	0.427759110557841	0.0542430650402939
A22	PI-614888	gen2	Field2021	1.47308781869688	1.34883149335472	no	0.31505315343614	0.414223265042044
A22	PI-614888	gen2	Schwarzwald2022	1.98675496688742	2.05326309690626	no	-0.198613994754399	-0.290208338509496
A22	PI-614888	gen2	Field2021	1.44846796657382	1.36821576131088	no	0.339673005559201	0.394838997085884
A22	PI-614888	gen2	Field2021	1.2	1.21604127804438	no	0.588140972133021	0.547013480352384
A22	PI-614888	gen2	ControlGermination2022	2.01342281879195	2.24519477214589	yes	-0.225281846658929	-0.482140013749126
A23	PI-634923	gen2	Field2021	2.6797385620915	2.22234674840192	no	-0.891597589958479	-0.459291990005156
A23	PI-634923	gen2	ControlGermination2022	2.48251748251748	2.48362913540193	yes	-0.694376510384459	-0.720574377005166
A23	PI-634923	gen2	Schwarzwald2022	NA	2.43388108384136	no	NA	-0.670826325444596
A23	PI-634923	gen1	Heidfeldhof2018	2.40566037735849	2.29500075295877	yes	-0.617519405225469	-0.531945994562006
A23	PI-634923	gen2	Field2021	2.61818181818182	2.29861807194623	no	-0.830040846048799	-0.535563313549466
A23	PI-634923	gen0	KAUST	3.29	3.6	yes	-0.932203389830509	-0.672881355932204
A23	PI-634923	gen2	Field2021	2.20238095238095	2.22437252033324	no	-0.414239980247929	-0.461317761936476
A24	CHEN-222	gen2	Field2021	1.40127388535032	1.40975898295451	no	0.386867086782701	0.353295775442254
A24	CHEN-222	gen1	Heidfeldhof2018	1.45708582834331	1.5447495945623	yes	0.331055143789711	0.218305163834464
A24	CHEN-222	gen2	Field2021	2.18421052631579	1.09640400885364	yes	-0.396069554182769	0.666650749543124
A24	CHEN-222	gen2	Field2021	1.41361256544503	1.34149789498114	no	0.374528406687991	0.421556863415624
A24	CHEN-222	gen2	Schwarzwald2022	1.38121546961326	1.92084977552852	no	0.406925502519761	-0.157795017131756
A24	CHEN-222	gen2	ControlGermination2022	1.21359223300971	1.31089079862274	yes	0.574548739123311	0.452163959774024
A24	CHEN-222	gen2	Field2021	1.27906976744186	1.23146608587383	no	0.509071204691161	0.531588672522934
A24	CHEN-222	gen2	ControlGermination2022	1.14803625377644	1.38269569956644	yes	0.640104718356581	0.380359058830324
A24	CHEN-222	gen0	KAUST	1.76	2.5	yes	0.597796610169491	0.427118644067797
A25	Ames-13728	gen2	ControlGermination2022	2.54196642685851	2.26327523610575	yes	-0.753825454725489	-0.500220477708986
A25	Ames-13728	gen2	Field2021	2.33333333333333	2.08629549443722	no	-0.545192361200309	-0.323240736040456
A25	Ames-13728	gen2	Schwarzwald2022	1.26696832579186	1.92352186862061	no	0.521172646341161	-0.160467110223846
A25	Ames-13728	gen2	Field2021	2.45551601423488	2.22668343379404	no	-0.66737504210186	-0.463628675397276
A25	Ames-13728	gen2	Field2021	1.58823529411765	1.7670131918262	no	0.199905678015371	-0.00395843342943603
A25	Ames-13728	gen0	KAUST	3.79	3.5	yes	-1.43220338983051	-0.572881355932203
A25	Ames-13728	gen1	Heidfeldhof2018	1.97761194029851	2.16426561995591	yes	-0.189470968165489	-0.401210861559146
A26	CHEN-159	gen2	Field2021	1.9	1.88549542427063	no	-0.111859027866979	-0.122440665873866
A26	CHEN-159	gen2	Field2021	0.720720720720721	1.13158430853441	yes	1.0674202514123	0.631470449862354
A26	CHEN-159	gen1	Heidfeldhof2018	1.65271966527197	1.80151432426146	yes	0.135421306861051	-0.038459565864696
A26	CHEN-159	gen2	Field2021	0.956937799043062	1.17886160606403	no	0.831203173089959	0.584193152332734
A26	CHEN-159	gen2	Field2021	1.68421052631579	1.6486804876374	no	0.103930445817231	0.114374270759364
A26	CHEN-159	gen0	KAUST	2.14	3	yes	0.217796610169491	-0.0728813559322035
A26	CHEN-159	gen2	Schwarzwald2022	1.73913043478261	2.10111892413412	no	0.0490105373504106	-0.338064165737356
A26	CHEN-159	gen2	Field2021	1.8018018018018	1.71191952196327	no	-0.0136608296687795	0.051135236433494
A26	CHEN-159	gen2	Schwarzwald2022	1.7910447761194	2.111504012863	no	-0.00290380398637935	-0.348449254466236
A26	CHEN-159	gen2	ControlGermination2022	1.83870967741935	1.85194418661056	yes	-0.0505687052863295	-0.088889428213796
A26	CHEN-159	gen2	Field2021	4.11764705882353	1.55778738966564	yes	-2.32950608669051	0.205267368731124
A27	CHEN-226	gen1	Heidfeldhof2018	1.85446009389671	2.13378639598955	yes	-0.0663191217636894	-0.370731637592786
A27	CHEN-226	gen0	KAUST	3.08	3.9	yes	-0.722203389830509	-0.972881355932203
A27	CHEN-226	gen2	Field2021	1.65109034267913	1.66090939238064	no	0.137050629453891	0.102145366016124
A27	CHEN-226	gen2	Schwarzwald2022	1.2396694214876	1.82846437274011	no	0.548471550645421	-0.065409614343346
A27	CHEN-226	gen2	Field2021	2.00892857142857	1.82450753343957	no	-0.220787599295549	-0.061452775042806
A27	CHEN-226	gen2	Field2021	1.86629526462396	1.81282768890386	no	-0.0781542924909393	-0.049772930507096
A27	CHEN-226	gen2	ControlGermination2022	1.15384615384615	1.87278014421463	yes	0.634294818286871	-0.109725385817866
A27	CHEN-226	gen2	ControlGermination2022	1.54471544715447	1.68018614082802	yes	0.243425524978551	0.0828686175687439
A28	D-12289	gen0	KAUST	1.95	2.6	yes	0.407796610169491	0.327118644067796
A28	D-12289	gen2	Field2021	1.19341563786008	1.26961490058114	no	0.594725334272941	0.493439857815624
A28	D-12289	gen2	Field2021	2.94736842105263	1.37016547153702	yes	-1.15922744891961	0.392889286859744
A28	D-12289	gen2	Field2021	1.02040816326531	1.24749122530702	no	0.767732808867711	0.515563533089744
A28	D-12289	gen1	Heidfeldhof2018	1.44954128440367	1.55556396628683	yes	0.338599687729351	0.207490792109934
A28	D-12289	gen2	Schwarzwald2022	1.26550868486352	1.55560145244084	no	0.522632287269501	0.207453305955924
A28	D-12289	gen2	Field2021	1.22448979591837	1.16661120650449	no	0.563651176214651	0.596443551892274
A28	D-12289	gen2	ControlGermination2022	1.16197183098592	1.26998163759708	yes	0.626169141147101	0.493073120799684
A29	D-12040	gen2	ControlGermination2022	1.98952879581152	2.01586242808097	yes	-0.201387823678499	-0.252807669684206
A29	D-12040	gen1	Heidfeldhof2018	2.00361010830325	2.1167492686602	yes	-0.215469136170229	-0.353694510263436
A29	D-12040	gen2	Field2021	2.3125	2.1542596757412	no	-0.524359027866979	-0.391204917344436
A29	D-12040	gen2	Field2021	1.54929577464789	1.75806916557567	no	0.238845197485131	0.00498559282109401
A29	D-12040	gen2	Field2021	2.55144032921811	2.26814692304949	no	-0.763299357085089	-0.505092164652726
A29	D-12040	gen2	Field2021	0.961538461538462	1.33175476543185	yes	0.826602510594559	0.431299992964914
A29	D-12040	gen2	Schwarzwald2022	1.50724637681159	2.08690510869792	no	0.280894595321431	-0.323850350301156
A29	D-12040	gen0	KAUST	2.21	3.2	yes	0.147796610169491	-0.272881355932204
A29	D-12040	gen2	Field2021	2.26950354609929	2.17620539242494	no	-0.481362573966269	-0.413150634028176
A29	D-12040	gen2	ControlGermination2022	2.26851851851852	2.46849954073076	yes	-0.480377546385499	-0.705444782333996
A30	Ames-13751	gen0	KAUST	2.93	3.4	yes	-0.572203389830509	-0.472881355932203
A30	Ames-13751	gen1	Heidfeldhof2018	2.14285714285714	2.24071412823423	yes	-0.35471617072412	-0.477659369837466
A31	PI-614929	gen2	Field2021	2.17557251908397	2.19374994057735	no	-0.387431546950949	-0.430695182180586
A31	PI-614929	gen2	Field2021	2.12962962962963	2.2666128448866	no	-0.34148865749661	-0.503558086489836
A31	PI-614929	gen2	Field2021	1.46341463414634	2.02635083360106	yes	0.32472633798668	-0.263296075204296
A31	PI-614929	gen2	ControlGermination2022	1.84466019417476	2.19587376395476	yes	-0.0565192220417394	-0.432819005557996
A31	PI-614929	gen1	Heidfeldhof2018	1.74778761061947	2.01083238036594	yes	0.0403533615135505	-0.247777621969176
A31	PI-614929	gen2	Schwarzwald2022	0.990990990990991	1.80704027174578	no	0.79714998114203	-0.0439855133490161
A31	PI-614929	gen0	KAUST	2.91	3.3	yes	-0.552203389830509	-0.372881355932203
A31	PI-614929	gen2	Field2021	3.03317535545024	2.47241903876806	no	-1.24503438331722	-0.709364280371296
A32	D-11924	gen2	Field2021	1.40893470790378	1.43232384994368	no	0.379206264229241	0.330730908453084
A32	D-11924	gen0	KAUST	1.91	2.6	yes	0.447796610169491	0.327118644067796
A32	D-11924	gen1	Heidfeldhof2018	1.32049518569464	1.480125286688	yes	0.467645786438381	0.282929471708764
A32	D-11924	gen2	Field2021	1.09489051094891	1.21991574046386	no	0.693250461184111	0.543139017932904
A32	D-11924	gen2	ControlGermination2022	1.91099476439791	1.93141429617767	yes	-0.122853792264889	-0.168359537780906
A32	D-11924	gen2	Field2021	1.13970588235294	1.16795243300936	no	0.648435089780081	0.595102325387404
A33	D-12166	gen2	Field2021	1.25	1.22793699260164	no	0.538140972133021	0.535117765795124
A33	D-12166	gen2	ControlGermination2022	1.35306553911205	1.48294460395426	yes	0.435075433020971	0.280110154442504
A33	D-12166	gen2	Field2021	1.25412541254125	1.28290472880448	no	0.534015559591771	0.480150029592284
A33	D-12166	gen2	Field2021	1.92982456140351	1.93895591832044	no	-0.14168358927049	-0.175901159923676
A33	D-12166	gen0	KAUST	1.67	2.3	yes	0.687796610169491	0.627118644067797
A33	D-12166	gen2	Field2021	1.22159090909091	1.35641218992797	no	0.566550063042111	0.406642568468794
A33	D-12166	gen1	Heidfeldhof2018	1.33196721311475	1.44286051799605	yes	0.456173759018271	0.320194240400714
A33	D-12166	gen2	Schwarzwald2022	1.34615384615385	1.62964982275449	no	0.441987125979171	0.133404935642274
A34	PI-510549	gen2	Schwarzwald2022	0.926365795724466	1.57047077198635	no	0.861775176408555	0.192583986410414
A34	PI-510549	gen2	Field2021	1.32850241545894	1.75367358100616	yes	0.459638556674081	0.00938117739060385
A34	PI-510549	gen2	Field2021	1.34715025906736	1.73288109317078	yes	0.440990713065661	0.0301736652259839
A34	PI-510549	gen2	ControlGermination2022	1.56818181818182	1.87883649337782	yes	0.219959153951201	-0.115781734981056
A34	PI-510549	gen2	Field2021	1.9815668202765	1.99253659396677	no	-0.193425848143479	-0.229481835570006
A34	PI-510549	gen2	Field2021	1.3	1.51469510246781	no	0.488140972133021	0.248359655928954
A34	PI-510549	gen1	Heidfeldhof2018	1.48861646234676	1.92107800797495	yes	0.299524509786261	-0.158023249578186
A34	PI-510549	gen0	KAUST	1.92	2.8	yes	0.437796610169491	0.127118644067797
A34	PI-510549	gen2	Field2021	1.23376623376623	1.47189634283642	no	0.554374738366791	0.291158415560344
A35	CHEN-91	gen2	Field2021	2.99242424242424	2.8139250786467	no	-1.20428327029122	-1.05087032024994
A35	CHEN-91	gen2	Field2021	2.88065843621399	2.64555597599642	no	-1.09251746408097	-0.882501217599656
A35	CHEN-91	gen1	Heidfeldhof2018	1.32420091324201	1.94835012724228	yes	0.463940058891011	-0.185295368845516
A35	CHEN-91	gen2	ControlGermination2022	1.67883211678832	2.33696249236156	yes	0.109308855344701	-0.573907733964796
A35	CHEN-91	gen2	Field2021	3.03921568627451	2.74600778981032	no	-1.25107471414149	-0.982953031413556
A35	CHEN-91	gen0	KAUST	2.74	3.6	yes	-0.382203389830509	-0.672881355932204
A35	CHEN-91	gen2	ControlGermination2022	1.88405797101449	2.20617486946825	yes	-0.0959169988814694	-0.443120111071486
A36	D-12229	gen2	ControlGermination2022	1.87134502923977	2.1723327624519	yes	-0.0832040571067494	-0.409278004055136
A36	D-12229	gen1	Heidfeldhof2018	1.52125279642058	2.02130015846324	yes	0.266888175712441	-0.258245400066476
A36	D-12229	gen2	Field2021	0.964912280701754	1.1665112049434	no	0.823228691431267	0.596543553453364
A36	D-12229	gen2	Field2021	2.32558139534884	2.07824394129968	no	-0.537440423215819	-0.315189182902916
A36	D-12229	gen2	Field2021	1.98697068403909	1.9239705333104	no	-0.198829711906069	-0.160915774913636
A36	D-12229	gen2	Field2021	2.35690235690236	2.15942152662309	no	-0.568761384769339	-0.396366768226326
A36	D-12229	gen0	KAUST	2.92	3.6	yes	-0.562203389830509	-0.672881355932204
A36	D-12229	gen2	Field2021	2.2093023255814	2.00411592300281	no	-0.42116135344838	-0.241061164606046
A37	CHEN-322	gen2	Field2021	1.20181405895692	1.13882334851354	no	0.586326913176101	0.624231409883224
A37	CHEN-322	gen2	Field2021	1.34545454545455	1.37235704617067	no	0.442686426678471	0.390697712226094
A37	CHEN-322	gen0	KAUST	1.47	2.1	yes	0.887796610169491	0.827118644067796
A37	CHEN-322	gen1	Heidfeldhof2018	0.94577553593947	1.24708902864492	yes	0.842365436193551	0.515965729751844
A37	CHEN-322	gen2	ControlGermination2022	1.08333333333333	1.28780383394621	yes	0.704807638799691	0.475250924450554
A37	CHEN-322	gen2	ControlGermination2022	1.27035830618893	1.46955563880333	yes	0.517782665944091	0.293499119593434
A37	CHEN-322	gen2	Schwarzwald2022	1.4985590778098	1.73091105516522	no	0.289581894323221	0.0321437032315439
A37	CHEN-322	gen2	Field2021	1.3671875	1.2588186939247	no	0.420953472133021	0.504236064472064
A38	PI-614920	gen1	Heidfeldhof2018	2.68796992481203	2.58790304943255	yes	-0.899828952679009	-0.824848291035786
A38	PI-614920	gen2	ControlGermination2022	2.87425149700599	2.81187803267005	yes	-1.08611052487297	-1.04882327427329
A38	PI-614920	gen2	ControlGermination2022	3.05084745762712	2.85594598822675	yes	-1.2627064854941	-1.09289122982999
A38	PI-614920	gen2	Schwarzwald2022	1.32924335378323	2.04391595616765	no	0.458897618349791	-0.280861197770886
A38	PI-614920	gen0	KAUST	3.25	4.1	yes	-0.892203389830509	-1.1728813559322
A38	PI-614920	gen2	ControlGermination2022	2.78846153846154	2.87650232590162	yes	-1.00032056632852	-1.11344756750486
A38	PI-614920	gen2	Field2021	3.16326530612245	2.65831340058726	no	-1.37512433398943	-0.895258642190496
A38	PI-614920	gen2	ControlGermination2022	3.25	3.19919739663601	yes	-1.46185902786698	-1.43614263823925
A38	PI-614920	gen2	Field2021	2.33532934131737	2.08181907209808	no	-0.54718836918435	-0.318764313701316
A38	PI-614920	gen2	Field2021	2.33183856502242	2.15388416789572	no	-0.543697592889399	-0.390829409498956
A39	PI-614882	gen2	Field2021	1.85975609756098	1.74384933546549	no	-0.0716151254279593	0.0192054229312739
A39	PI-614882	gen2	ControlGermination2022	1.92380952380952	1.94913240092141	yes	-0.135668551676499	-0.186077642524646
A39	PI-614882	gen2	ControlGermination2022	2.5414364640884	2.29878067426919	yes	-0.75329549195538	-0.535725915872426
A39	PI-614882	gen2	Field2021	2.59259259259259	2.03312155135252	no	-0.804451620459569	-0.270066792955756
A39	PI-614882	gen2	Field2021	2.77227722772277	2.26191546700372	no	-0.984136255589749	-0.498860708606956
A39	PI-614882	gen2	Field2021	2.30088495575221	1.98757440431983	no	-0.51274398361919	-0.224519645923066
A39	PI-614882	gen0	KAUST	3.44	3.4	yes	-1.08220338983051	-0.472881355932203
A39	PI-614882	gen1	Heidfeldhof2018	1.57894736842105	1.79871065895067	yes	0.209193603711971	-0.0356559005539061
A40	D-11953	gen2	Schwarzwald2022	1.71428571428571	1.96939670107378	no	0.0738552578473106	-0.206341942677016
A40	D-11953	gen2	ControlGermination2022	0.540540540540541	1.54782473074423	yes	1.24760043159248	0.215230027652534
A40	D-11953	gen0	KAUST	1.51	2.2	yes	0.847796610169491	0.727118644067796
A40	D-11953	gen2	Field2021	1.48148148148148	1.33524967490891	no	0.306659490651541	0.427805083487854
A40	D-11953	gen2	ControlGermination2022	1.44021739130435	1.45287018739011	yes	0.347923580828671	0.310184571006654
A40	D-11953	gen2	Field2021	1.74603174603175	1.45817424096758	no	0.0421092261012705	0.304880517429184
A40	D-11953	gen1	Heidfeldhof2018	1.16838487972509	1.35961476593331	yes	0.619756092407931	0.403439992463454
A41	D-12309	gen1	Heidfeldhof2018	1.6008316008316	2.01422055690741	yes	0.187309371301421	-0.251165798510646
A41	D-12309	gen2	Field2021	2.15686274509804	1.98212102347729	no	-0.368721772965019	-0.219066265080526
A41	D-12309	gen2	Field2021	1.63424124513619	1.46827005342751	no	0.153899726996831	0.294784704969254
A41	D-12309	gen2	Schwarzwald2022	1.90721649484536	2.26177718357807	no	-0.119075522712339	-0.498722425181306
A41	D-12309	gen0	KAUST	1.67	2.6	yes	0.687796610169491	0.327118644067796
A41	D-12309	gen2	Field2021	2.42290748898678	2.41650636684527	no	-0.634766516853759	-0.653451608448506
A41	D-12309	gen2	ControlGermination2022	1.77391304347826	2.09802334640337	yes	0.0142279286547606	-0.334968588006606
A42	CHEN-155	gen2	Schwarzwald2022	0.977443609022556	1.27865866040515	no	0.810697363110465	0.484396097991614
A42	CHEN-155	gen2	ControlGermination2022	1.15384615384615	1.7157846570015	yes	0.634294818286871	0.0472701013952639
A42	CHEN-155	gen2	Field2021	1.85185185185185	1.70758006307814	no	-0.0637108797188295	0.055474695318624
A42	CHEN-155	gen2	Field2021	1.48036253776435	1.42147230795863	no	0.307778434368671	0.341582450438134
A42	CHEN-155	gen2	Field2021	1.60919540229885	1.54294106741061	no	0.178945569834171	0.220113690986154
A42	CHEN-155	gen2	ControlGermination2022	1.06122448979592	1.42208792956508	yes	0.726916482337101	0.340966828831684
A42	CHEN-155	gen1	Heidfeldhof2018	1.11111111111111	1.31874323866112	yes	0.677029861021911	0.444311519735644
A42	CHEN-155	gen0	KAUST	1.84	2.5	yes	0.517796610169491	0.427118644067797
A42	CHEN-155	gen2	ControlGermination2022	0.954773869346734	1.43986088516724	yes	0.833367102786287	0.323193873229524
A43	D-12120	gen2	Field2021	1.05263157894737	1.1412232267831	no	0.735509393185651	0.621831531613664
A43	D-12120	gen2	ControlGermination2022	0.566037735849057	1.26546325042563	yes	1.22210323628396	0.497591507971134
A43	D-12120	gen2	Field2021	2.14545454545455	2.16243802265687	no	-0.357313573321529	-0.399383264260106
A43	D-12120	gen2	Field2021	1.31782945736434	1.33413372298544	no	0.47031151476868	0.428921035411324
A43	D-12120	gen2	ControlGermination2022	0.6875	1.1235073633492	yes	1.10064097213302	0.639547395047564
A43	D-12120	gen2	Schwarzwald2022	1.1943793911007	1.39897515124266	no	0.593761581032321	0.364079607154104
A43	D-12120	gen2	Field2021	1.42857142857143	1.3796597088626	no	0.359569543561591	0.383395049534164
A43	D-12120	gen0	KAUST	2.03	2.6	yes	0.327796610169492	0.327118644067796
A43	D-12120	gen1	Heidfeldhof2018	1.00274725274725	1.25361954554493	yes	0.785393719385771	0.509435212851834
A44	PI-510545	gen2	Field2021	1.63204747774481	1.44059377165859	no	0.156093494388211	0.322460986738174
A44	PI-510545	gen2	Schwarzwald2022	0.985074626865672	1.36794533450306	no	0.803066345267349	0.395109423893704
A44	PI-510545	gen2	Field2021	1.63179916317992	1.55658210096998	no	0.156341808953101	0.206472657426784
A44	PI-510545	gen1	Heidfeldhof2018	NA	1.02954269491669	yes	NA	0.733512063480074
A44	PI-510545	gen2	Field2021	2.03488372093023	1.67401781470277	no	-0.246742748797209	0.089036943693994
A44	PI-510545	gen2	Field2021	4.29577464788732	1.30043096464293	yes	-2.5076336757543	0.462623793753834
A44	PI-510545	gen0	KAUST	1.73	2.4	yes	0.627796610169491	0.527118644067797
A45	CHEN-344	gen1	Heidfeldhof2018	1.22562674094708	1.4952967508524	yes	0.562514231185941	0.267758007544364
A45	CHEN-344	gen0	KAUST	1.98	2.7	yes	0.377796610169491	0.227118644067796
A45	CHEN-344	gen2	Field2021	1.92307692307692	1.72634124870484	no	-0.134935950943899	0.036713509691924
A45	CHEN-344	gen2	Field2021	1.65853658536585	1.56967091996495	no	0.129604386767171	0.193383838431814
A45	CHEN-344	gen2	Field2021	1.80257510729614	1.60493433705727	no	-0.0144341351631194	0.158120421339494
A45	CHEN-344	gen2	Schwarzwald2022	1.5719696969697	1.80234139474445	no	0.216171275163321	-0.039286636347686
A46	D-12268	gen2	Field2021	4.83443708609272	1.94865844951035	yes	-3.0462961139597	-0.185603691113586
A46	D-12268	gen0	KAUST	1.94	3.1	yes	0.417796610169491	-0.172881355932204
A46	D-12268	gen2	Field2021	0.8	1.27699581861496	no	0.988140972133021	0.486058939781804
A46	D-12268	gen2	Field2021	1.79661016949153	2.02483797032954	no	-0.00846919735850937	-0.261783211932776
A46	D-12268	gen2	Field2021	3.60824742268041	1.67862520112476	yes	-1.82010645054739	0.084429557272004
A46	D-12268	gen1	Heidfeldhof2018	1.46005509641873	1.84883355576309	yes	0.328085875714291	-0.085778797366326
A46	D-12268	gen2	Field2021	1.2540192926045	1.50507819575895	no	0.534121679528521	0.257976562637814
A46	D-12268	gen2	ControlGermination2022	0.843373493975904	1.59504178776798	yes	0.944767478157117	0.168012970628784
A46	D-12268	gen2	Schwarzwald2022	1.24463519313305	1.6569970494541	no	0.543505778999971	0.106057708942664
A47	CHEN-427	gen2	Field2021	3.12302839116719	1.5461356547287	yes	-1.33488741903417	0.216919103668064
A47	CHEN-427	gen0	KAUST	1.63	2.1	yes	0.727796610169491	0.827118644067796
A47	CHEN-427	gen2	Schwarzwald2022	1.64835164835165	1.90705637029052	no	0.139789323781371	-0.144001611893756
A47	CHEN-427	gen2	Field2021	1.22994652406417	1.2922417269671	no	0.558194448068851	0.470813031429664
A47	CHEN-427	gen1	Heidfeldhof2018	1.41242937853107	1.58506277786828	yes	0.375711593601951	0.177991980528484
A47	CHEN-427	gen2	Field2021	1.91881918819188	1.82539458424403	no	-0.130678216058859	-0.0623398258472661
A47	CHEN-427	gen2	ControlGermination2022	1.27483443708609	1.47208259040226	yes	0.513306535046931	0.290972167994504
A47	CHEN-427	gen2	Field2021	1.61725067385445	1.55731082364234	no	0.17089029827857	0.205743934754424
A48	PI-614914	gen2	Field2021	1.81318681318681	1.82096389656366	no	-0.0250458410537895	-0.0579091381668961
A48	PI-614914	gen0	KAUST	2.92	3.1	yes	-0.562203389830509	-0.172881355932204
A48	PI-614914	gen1	Heidfeldhof2018	2.31124807395994	2.44216530365322	yes	-0.523107101826919	-0.679110545256456
A48	PI-614914	gen2	Field2021	2.5	2.33422722757274	no	-0.711859027866979	-0.571172469175976
A48	PI-614914	gen2	ControlGermination2022	2.65957446808511	2.71083566165985	yes	-0.871433495952089	-0.947780903263086
A48	PI-614914	gen2	Schwarzwald2022	2.36363636363636	2.39178800354274	no	-0.57549539150334	-0.628733245145976
A48	PI-614914	gen2	Field2021	2.890625	2.70443958911581	no	-1.10248402786698	-0.941384830719046
A49	CHEN-141	gen2	Field2021	2.08571428571429	2.05898799269784	no	-0.297573313581269	-0.295933234301076
A49	CHEN-141	gen1	Heidfeldhof2018	1.92368839427663	2.04235833267731	yes	-0.135547422143609	-0.279303574280546
A49	CHEN-141	gen2	Field2021	2.44979919678715	2.16039184781392	no	-0.66165822465413	-0.397337089417156
A49	CHEN-141	gen2	Schwarzwald2022	1.29032258064516	2.40843553345123	no	0.497818391487861	-0.645380775054466
A49	CHEN-141	gen2	Field2021	2.02020202020202	1.96040427813226	no	-0.232061048068999	-0.197349519735496
A49	CHEN-141	gen2	ControlGermination2022	1.98501872659176	2.09595786351864	yes	-0.196877754458739	-0.332903105121876
A49	CHEN-141	gen2	Field2021	1.73469387755102	1.90566246110945	no	0.0534470945820007	-0.142607702712686
A49	CHEN-141	gen0	KAUST	3.13	3.5	yes	-0.772203389830509	-0.572881355932203
A49	CHEN-141	gen2	Field2021	3.43137254901961	1.31017319435379	yes	-1.64323157688659	0.452881564042974
A49	CHEN-141	gen2	Field2021	2.15384615384615	2.11017900199425	no	-0.36570518171313	-0.347124243597486
A49	CHEN-141	gen1	Heidfeldhof2018	1.56626506024096	1.85669549425445	yes	0.221875911892061	-0.0936407358576861
A49	CHEN-141	gen2	ControlGermination2022	0.555555555555556	1.15173805788959	yes	1.23258541657746	0.611316700507174
A50	D-12256	gen2	Field2021	1.17408906882591	1.14551852055508	no	0.614051903307111	0.617536237841684
A50	D-12256	gen2	ControlGermination2022	1.09289617486339	1.28088169926587	yes	0.695244797269631	0.482173059130894
A50	D-12256	gen0	KAUST	2.17	2.6	yes	0.187796610169491	0.327118644067796
A50	D-12256	gen2	Schwarzwald2022	1.19918699186992	1.36697696321059	no	0.588953980263101	0.396077795186174
A50	D-12256	gen2	Field2021	1.37777777777778	1.34479260849437	no	0.410363194355241	0.418262149902394
A50	D-12256	gen2	Field2021	1.38983050847458	1.248689842235	no	0.398310463658441	0.514364916161764
A50	D-12256	gen1	Heidfeldhof2018	1.20300751879699	1.387636323705	yes	0.585133453336031	0.375418434691764
A50	D-12256	gen2	ControlGermination2022	1.07361963190184	1.33445499278147	yes	0.714521340231181	0.428599765615294
A51	CHEN-398	gen2	Schwarzwald2022	1.51515151515152	1.97230970188838	no	0.272989456981501	-0.209254943491616
A51	CHEN-398	gen2	ControlGermination2022	2.01680672268908	2.14045408062049	yes	-0.228665750556059	-0.377399322223726
A51	CHEN-398	gen2	Field2021	1.02941176470588	1.2676967083933	no	0.758729207427141	0.495358050003464
A51	CHEN-398	gen1	Heidfeldhof2018	2.41830065359477	2.39571513860887	yes	-0.63015968146175	-0.632660380212106
A51	CHEN-398	gen2	Field2021	1.97183098591549	2.11553125532976	no	-0.18369001378247	-0.352476496932996
A51	CHEN-398	gen0	KAUST	3.53	3.8	yes	-1.17220338983051	-0.872881355932203
A51	CHEN-398	gen2	Field2021	1.66666666666667	1.87221012190194	no	0.121474305466351	-0.109155363505176
A52	D-12014	gen2	Field2021	2.84883720930233	2.46903562849779	no	-1.06069623716931	-0.705980870101026
A52	D-12014	gen1	Heidfeldhof2018	2.06	2.40056916924971	yes	-0.271859027866979	-0.637514410852946
A52	D-12014	gen2	Field2021	2.70114942528736	2.65022045147369	no	-0.913008453154339	-0.887165693076926
A52	D-12014	gen2	Field2021	2.73148148148148	2.40997398551249	no	-0.943340509348459	-0.646919227115726
A52	D-12014	gen2	ControlGermination2022	2.10332103321033	2.29066600663402	yes	-0.315180061077309	-0.527611248237256
A52	D-12014	gen0	KAUST	5.11	4.2	yes	-2.75220338983051	-1.2728813559322
A52	D-12014	gen2	Field2021	3.75	2.06281839545795	yes	-1.96185902786698	-0.299763637061186
A52	D-12014	gen2	ControlGermination2022	2.23463687150838	2.53953325704198	yes	-0.44649589937536	-0.776478498645216
A52	D-12014	gen2	Schwarzwald2022	2.20149253731343	2.57408856544813	no	-0.41335156518041	-0.811033807051366
A52	D-12014	gen2	Field2021	1.83976261127596	2.13267187574045	yes	-0.0516216391429394	-0.369617117343686
A52	D-12014	gen2	Field2021	2.2787610619469	2.34070643802195	yes	-0.490620089813879	-0.577651679625186
A53	CHEN-144	gen2	ControlGermination2022	1.03658536585366	1.34989741312296	yes	0.751555606279361	0.413157345273804
A53	CHEN-144	gen1	Heidfeldhof2018	1.44827586206897	1.61157914158978	yes	0.339865110064051	0.151475616806984
A53	CHEN-144	gen2	ControlGermination2022	1.2089552238806	1.30959521292493	yes	0.579185748252421	0.453459545471834
A53	CHEN-144	gen2	Schwarzwald2022	1.69491525423729	1.7835246808843	no	0.0932257178957305	-0.020469922487536
A53	CHEN-144	gen2	Field2021	1.66666666666667	1.42128002952375	no	0.121474305466351	0.341774728873014
A53	CHEN-144	gen0	KAUST	1.07	2.2	yes	1.28779661016949	0.727118644067796
A53	CHEN-144	gen2	Field2021	1.53846153846154	1.27776085699164	no	0.24967943367148	0.485293901405124
A53	CHEN-144	gen2	Field2021	1.42322097378277	1.23100940915832	no	0.364919998350251	0.532045349238444
A54	D-12162	gen2	Schwarzwald2022	1.40167364016736	1.49004016907275	no	0.386467331965661	0.273014589324014
A54	D-12162	gen2	ControlGermination2022	1.16550116550117	1.40498340727141	yes	0.622639806631851	0.358071351125354
A54	D-12162	gen0	KAUST	2.13	2.7	yes	0.227796610169491	0.227118644067796
A54	D-12162	gen2	Field2021	1.76470588235294	1.39167629939335	no	0.0234350897800806	0.371378459003414
A54	D-12162	gen2	Field2021	1.86274509803922	1.42319945801002	no	-0.0746041259061994	0.339855300386744
A54	D-12162	gen2	Field2021	1.84834123222749	1.47362862288167	no	-0.0602002600944693	0.289426135515094
A54	D-12162	gen1	Heidfeldhof2018	1.28358208955224	1.43903164373489	yes	0.504558882580781	0.324023114661874
A55	CHEN-151	gen2	ControlGermination2022	1.48371531966224	1.60440106702848	yes	0.304425652470781	0.158653691368284
A55	CHEN-151	gen1	Heidfeldhof2018	1.01694915254237	1.2799123069453	yes	0.771191819590651	0.483142451451464
A55	CHEN-151	gen2	Field2021	2.25296442687747	1.66036843137148	no	-0.464823454744449	0.102686327025284
A55	CHEN-151	gen2	Field2021	2.0817843866171	1.66060304127787	no	-0.293643414484079	0.102451717118894
A55	CHEN-151	gen2	Schwarzwald2022	1.81494661921708	1.93024103381331	no	-0.0268056470840594	-0.167186275416546
A55	CHEN-151	gen0	KAUST	1.94	2.6	yes	0.417796610169491	0.327118644067796
A55	CHEN-151	gen2	Field2021	2.02797202797203	1.62947405531087	no	-0.23983105583901	0.133580703085894
A56	CHEN-112	gen2	Field2021	1.56862745098039	1.68250007664456	no	0.219513521152631	0.080554681752204
A56	CHEN-112	gen2	Field2021	1.66666666666667	1.60603161590795	no	0.121474305466351	0.157023142488814
A56	CHEN-112	gen2	Field2021	1.64948453608247	1.54920718350361	no	0.138656436050551	0.213847574893154
A56	CHEN-112	gen2	Field2021	2.07920792079208	2.46224685352628	no	-0.29106694865906	-0.699192095129516
A56	CHEN-112	gen2	ControlGermination2022	0.968523002421308	1.27418162630704	yes	0.819617969711713	0.488873132089724
A56	CHEN-112	gen0	KAUST	1.42	2.4	yes	0.937796610169491	0.527118644067797
A56	CHEN-112	gen1	Heidfeldhof2018	1.27572016460905	1.51555526927656	yes	0.512420807523971	0.247499489120204
A56	CHEN-112	gen2	Field2021	1.5	1.54011889815331	no	0.288140972133021	0.222935860243454
A56	CHEN-112	gen2	Field2021	1.31313131313131	1.38541949999453	no	0.475009659001711	0.377635258402234
A56	CHEN-112	gen2	Schwarzwald2022	1.27371273712737	1.55998093002347	no	0.514428235005651	0.203073828373294
A56	CHEN-112	gen2	ControlGermination2022	1.47252747252747	1.63844621605958	yes	0.315613499605551	0.124608542337184
A56	CHEN-112	gen2	Field2021	1.95121951219512	1.44091052764159	no	-0.163078540062099	0.322144230755174
A56	CHEN-112	gen2	Field2021	3.15614617940199	1.59043247614392	yes	-1.36800520726897	0.172622282252844
A56	CHEN-112	gen2	Field2021	2.37837837837838	1.69761422389783	no	-0.590237406245359	0.0654405344989339
A56	CHEN-112	gen2	Field2021	1.98895027624309	1.4556141499037	no	-0.200809304110069	0.307440608493064
A57	PI-510546	gen2	Schwarzwald2022	1.90635451505017	1.93957739980434	no	-0.118213542917149	-0.176522641407576
A57	PI-510546	gen2	Field2021	3.35106382978723	1.70271849933759	no	-1.56292285765421	0.0603362590591741
A57	PI-510546	gen2	Field2021	3.31818181818182	1.92042014675741	no	-1.5300408460488	-0.157365388360646
A57	PI-510546	gen0	KAUST	2.44	2.7	yes	-0.0822033898305086	0.227118644067796
A57	PI-510546	gen1	Heidfeldhof2018	1.50205761316872	1.51555526927656	yes	0.286083358964301	0.247499489120204
A57	PI-510546	gen2	ControlGermination2022	1.25301204819277	1.57462559331342	yes	0.535128923940251	0.188429165083344
A57	PI-510546	gen2	Field2021	3.88278388278388	1.88993943555388	yes	-2.09464291065086	-0.126884677157116
A57	PI-510546	gen2	Field2021	3.22448979591837	1.85199978179171	no	-1.43634882378535	-0.088945023394946
A58	CHEN-69	gen2	Field2021	1.86157517899761	1.73868844623051	yes	-0.0734342068645895	0.0243663121662538
A58	CHEN-69	gen2	Field2021	3.02904564315353	1.84269486067264	no	-1.24090467102051	-0.0796401022758761
A58	CHEN-69	gen2	Field2021	2.35169491525424	1.77760420950173	no	-0.56355394312122	-0.014549451104966
A58	CHEN-69	gen2	Field2021	2.71708683473389	1.82318072036321	no	-0.92894586260087	-0.060125961966446
A58	CHEN-69	gen2	Field2021	1.73913043478261	1.74992461852459	yes	0.0490105373504106	0.0131301398721739
A58	CHEN-69	gen2	Schwarzwald2022	1.76211453744493	1.74155787806023	no	0.0260264346880905	0.0214968803365339
A58	CHEN-69	gen1	Heidfeldhof2018	1.64383561643836	1.80158014853146	yes	0.144305355694661	-0.038525390134696
A58	CHEN-69	gen2	ControlGermination2022	0.327868852459016	1.07510562016813	yes	1.460272119674	0.687949138228634
A58	CHEN-69	gen2	ControlGermination2022	NA	1.2509562293606	yes	NA	0.512098529036164
A58	CHEN-69	gen0	KAUST	2.21	2.8	yes	0.147796610169491	0.127118644067797
A59	PI-614886	gen2	Field2021	3.81188118811881	2.18687830058137	no	-2.02374021598579	-0.423823542184606
A59	PI-614886	gen2	Schwarzwald2022	1.3903743315508	1.89713961631203	no	0.397766640582221	-0.134084857915266
A59	PI-614886	gen2	ControlGermination2022	1.5850144092219	1.64370001115517	yes	0.203126562911121	0.119354747241594
A59	PI-614886	gen0	KAUST	3.08	3.6	yes	-0.722203389830509	-0.672881355932204
A59	PI-614886	gen2	Field2021	4.24581005586592	2.52006704589497	no	-2.4576690837329	-0.757012287498206
A59	PI-614886	gen2	Field2021	3.67521367521368	2.31737509868923	no	-1.88707270308066	-0.554320340292466
