## Supplementary material for "Phenotypic differentiation between highland and coastal quinoa under cold stress conditions": R Scripts: acc.csv

ID	Accession	Origin	Type	Taxa	ELEVATION
H21_A01	D-12225	Peru	Highland	S1A1_batch1	3955.915
H21_A02	PI-665276	Bolivia	Highland	S1H2_batch1	3700
H21_A03	D-12196	Bolivia	Highland	S1F2_batch1	4358.369
H21_A04	D-11980	Peru	Highland	S1E2_batch1	3479.869
H21_A05	CHEN-465	Peru	Highland	S1D2_batch1	NA
H21_A06	D-12243	Peru	Highland	S1C2_batch1	3967
H21_A07	CHEN-349	Peru	Highland	S1A2_batch1	NA
H21_A08	D-12036	Peru	Highland	S1F3_batch1	3479.869
H21_A09	D-12420	Bolivia	Highland	S1A3_batch1	3880.556
H21_A10	D-12220	Peru	Highland	S1H4_batch1	3862
H21_A11	CHEN-160	Bolivia	Highland	S1B4_batch1	3640
H21_A12	PI-614887	Chile	Coastal	S1H5_batch1	81
H21_A13	PI-634917	Chile	Coastal	S1G7_batch1	0
H21_A14	CHEN-389	Peru	Highland	S1A7_batch1	NA
H21_A15	CHEN-126	Bolivia	Highland	S1E8_batch1	3930.613
H21_A16	PI-634924	Chile	Coastal	S1H9_batch1	12
H21_A17	PI-614885	Chile	Coastal	S1C9_batch1	119
H21_A18	PI-584524	Chile	Coastal	S1B9_batch1	119
H21_A19	Ames-13760	USA	Coastal	S1G10_batch1	2194
H21_A20	D-12184	Peru	Highland	S1G11_batch1	4067.58
H21_A21	D-12320	Peru	Highland	S4H8_batch1	3862
H21_A22	PI-614888	Chile	Coastal	S2G1_batch1	81
H21_A23	PI-634923	Chile	Coastal	S2F1_batch1	6
H21_A24	CHEN-222	Bolivia	Highland	S2G3_batch1	3907.014
H21_A25	Ames-13728	USA	Coastal	S2C3_batch1	2194
H21_A26	CHEN-159	Bolivia	Highland	S2C4_batch1	3544.207
H21_A27	CHEN-226	Bolivia	Highland	S2G5_batch1	1874.747
H21_A28	D-12289	Peru	Highland	S2H6_batch1	3847.299
H21_A29	D-12040	Bolivia	Highland	S2D6_batch1	3733.69
H21_A30	Ames-13751	USA	Coastal	S2C6_batch1	2194
H21_A31	PI-614929	Bolivia	Highland	S2B6_batch1	3700
H21_A32	D-11924	Peru	Highland	S2C7_batch1	NA
H21_A33	D-12166	Bolivia	Highland	S2G8_batch1	3803.373
H21_A34	PI-510549	Peru	Highland	S2D8_batch1	4709
H21_A35	CHEN-91	Peru	Highland	S2B8_batch1	24.945
H21_A36	D-12229	Peru	Highland	S4H11_batch1	3479.869
H21_A37	CHEN-322	Peru	Highland	S4G9_batch1	NA
H21_A38	PI-614920	Bolivia	Highland	S4F9_batch1	3780
H21_A39	PI-614882	Chile	Coastal	S4D9_batch1	98
H21_A40	D-11953	Peru	Highland	S4A9_batch1	NA
H21_A41	D-12309	Peru	Highland	S3E3_batch1	NA
H21_A42	CHEN-155	Bolivia	Highland	S3C3_batch1	3907.014
H21_A43	D-12120	Peru	Highland	S3B3_batch1	3955.915
H21_A44	PI-510545	Peru	Coastal	S3G4_batch1	3838
H21_A45	CHEN-344	Peru	Coastal	S3H5_batch1	NA
H21_A46	D-12268	Peru	Highland	S3C7_batch1	3967
H21_A47	CHEN-427	Peru	Highland	S3H8_batch1	NA
H21_A48	PI-614914	Bolivia	Highland	S3A8_batch1	3780
H21_A49	CHEN-141	Bolivia	Highland	S3H9_batch1	3915.204
H21_A50	D-12256	Peru	Highland	S3E9_batch1	3967
H21_A51	CHEN-398	Peru	Highland	S3G10_batch1	NA
H21_A52	D-12014	Peru	Highland	S3H11_batch1	3484.47
H21_A53	CHEN-144	Bolivia	Highland	S4E11_batch1	3640
H21_A54	D-12162	Peru	Highland	S4D11_batch1	3955.915
H21_A55	CHEN-151	Bolivia	Highland	S4A1_batch1	3907.014
H21_A56	CHEN-112	Peru	Highland	S4F4_batch1	NA
H21_A57	PI-510546	Peru	Highland	S4C5_batch1	3838
H21_A58	CHEN-69	Peru	Highland	S4C6_batch1	4122.706
H21_A59	PI-614886	Chile	Coastal	S6B1_batch2	74.058
H21_A60	Titicaca	Chile	Coastal	S4B6_batch1	NA
