## Supplementary material for "Phenotypic differentiation between highland and coastal quinoa under cold stress conditions": R Scripts: avg_labdata.csv

	ID	Rep	Treatment	Germination_DAS	Germination_Perc	Healthy_seedlings	Healthy_seedlings_Perc	Accession	Origin	Type	Taxa	ELEVATION	...1	...2
1	A01	R1	K	9.5	100	6	60	D-12225	Peru	Highland	S1A1_batch1	3955.915	181	181
2	A01	R1	RT	1.2	100	9	90	D-12225	Peru	Highland	S1A1_batch1	3955.915	1	1
3	A01	R2	K	10.3	100	6	60	D-12225	Peru	Highland	S1A1_batch1	3955.915	241	241
4	A01	R2	RT	1.42857142857143	70	6	60	D-12225	Peru	Highland	S1A1_batch1	3955.915	61	61
5	A01	R3	K	9.5	100	8	80	D-12225	Peru	Highland	S1A1_batch1	3955.915	301	301
6	A01	R3	RT	1.7	100	10	100	D-12225	Peru	Highland	S1A1_batch1	3955.915	121	121
7	A02	R1	K	8.125	80	4	40	PI-665276	Bolivia	Highland	S1H2_batch1	3700	182	182
8	A02	R1	RT	1.66666666666667	90	7	70	PI-665276	Bolivia	Highland	S1H2_batch1	3700	2	2
9	A02	R2	K	5.1	100	8	80	PI-665276	Bolivia	Highland	S1H2_batch1	3700	242	242
10	A02	R2	RT	1.8	100	9	90	PI-665276	Bolivia	Highland	S1H2_batch1	3700	62	62
11	A02	R3	K	6	90	7	70	PI-665276	Bolivia	Highland	S1H2_batch1	3700	302	302
12	A02	R3	RT	2.22222222222222	90	9	90	PI-665276	Bolivia	Highland	S1H2_batch1	3700	122	122
13	A03	R1	K	6.2	100	9	90	D-12196	Bolivia	Highland	S1F2_batch1	4358.369	183	183
14	A03	R1	RT	1	100	8	80	D-12196	Bolivia	Highland	S1F2_batch1	4358.369	3	3
15	A03	R2	K	5.2	100	6	60	D-12196	Bolivia	Highland	S1F2_batch1	4358.369	243	243
16	A03	R2	RT	1.1	100	10	100	D-12196	Bolivia	Highland	S1F2_batch1	4358.369	63	63
17	A03	R3	K	7	90	8	80	D-12196	Bolivia	Highland	S1F2_batch1	4358.369	303	303
18	A03	R3	RT	1.3	100	10	100	D-12196	Bolivia	Highland	S1F2_batch1	4358.369	123	123
19	A04	R1	K	4.3	100	5	50	D-11980	Peru	Highland	S1E2_batch1	3479.869	184	184
20	A04	R1	RT	1.3	100	7	70	D-11980	Peru	Highland	S1E2_batch1	3479.869	4	4
21	A04	R2	K	3.4	100	9	90	D-11980	Peru	Highland	S1E2_batch1	3479.869	244	244
22	A04	R2	RT	1	100	9	90	D-11980	Peru	Highland	S1E2_batch1	3479.869	64	64
23	A04	R3	K	4.1	100	9	90	D-11980	Peru	Highland	S1E2_batch1	3479.869	304	304
24	A04	R3	RT	1	100	10	100	D-11980	Peru	Highland	S1E2_batch1	3479.869	124	124
25	A05	R1	K	6.4	100	7	70	CHEN-465	Peru	Highland	S1D2_batch1	NA	185	185
26	A05	R1	RT	1.2	100	10	100	CHEN-465	Peru	Highland	S1D2_batch1	NA	5	5
27	A05	R2	K	4.7	100	10	100	CHEN-465	Peru	Highland	S1D2_batch1	NA	245	245
28	A05	R2	RT	1	100	10	100	CHEN-465	Peru	Highland	S1D2_batch1	NA	65	65
29	A05	R3	K	6.1	100	9	90	CHEN-465	Peru	Highland	S1D2_batch1	NA	305	305
30	A05	R3	RT	1.125	80	8	80	CHEN-465	Peru	Highland	S1D2_batch1	NA	125	125
31	A06	R1	K	5.5	100	7	70	D-12243	Peru	Highland	S1C2_batch1	3967	186	186
32	A06	R1	RT	1.3	100	10	100	D-12243	Peru	Highland	S1C2_batch1	3967	6	6
33	A06	R2	K	7.5	100	9	90	D-12243	Peru	Highland	S1C2_batch1	3967	246	246
34	A06	R2	RT	1.3	100	10	100	D-12243	Peru	Highland	S1C2_batch1	3967	66	66
35	A06	R3	K	7.4	100	10	100	D-12243	Peru	Highland	S1C2_batch1	3967	306	306
36	A06	R3	RT	1.6	100	9	90	D-12243	Peru	Highland	S1C2_batch1	3967	126	126
37	A07	R1	K	6.5	100	10	100	CHEN-349	Peru	Highland	S1A2_batch1	NA	187	187
38	A07	R1	RT	1.7	100	10	100	CHEN-349	Peru	Highland	S1A2_batch1	NA	7	7
39	A07	R2	K	5.8	100	6	60	CHEN-349	Peru	Highland	S1A2_batch1	NA	247	247
40	A07	R2	RT	1	100	9	90	CHEN-349	Peru	Highland	S1A2_batch1	NA	67	67
41	A07	R3	K	7.5	100	8	80	CHEN-349	Peru	Highland	S1A2_batch1	NA	307	307
42	A07	R3	RT	1.3	100	10	100	CHEN-349	Peru	Highland	S1A2_batch1	NA	127	127
43	A08	R1	K	4.9	100	7	70	D-12036	Peru	Highland	S1F3_batch1	3479.869	188	188
44	A08	R1	RT	1	100	9	90	D-12036	Peru	Highland	S1F3_batch1	3479.869	8	8
45	A08	R2	K	4.3	100	8	80	D-12036	Peru	Highland	S1F3_batch1	3479.869	248	248
46	A08	R2	RT	1	100	10	100	D-12036	Peru	Highland	S1F3_batch1	3479.869	68	68
47	A08	R3	K	3.8	100	8	80	D-12036	Peru	Highland	S1F3_batch1	3479.869	308	308
48	A08	R3	RT	1	100	10	100	D-12036	Peru	Highland	S1F3_batch1	3479.869	128	128
49	A09	R1	K	8.5	100	3	30	D-12420	Bolivia	Highland	S1A3_batch1	3880.556	189	189
50	A09	R1	RT	1.7	100	8	80	D-12420	Bolivia	Highland	S1A3_batch1	3880.556	9	9
51	A09	R2	K	5.66666666666667	90	8	80	D-12420	Bolivia	Highland	S1A3_batch1	3880.556	249	249
52	A09	R2	RT	1	100	10	100	D-12420	Bolivia	Highland	S1A3_batch1	3880.556	69	69
53	A09	R3	K	8.4	100	8	80	D-12420	Bolivia	Highland	S1A3_batch1	3880.556	309	309
54	A09	R3	RT	1.4	100	9	90	D-12420	Bolivia	Highland	S1A3_batch1	3880.556	129	129
55	A10	R1	K	5.3	100	9	90	D-12220	Peru	Highland	S1H4_batch1	3862	190	190
56	A10	R1	RT	1.6	100	7	70	D-12220	Peru	Highland	S1H4_batch1	3862	10	10
57	A10	R2	K	5.1	100	9	90	D-12220	Peru	Highland	S1H4_batch1	3862	250	250
58	A10	R2	RT	1	100	7	70	D-12220	Peru	Highland	S1H4_batch1	3862	70	70
59	A10	R3	K	6.4	100	9	90	D-12220	Peru	Highland	S1H4_batch1	3862	310	310
60	A10	R3	RT	1.5	100	9	90	D-12220	Peru	Highland	S1H4_batch1	3862	130	130
61	A11	R1	K	7.5	100	4	40	CHEN-160	Bolivia	Highland	S1B4_batch1	3640	191	191
62	A11	R1	RT	1	100	10	100	CHEN-160	Bolivia	Highland	S1B4_batch1	3640	11	11
63	A11	R2	K	7.1	100	6	60	CHEN-160	Bolivia	Highland	S1B4_batch1	3640	251	251
64	A11	R2	RT	1	100	8	80	CHEN-160	Bolivia	Highland	S1B4_batch1	3640	71	71
65	A11	R3	K	6.6	100	7	70	CHEN-160	Bolivia	Highland	S1B4_batch1	3640	311	311
66	A11	R3	RT	1.1	100	8	80	CHEN-160	Bolivia	Highland	S1B4_batch1	3640	131	131
67	A12	R1	K	10.4	50	3	30	PI-614887	Chile	Coastal	S1H5_batch1	81	192	192
68	A12	R1	RT	2.5	100	8	80	PI-614887	Chile	Coastal	S1H5_batch1	81	12	12
69	A12	R2	K	12.5	100	5	50	PI-614887	Chile	Coastal	S1H5_batch1	81	252	252
70	A12	R2	RT	2.14285714285714	70	5	50	PI-614887	Chile	Coastal	S1H5_batch1	81	72	72
71	A12	R3	K	9.625	80	6	60	PI-614887	Chile	Coastal	S1H5_batch1	81	312	312
72	A12	R3	RT	2.33333333333333	60	3	30	PI-614887	Chile	Coastal	S1H5_batch1	81	132	132
73	A13	R1	K	16.5714285714286	70	1	10	PI-634917	Chile	Coastal	S1G7_batch1	0	193	193
74	A13	R1	RT	2.33333333333333	90	7	70	PI-634917	Chile	Coastal	S1G7_batch1	0	13	13
75	A13	R2	K	10.5	100	3	30	PI-634917	Chile	Coastal	S1G7_batch1	0	253	253
76	A13	R2	RT	2.28571428571429	70	1	10	PI-634917	Chile	Coastal	S1G7_batch1	0	73	73
77	A13	R3	K	9.25	80	3	30	PI-634917	Chile	Coastal	S1G7_batch1	0	313	313
78	A13	R3	RT	2.11111111111111	90	5	50	PI-634917	Chile	Coastal	S1G7_batch1	0	133	133
79	A14	R1	K	6	100	10	100	CHEN-389	Peru	Highland	S1A7_batch1	NA	194	194
80	A14	R1	RT	1.1	100	10	100	CHEN-389	Peru	Highland	S1A7_batch1	NA	14	14
81	A14	R2	K	5.7	100	9	90	CHEN-389	Peru	Highland	S1A7_batch1	NA	254	254
82	A14	R2	RT	1.2	100	10	100	CHEN-389	Peru	Highland	S1A7_batch1	NA	74	74
83	A14	R3	K	6.7	100	10	100	CHEN-389	Peru	Highland	S1A7_batch1	NA	314	314
84	A14	R3	RT	1	100	10	100	CHEN-389	Peru	Highland	S1A7_batch1	NA	134	134
85	A15	R1	K	5.33333333333333	90	4	40	CHEN-126	Bolivia	Highland	S1E8_batch1	3930.613	195	195
86	A15	R1	RT	1.33333333333333	90	8	80	CHEN-126	Bolivia	Highland	S1E8_batch1	3930.613	15	15
87	A15	R2	K	7.55555555555556	90	4	40	CHEN-126	Bolivia	Highland	S1E8_batch1	3930.613	255	255
88	A15	R2	RT	2.55555555555556	90	4	40	CHEN-126	Bolivia	Highland	S1E8_batch1	3930.613	75	75
89	A15	R3	K	9.3	100	3	30	CHEN-126	Bolivia	Highland	S1E8_batch1	3930.613	315	315
90	A15	R3	RT	1.8	100	7	70	CHEN-126	Bolivia	Highland	S1E8_batch1	3930.613	135	135
91	A16	R1	K	7.44444444444444	90	4	40	PI-634924	Chile	Coastal	S1H9_batch1	12	196	196
92	A16	R1	RT	2.125	80	5	50	PI-634924	Chile	Coastal	S1H9_batch1	12	16	16
93	A16	R2	K	7.8	100	5	50	PI-634924	Chile	Coastal	S1H9_batch1	12	256	256
94	A16	R2	RT	2.375	80	4	40	PI-634924	Chile	Coastal	S1H9_batch1	12	76	76
95	A16	R3	K	9.125	80	5	50	PI-634924	Chile	Coastal	S1H9_batch1	12	316	316
96	A16	R3	RT	2	80	8	80	PI-634924	Chile	Coastal	S1H9_batch1	12	136	136
97	A17	R1	K	13.7142857142857	70	3	30	PI-614885	Chile	Coastal	S1C9_batch1	119	197	197
98	A17	R1	RT	2.6	100	7	70	PI-614885	Chile	Coastal	S1C9_batch1	119	17	17
99	A17	R2	K	17.2	50	2	20	PI-614885	Chile	Coastal	S1C9_batch1	119	257	257
100	A17	R2	RT	2.5	80	7	70	PI-614885	Chile	Coastal	S1C9_batch1	119	77	77
101	A17	R3	K	14.3333333333333	60	4	40	PI-614885	Chile	Coastal	S1C9_batch1	119	317	317
102	A17	R3	RT	3	100	6	60	PI-614885	Chile	Coastal	S1C9_batch1	119	137	137
103	A18	R1	K	9.625	80	2	20	PI-584524	Chile	Coastal	S1B9_batch1	119	198	198
104	A18	R1	RT	1.33333333333333	60	5	50	PI-584524	Chile	Coastal	S1B9_batch1	119	18	18
105	A18	R2	K	9	80	4	40	PI-584524	Chile	Coastal	S1B9_batch1	119	258	258
106	A18	R2	RT	2.25	40	1	10	PI-584524	Chile	Coastal	S1B9_batch1	119	78	78
107	A18	R3	K	9.71428571428571	70	4	40	PI-584524	Chile	Coastal	S1B9_batch1	119	318	318
108	A18	R3	RT	2	90	5	50	PI-584524	Chile	Coastal	S1B9_batch1	119	138	138
109	A19	R1	K	5.6	100	7	70	Ames-13760	USA	Coastal	S1G10_batch1	2194	199	199
110	A19	R1	RT	1.1	100	10	100	Ames-13760	USA	Coastal	S1G10_batch1	2194	19	19
111	A19	R2	K	7.5	100	6	60	Ames-13760	USA	Coastal	S1G10_batch1	2194	259	259
112	A19	R2	RT	1	90	9	90	Ames-13760	USA	Coastal	S1G10_batch1	2194	79	79
113	A19	R3	K	6.8	100	8	80	Ames-13760	USA	Coastal	S1G10_batch1	2194	319	319
114	A19	R3	RT	1.2	100	9	90	Ames-13760	USA	Coastal	S1G10_batch1	2194	139	139
115	A20	R1	K	7.2	100	9	90	D-12184	Peru	Highland	S1G11_batch1	4067.58	200	200
116	A20	R1	RT	1.3	100	5	50	D-12184	Peru	Highland	S1G11_batch1	4067.58	20	20
117	A20	R2	K	5.66666666666667	90	6	60	D-12184	Peru	Highland	S1G11_batch1	4067.58	260	260
118	A20	R2	RT	1	100	8	80	D-12184	Peru	Highland	S1G11_batch1	4067.58	80	80
119	A20	R3	K	5.66666666666667	90	6	60	D-12184	Peru	Highland	S1G11_batch1	4067.58	320	320
120	A20	R3	RT	1.33333333333333	90	9	90	D-12184	Peru	Highland	S1G11_batch1	4067.58	140	140
121	A21	R1	K	7.4	100	7	70	D-12320	Peru	Highland	S4H8_batch1	3862	201	201
122	A21	R1	RT	1.3	100	9	90	D-12320	Peru	Highland	S4H8_batch1	3862	21	21
123	A21	R2	K	7.2	100	5	50	D-12320	Peru	Highland	S4H8_batch1	3862	261	261
124	A21	R2	RT	1.3	100	10	100	D-12320	Peru	Highland	S4H8_batch1	3862	81	81
125	A21	R3	K	6.75	80	5	50	D-12320	Peru	Highland	S4H8_batch1	3862	321	321
126	A21	R3	RT	1.4	100	9	90	D-12320	Peru	Highland	S4H8_batch1	3862	141	141
127	A22	R1	K	9.8	100	5	50	PI-614888	Chile	Coastal	S2G1_batch1	81	202	202
128	A22	R1	RT	2	70	4	40	PI-614888	Chile	Coastal	S2G1_batch1	81	22	22
129	A22	R2	K	10.2222222222222	90	5	50	PI-614888	Chile	Coastal	S2G1_batch1	81	262	262
130	A22	R2	RT	1.5	80	5	50	PI-614888	Chile	Coastal	S2G1_batch1	81	82	82
131	A22	R3	K	9.22222222222222	90	3	30	PI-614888	Chile	Coastal	S2G1_batch1	81	322	322
132	A22	R3	RT	2.22222222222222	90	9	90	PI-614888	Chile	Coastal	S2G1_batch1	81	142	142
133	A23	R1	K	16.1666666666667	60	1	10	PI-634923	Chile	Coastal	S2F1_batch1	6	203	203
134	A23	R1	RT	2.375	80	5	50	PI-634923	Chile	Coastal	S2F1_batch1	6	23	23
135	A23	R2	K	11	80	2	20	PI-634923	Chile	Coastal	S2F1_batch1	6	263	263
136	A23	R2	RT	2.44444444444444	90	4	40	PI-634923	Chile	Coastal	S2F1_batch1	6	83	83
137	A23	R3	K	17.3333333333333	60	2	20	PI-634923	Chile	Coastal	S2F1_batch1	6	323	323
138	A23	R3	RT	2.83333333333333	60	0	0	PI-634923	Chile	Coastal	S2F1_batch1	6	143	143
139	A24	R1	K	5.9	100	10	100	CHEN-222	Bolivia	Highland	S2G3_batch1	3907.014	204	204
140	A24	R1	RT	1.4	100	9	90	CHEN-222	Bolivia	Highland	S2G3_batch1	3907.014	24	24
141	A24	R2	K	6.4	100	9	90	CHEN-222	Bolivia	Highland	S2G3_batch1	3907.014	264	264
142	A24	R2	RT	1.2	100	9	90	CHEN-222	Bolivia	Highland	S2G3_batch1	3907.014	84	84
143	A24	R3	K	6.8	100	9	90	CHEN-222	Bolivia	Highland	S2G3_batch1	3907.014	324	324
144	A24	R3	RT	1.3	100	10	100	CHEN-222	Bolivia	Highland	S2G3_batch1	3907.014	144	144
145	A25	R1	K	15.3333333333333	60	0	0	Ames-13728	USA	Coastal	S2C3_batch1	2194	205	205
146	A25	R1	RT	1.625	80	7	70	Ames-13728	USA	Coastal	S2C3_batch1	2194	25	25
147	A25	R2	K	10.8	100	2	20	Ames-13728	USA	Coastal	S2C3_batch1	2194	265	265
148	A25	R2	RT	2.66666666666667	90	1	10	Ames-13728	USA	Coastal	S2C3_batch1	2194	85	85
149	A25	R3	K	9.3	100	3	30	Ames-13728	USA	Coastal	S2C3_batch1	2194	325	325
150	A25	R3	RT	3.42857142857143	70	3	30	Ames-13728	USA	Coastal	S2C3_batch1	2194	145	145
151	A26	R1	K	5.4	100	5	50	CHEN-159	Bolivia	Highland	S2C4_batch1	3544.207	206	206
152	A26	R1	RT	1.1	100	9	90	CHEN-159	Bolivia	Highland	S2C4_batch1	3544.207	26	26
153	A26	R2	K	5	100	4	40	CHEN-159	Bolivia	Highland	S2C4_batch1	3544.207	266	266
154	A26	R2	RT	1.2	100	9	90	CHEN-159	Bolivia	Highland	S2C4_batch1	3544.207	86	86
155	A26	R3	K	5	100	7	70	CHEN-159	Bolivia	Highland	S2C4_batch1	3544.207	326	326
156	A26	R3	RT	1.3	100	10	100	CHEN-159	Bolivia	Highland	S2C4_batch1	3544.207	146	146
157	A27	R1	K	4.7	100	7	70	CHEN-226	Bolivia	Highland	S2G5_batch1	1874.747	207	207
158	A27	R1	RT	1.5	100	9	90	CHEN-226	Bolivia	Highland	S2G5_batch1	1874.747	27	27
159	A27	R2	K	5.3	100	10	100	CHEN-226	Bolivia	Highland	S2G5_batch1	1874.747	267	267
160	A27	R2	RT	1	100	8	80	CHEN-226	Bolivia	Highland	S2G5_batch1	1874.747	87	87
161	A27	R3	K	4.1	100	0	0	CHEN-226	Bolivia	Highland	S2G5_batch1	1874.747	327	327
162	A27	R3	RT	1.3	100	9	90	CHEN-226	Bolivia	Highland	S2G5_batch1	1874.747	147	147
163	A28	R1	K	4.5	100	6	60	D-12289	Peru	Highland	S2H6_batch1	3847.299	208	208
164	A28	R1	RT	1.2	100	10	100	D-12289	Peru	Highland	S2H6_batch1	3847.299	28	28
165	A28	R2	K	5	100	5	50	D-12289	Peru	Highland	S2H6_batch1	3847.299	268	268
166	A28	R2	RT	1	100	10	100	D-12289	Peru	Highland	S2H6_batch1	3847.299	88	88
167	A28	R3	K	4	100	7	70	D-12289	Peru	Highland	S2H6_batch1	3847.299	328	328
168	A28	R3	RT	1	100	10	100	D-12289	Peru	Highland	S2H6_batch1	3847.299	148	148
169	A29	R1	K	5.2	100	8	80	D-12040	Bolivia	Highland	S2D6_batch1	3733.69	209	209
170	A29	R1	RT	1	100	10	100	D-12040	Bolivia	Highland	S2D6_batch1	3733.69	29	29
171	A29	R2	K	3.8	100	8	80	D-12040	Bolivia	Highland	S2D6_batch1	3733.69	269	269
172	A29	R2	RT	1	100	9	90	D-12040	Bolivia	Highland	S2D6_batch1	3733.69	89	89
173	A29	R3	K	4	100	9	90	D-12040	Bolivia	Highland	S2D6_batch1	3733.69	329	329
174	A29	R3	RT	1	100	9	90	D-12040	Bolivia	Highland	S2D6_batch1	3733.69	149	149
175	A30	R1	K	11.75	80	1	10	Ames-13751	USA	Coastal	S2C6_batch1	2194	210	210
176	A30	R1	RT	1.66666666666667	30	1	10	Ames-13751	USA	Coastal	S2C6_batch1	2194	30	30
177	A30	R2	K	11.125	80	1	10	Ames-13751	USA	Coastal	S2C6_batch1	2194	270	270
178	A30	R2	RT	2.14285714285714	70	2	20	Ames-13751	USA	Coastal	S2C6_batch1	2194	90	90
179	A30	R3	K	12.875	80	2	20	Ames-13751	USA	Coastal	S2C6_batch1	2194	330	330
180	A30	R3	RT	3	10	0	0	Ames-13751	USA	Coastal	S2C6_batch1	2194	150	150
181	A31	R1	K	4.2	100	8	80	PI-614929	Bolivia	Highland	S2B6_batch1	3700	211	211
182	A31	R1	RT	1	100	9	90	PI-614929	Bolivia	Highland	S2B6_batch1	3700	31	31
183	A31	R2	K	2.9	100	9	90	PI-614929	Bolivia	Highland	S2B6_batch1	3700	271	271
184	A31	R2	RT	1	90	7	70	PI-614929	Bolivia	Highland	S2B6_batch1	3700	91	91
185	A31	R3	K	3.7	100	10	100	PI-614929	Bolivia	Highland	S2B6_batch1	3700	331	331
186	A31	R3	RT	1.1	100	8	80	PI-614929	Bolivia	Highland	S2B6_batch1	3700	151	151
187	A32	R1	K	6.9	100	8	80	D-11924	Peru	Highland	S2C7_batch1	NA	212	212
188	A32	R1	RT	1.2	100	10	100	D-11924	Peru	Highland	S2C7_batch1	NA	32	32
189	A32	R2	K	7.3	100	9	90	D-11924	Peru	Highland	S2C7_batch1	NA	272	272
190	A32	R2	RT	1.2	100	10	100	D-11924	Peru	Highland	S2C7_batch1	NA	92	92
191	A32	R3	K	8.7	100	6	60	D-11924	Peru	Highland	S2C7_batch1	NA	332	332
192	A32	R3	RT	1.4	100	8	80	D-11924	Peru	Highland	S2C7_batch1	NA	152	152
193	A33	R1	K	8	100	5	50	D-12166	Bolivia	Highland	S2G8_batch1	3803.373	213	213
194	A33	R1	RT	1.2	100	10	100	D-12166	Bolivia	Highland	S2G8_batch1	3803.373	33	33
195	A33	R2	K	5.9	100	7	70	D-12166	Bolivia	Highland	S2G8_batch1	3803.373	273	273
196	A33	R2	RT	1.1	100	9	90	D-12166	Bolivia	Highland	S2G8_batch1	3803.373	93	93
197	A33	R3	K	6.2	100	8	80	D-12166	Bolivia	Highland	S2G8_batch1	3803.373	333	333
198	A33	R3	RT	1.4	100	9	90	D-12166	Bolivia	Highland	S2G8_batch1	3803.373	153	153
199	A34	R1	K	7.3	100	7	70	PI-510549	Peru	Highland	S2D8_batch1	4709	214	214
200	A34	R1	RT	1.3	100	6	60	PI-510549	Peru	Highland	S2D8_batch1	4709	34	34
201	A34	R2	K	4.6	100	9	90	PI-510549	Peru	Highland	S2D8_batch1	4709	274	274
202	A34	R2	RT	1.1	100	9	90	PI-510549	Peru	Highland	S2D8_batch1	4709	94	94
203	A34	R3	K	5.4	100	10	100	PI-510549	Peru	Highland	S2D8_batch1	4709	334	334
204	A34	R3	RT	1.22222222222222	90	8	80	PI-510549	Peru	Highland	S2D8_batch1	4709	154	154
205	A35	R1	K	4.7	100	9	90	CHEN-91	Peru	Highland	S2B8_batch1	24.945	215	215
206	A35	R1	RT	1.2	100	9	90	CHEN-91	Peru	Highland	S2B8_batch1	24.945	35	35
207	A35	R2	K	3.6	100	10	100	CHEN-91	Peru	Highland	S2B8_batch1	24.945	275	275
208	A35	R2	RT	1.1	100	10	100	CHEN-91	Peru	Highland	S2B8_batch1	24.945	95	95
209	A35	R3	K	3.4	100	10	100	CHEN-91	Peru	Highland	S2B8_batch1	24.945	335	335
210	A35	R3	RT	1.1	100	0	0	CHEN-91	Peru	Highland	S2B8_batch1	24.945	155	155
211	A36	R1	K	4.8	100	8	80	D-12229	Peru	Highland	S4H11_batch1	3479.869	216	216
212	A36	R1	RT	1	100	10	100	D-12229	Peru	Highland	S4H11_batch1	3479.869	36	36
213	A36	R2	K	5.4	100	9	90	D-12229	Peru	Highland	S4H11_batch1	3479.869	276	276
214	A36	R2	RT	1.1	100	10	100	D-12229	Peru	Highland	S4H11_batch1	3479.869	96	96
215	A36	R3	K	4.5	100	9	90	D-12229	Peru	Highland	S4H11_batch1	3479.869	336	336
216	A36	R3	RT	1.2	100	9	90	D-12229	Peru	Highland	S4H11_batch1	3479.869	156	156
217	A37	R1	K	14	70	3	30	CHEN-322	Peru	Highland	S4G9_batch1	NA	217	217
218	A37	R1	RT	1.5	100	7	70	CHEN-322	Peru	Highland	S4G9_batch1	NA	37	37
219	A37	R2	K	7.2	100	5	50	CHEN-322	Peru	Highland	S4G9_batch1	NA	277	277
220	A37	R2	RT	1.7	100	7	70	CHEN-322	Peru	Highland	S4G9_batch1	NA	97	97
221	A37	R3	K	10.5	100	6	60	CHEN-322	Peru	Highland	S4G9_batch1	NA	337	337
222	A37	R3	RT	1.9	100	8	80	CHEN-322	Peru	Highland	S4G9_batch1	NA	157	157
223	A38	R1	K	6.9	100	3	30	PI-614920	Bolivia	Highland	S4F9_batch1	3780	218	218
224	A38	R1	RT	1.2	100	10	100	PI-614920	Bolivia	Highland	S4F9_batch1	3780	38	38
225	A38	R2	K	4.3	100	6	60	PI-614920	Bolivia	Highland	S4F9_batch1	3780	278	278
226	A38	R2	RT	1	100	9	90	PI-614920	Bolivia	Highland	S4F9_batch1	3780	98	98
227	A38	R3	K	5.8	100	8	80	PI-614920	Bolivia	Highland	S4F9_batch1	3780	338	338
228	A38	R3	RT	1.3	100	9	90	PI-614920	Bolivia	Highland	S4F9_batch1	3780	158	158
229	A39	R1	K	7	80	4	40	PI-614882	Chile	Coastal	S4D9_batch1	98	219	219
230	A39	R1	RT	1.85714285714286	70	3	30	PI-614882	Chile	Coastal	S4D9_batch1	98	39	39
231	A39	R2	K	8.25	80	5	50	PI-614882	Chile	Coastal	S4D9_batch1	98	279	279
232	A39	R2	RT	1.125	80	3	30	PI-614882	Chile	Coastal	S4D9_batch1	98	99	99
233	A39	R3	K	6.14285714285714	70	4	40	PI-614882	Chile	Coastal	S4D9_batch1	98	339	339
234	A39	R3	RT	1.55555555555556	90	7	70	PI-614882	Chile	Coastal	S4D9_batch1	98	159	159
235	A40	R1	K	5.6	100	5	50	D-11953	Peru	Highland	S4A9_batch1	NA	220	220
236	A40	R1	RT	1.2	100	9	90	D-11953	Peru	Highland	S4A9_batch1	NA	40	40
237	A40	R2	K	4.5	100	8	80	D-11953	Peru	Highland	S4A9_batch1	NA	280	280
238	A40	R2	RT	1	100	10	100	D-11953	Peru	Highland	S4A9_batch1	NA	100	100
239	A40	R3	K	6	100	7	70	D-11953	Peru	Highland	S4A9_batch1	NA	340	340
240	A40	R3	RT	1.4	100	10	100	D-11953	Peru	Highland	S4A9_batch1	NA	160	160
241	A41	R1	K	5.5	100	6	60	D-12309	Peru	Highland	S3E3_batch1	NA	221	221
242	A41	R1	RT	1.1	100	9	90	D-12309	Peru	Highland	S3E3_batch1	NA	41	41
243	A41	R2	K	4.1	100	8	80	D-12309	Peru	Highland	S3E3_batch1	NA	281	281
244	A41	R2	RT	1	100	8	80	D-12309	Peru	Highland	S3E3_batch1	NA	101	101
245	A41	R3	K	4.77777777777778	90	7	70	D-12309	Peru	Highland	S3E3_batch1	NA	341	341
246	A41	R3	RT	1.1	100	9	90	D-12309	Peru	Highland	S3E3_batch1	NA	161	161
247	A42	R1	K	7.2	100	6	60	CHEN-155	Bolivia	Highland	S3C3_batch1	3907.014	222	222
248	A42	R1	RT	1.9	100	8	80	CHEN-155	Bolivia	Highland	S3C3_batch1	3907.014	42	42
249	A42	R2	K	6.88888888888889	90	8	80	CHEN-155	Bolivia	Highland	S3C3_batch1	3907.014	282	282
250	A42	R2	RT	1.1	100	9	90	CHEN-155	Bolivia	Highland	S3C3_batch1	3907.014	102	102
251	A42	R3	K	6.9	100	10	100	CHEN-155	Bolivia	Highland	S3C3_batch1	3907.014	342	342
252	A42	R3	RT	1.7	100	8	80	CHEN-155	Bolivia	Highland	S3C3_batch1	3907.014	162	162
253	A43	R1	K	10.5	80	4	40	D-12120	Peru	Highland	S3B3_batch1	3955.915	223	223
254	A43	R1	RT	2	100	10	100	D-12120	Peru	Highland	S3B3_batch1	3955.915	43	43
255	A43	R2	K	6.1	100	9	90	D-12120	Peru	Highland	S3B3_batch1	3955.915	283	283
256	A43	R2	RT	1.3	100	10	100	D-12120	Peru	Highland	S3B3_batch1	3955.915	103	103
257	A43	R3	K	9	100	8	80	D-12120	Peru	Highland	S3B3_batch1	3955.915	343	343
258	A43	R3	RT	1.5	100	10	100	D-12120	Peru	Highland	S3B3_batch1	3955.915	163	163
259	A44	R1	K	11.5	80	5	50	PI-510545	Peru	Coastal	S3G4_batch1	3838	224	224
260	A44	R1	RT	1.77777777777778	90	9	90	PI-510545	Peru	Coastal	S3G4_batch1	3838	44	44
261	A44	R2	K	9.28571428571429	70	6	60	PI-510545	Peru	Coastal	S3G4_batch1	3838	284	284
262	A44	R2	RT	1.6	100	6	60	PI-510545	Peru	Coastal	S3G4_batch1	3838	104	104
263	A44	R3	K	9.25	40	4	40	PI-510545	Peru	Coastal	S3G4_batch1	3838	344	344
264	A44	R3	RT	2.5	80	6	60	PI-510545	Peru	Coastal	S3G4_batch1	3838	164	164
265	A45	R1	K	7.9	100	8	80	CHEN-344	Peru	Coastal	S3H5_batch1	NA	225	225
266	A45	R1	RT	1.11111111111111	90	8	80	CHEN-344	Peru	Coastal	S3H5_batch1	NA	45	45
267	A45	R2	K	5.2	100	8	80	CHEN-344	Peru	Coastal	S3H5_batch1	NA	285	285
268	A45	R2	RT	1	100	9	90	CHEN-344	Peru	Coastal	S3H5_batch1	NA	105	105
269	A45	R3	K	7.6	100	8	80	CHEN-344	Peru	Coastal	S3H5_batch1	NA	345	345
270	A45	R3	RT	1.1	100	10	100	CHEN-344	Peru	Coastal	S3H5_batch1	NA	165	165
271	A46	R1	K	6.7	100	7	70	D-12268	Peru	Highland	S3C7_batch1	3967	226	226
272	A46	R1	RT	1.1	100	9	90	D-12268	Peru	Highland	S3C7_batch1	3967	46	46
273	A46	R2	K	6.4	100	10	100	D-12268	Peru	Highland	S3C7_batch1	3967	286	286
274	A46	R2	RT	1.4	100	9	90	D-12268	Peru	Highland	S3C7_batch1	3967	106	106
275	A46	R3	K	6.5	100	9	90	D-12268	Peru	Highland	S3C7_batch1	3967	346	346
276	A46	R3	RT	1.44444444444444	90	8	80	D-12268	Peru	Highland	S3C7_batch1	3967	166	166
277	A47	R1	K	5.9	100	4	40	CHEN-427	Peru	Highland	S3H8_batch1	NA	227	227
278	A47	R1	RT	1	100	10	100	CHEN-427	Peru	Highland	S3H8_batch1	NA	47	47
279	A47	R2	K	4.6	100	8	80	CHEN-427	Peru	Highland	S3H8_batch1	NA	287	287
280	A47	R2	RT	1	100	9	90	CHEN-427	Peru	Highland	S3H8_batch1	NA	107	107
281	A47	R3	K	6.1	100	7	70	CHEN-427	Peru	Highland	S3H8_batch1	NA	347	347
282	A47	R3	RT	1.3	100	9	90	CHEN-427	Peru	Highland	S3H8_batch1	NA	167	167
283	A48	R1	K	5.1	100	5	50	PI-614914	Bolivia	Highland	S3A8_batch1	3780	228	228
284	A48	R1	RT	1.2	100	10	100	PI-614914	Bolivia	Highland	S3A8_batch1	3780	48	48
285	A48	R2	K	3.3	100	7	70	PI-614914	Bolivia	Highland	S3A8_batch1	3780	288	288
286	A48	R2	RT	1.4	100	9	90	PI-614914	Bolivia	Highland	S3A8_batch1	3780	108	108
287	A48	R3	K	5	100	8	80	PI-614914	Bolivia	Highland	S3A8_batch1	3780	348	348
288	A48	R3	RT	1.1	100	10	100	PI-614914	Bolivia	Highland	S3A8_batch1	3780	168	168
289	A49	R1	K	4	100	4	40	CHEN-141	Bolivia	Highland	S3H9_batch1	3915.204	229	229
290	A49	R1	RT	1	100	10	100	CHEN-141	Bolivia	Highland	S3H9_batch1	3915.204	49	49
291	A49	R2	K	3.4	100	6	60	CHEN-141	Bolivia	Highland	S3H9_batch1	3915.204	289	289
292	A49	R2	RT	1	100	8	80	CHEN-141	Bolivia	Highland	S3H9_batch1	3915.204	109	109
293	A49	R3	K	5.3	100	7	70	CHEN-141	Bolivia	Highland	S3H9_batch1	3915.204	349	349
294	A49	R3	RT	1.3	100	10	100	CHEN-141	Bolivia	Highland	S3H9_batch1	3915.204	169	169
295	A50	R1	K	9.1	100	8	80	D-12256	Peru	Highland	S3E9_batch1	3967	230	230
296	A50	R1	RT	1.4	100	10	100	D-12256	Peru	Highland	S3E9_batch1	3967	50	50
297	A50	R2	K	6.2	100	10	100	D-12256	Peru	Highland	S3E9_batch1	3967	290	290
298	A50	R2	RT	1.4	100	10	100	D-12256	Peru	Highland	S3E9_batch1	3967	110	110
299	A50	R3	K	7.9	100	10	100	D-12256	Peru	Highland	S3E9_batch1	3967	350	350
300	A50	R3	RT	1.6	100	9	90	D-12256	Peru	Highland	S3E9_batch1	3967	170	170
301	A51	R1	K	5.3	100	10	100	CHEN-398	Peru	Highland	S3G10_batch1	NA	231	231
302	A51	R1	RT	1.6	100	9	90	CHEN-398	Peru	Highland	S3G10_batch1	NA	51	51
303	A51	R2	K	5.1	100	10	100	CHEN-398	Peru	Highland	S3G10_batch1	NA	291	291
304	A51	R2	RT	1	100	8	80	CHEN-398	Peru	Highland	S3G10_batch1	NA	111	111
305	A51	R3	K	5.6	100	9	90	CHEN-398	Peru	Highland	S3G10_batch1	NA	351	351
306	A51	R3	RT	1.4	100	10	100	CHEN-398	Peru	Highland	S3G10_batch1	NA	171	171
307	A52	R1	K	4.8	100	8	80	D-12014	Peru	Highland	S3H11_batch1	3484.47	232	232
308	A52	R1	RT	1.2	100	10	100	D-12014	Peru	Highland	S3H11_batch1	3484.47	52	52
309	A52	R2	K	4.1	100	10	100	D-12014	Peru	Highland	S3H11_batch1	3484.47	292	292
310	A52	R2	RT	1.2	100	9	90	D-12014	Peru	Highland	S3H11_batch1	3484.47	112	112
311	A52	R3	K	3.7	100	9	90	D-12014	Peru	Highland	S3H11_batch1	3484.47	352	352
312	A52	R3	RT	1.3	100	10	100	D-12014	Peru	Highland	S3H11_batch1	3484.47	172	172
313	A53	R1	K	8.6	100	8	80	CHEN-144	Bolivia	Highland	S4E11_batch1	3640	233	233
314	A53	R1	RT	1.44444444444444	90	7	70	CHEN-144	Bolivia	Highland	S4E11_batch1	3640	53	53
315	A53	R2	K	6.4	100	7	70	CHEN-144	Bolivia	Highland	S4E11_batch1	3640	293	293
316	A53	R2	RT	1.8	100	5	50	CHEN-144	Bolivia	Highland	S4E11_batch1	3640	113	113
317	A53	R3	K	6.7	100	7	70	CHEN-144	Bolivia	Highland	S4E11_batch1	3640	353	353
318	A53	R3	RT	1.7	100	8	80	CHEN-144	Bolivia	Highland	S4E11_batch1	3640	173	173
319	A54	R1	K	12.1111111111111	90	4	40	D-12162	Peru	Highland	S4D11_batch1	3955.915	234	234
320	A54	R1	RT	1.3	100	10	100	D-12162	Peru	Highland	S4D11_batch1	3955.915	54	54
321	A54	R2	K	5.3	100	10	100	D-12162	Peru	Highland	S4D11_batch1	3955.915	294	294
322	A54	R2	RT	1.1	100	8	80	D-12162	Peru	Highland	S4D11_batch1	3955.915	114	114
323	A54	R3	K	7.2	100	10	100	D-12162	Peru	Highland	S4D11_batch1	3955.915	354	354
324	A54	R3	RT	1.7	100	9	90	D-12162	Peru	Highland	S4D11_batch1	3955.915	174	174
325	A55	R1	K	12.1	100	5	50	CHEN-151	Bolivia	Highland	S4A1_batch1	3907.014	235	235
326	A55	R1	RT	2.6	100	10	100	CHEN-151	Bolivia	Highland	S4A1_batch1	3907.014	55	55
327	A55	R2	K	11.5	100	8	80	CHEN-151	Bolivia	Highland	S4A1_batch1	3907.014	295	295
328	A55	R2	RT	1.7	100	10	100	CHEN-151	Bolivia	Highland	S4A1_batch1	3907.014	115	115
329	A55	R3	K	11.2	100	10	100	CHEN-151	Bolivia	Highland	S4A1_batch1	3907.014	355	355
330	A55	R3	RT	2.3	100	10	100	CHEN-151	Bolivia	Highland	S4A1_batch1	3907.014	175	175
331	A56	R1	K	6.2	100	9	90	CHEN-112	Peru	Highland	S4F4_batch1	NA	236	236
332	A56	R1	RT	1	100	10	100	CHEN-112	Peru	Highland	S4F4_batch1	NA	56	56
333	A56	R2	K	4.2	100	10	100	CHEN-112	Peru	Highland	S4F4_batch1	NA	296	296
334	A56	R2	RT	1.1	100	9	90	CHEN-112	Peru	Highland	S4F4_batch1	NA	116	116
335	A56	R3	K	5.1	100	9	90	CHEN-112	Peru	Highland	S4F4_batch1	NA	356	356
336	A56	R3	RT	1.2	100	10	100	CHEN-112	Peru	Highland	S4F4_batch1	NA	176	176
337	A57	R1	K	5.5	100	3	30	PI-510546	Peru	Highland	S4C5_batch1	3838	237	237
338	A57	R1	RT	1.1	100	7	70	PI-510546	Peru	Highland	S4C5_batch1	3838	57	57
339	A57	R2	K	4.7	100	8	80	PI-510546	Peru	Highland	S4C5_batch1	3838	297	297
340	A57	R2	RT	1.1	100	7	70	PI-510546	Peru	Highland	S4C5_batch1	3838	117	117
341	A57	R3	K	5.8	100	7	70	PI-510546	Peru	Highland	S4C5_batch1	3838	357	357
342	A57	R3	RT	1.3	100	10	100	PI-510546	Peru	Highland	S4C5_batch1	3838	177	177
343	A58	R1	K	5.6	100	10	100	CHEN-69	Peru	Highland	S4C6_batch1	4122.706	238	238
344	A58	R1	RT	1.2	100	7	70	CHEN-69	Peru	Highland	S4C6_batch1	4122.706	58	58
345	A58	R2	K	4.7	100	10	100	CHEN-69	Peru	Highland	S4C6_batch1	4122.706	298	298
346	A58	R2	RT	1.2	100	10	100	CHEN-69	Peru	Highland	S4C6_batch1	4122.706	118	118
347	A58	R3	K	5.1	100	10	100	CHEN-69	Peru	Highland	S4C6_batch1	4122.706	358	358
348	A58	R3	RT	1.7	100	10	100	CHEN-69	Peru	Highland	S4C6_batch1	4122.706	178	178
349	A59	R1	K	5.57142857142857	70	4	40	PI-614886	Chile	Coastal	S6B1_batch2	74.058	239	239
350	A59	R1	RT	3.2	50	2	20	PI-614886	Chile	Coastal	S6B1_batch2	74.058	59	59
351	A59	R2	K	9.28571428571429	70	1	10	PI-614886	Chile	Coastal	S6B1_batch2	74.058	299	299
352	A59	R2	RT	1.25	80	4	40	PI-614886	Chile	Coastal	S6B1_batch2	74.058	119	119
353	A59	R3	K	9.71428571428571	70	3	30	PI-614886	Chile	Coastal	S6B1_batch2	74.058	359	359
354	A59	R3	RT	1.66666666666667	90	7	70	PI-614886	Chile	Coastal	S6B1_batch2	74.058	179	179
355	A60	R1	K	NA	NA	0	0	Titicaca	Chile	Coastal	S4B6_batch1	NA	240	240
356	A60	R1	RT	NA	NA	0	0	Titicaca	Chile	Coastal	S4B6_batch1	NA	60	60
357	A60	R2	K	NA	NA	0	0	Titicaca	Chile	Coastal	S4B6_batch1	NA	300	300
358	A60	R2	RT	1	10	0	0	Titicaca	Chile	Coastal	S4B6_batch1	NA	120	120
359	A60	R3	K	NA	NA	0	0	Titicaca	Chile	Coastal	S4B6_batch1	NA	360	360
360	A60	R3	RT	NA	NA	0	0	Titicaca	Chile	Coastal	S4B6_batch1	NA	180	180
