## Supplementary material for "Phenotypic differentiation between highland and coastal quinoa under cold stress conditions": R Scripts: Blues_gen1_marvin_ID.csv

	ID	area_mean	Accession	Origin	Type	Taxa	ELEVATION	Cluster	Saponin
1	A01	1.39194431457694	D-12225	Peru	Highland	S1A1_batch1	3955.915	NA	Sweet
2	A02	1.27128020284598	PI-665276	Bolivia	Highland	S1H2_batch1	3700	1	Bitter
3	A03	1.30729048771243	D-12196	Bolivia	Highland	S1F2_batch1	4358.369	1	Sweet
4	A04	2.1872761074954	D-11980	Peru	Highland	S1E2_batch1	3479.869	3	Bitter
5	A05	1.39112188265874	CHEN-465	Peru	Highland	S1D2_batch1	NA	1	Sweet
6	A06	1.43054177280058	D-12243	Peru	Highland	S1C2_batch1	3967	1	Sweet
7	A07	1.47143868045628	CHEN-349	Peru	Highland	S1A2_batch1	NA	1	Sweet
8	A08	2.48062180648276	D-12036	Peru	Highland	S1F3_batch1	3479.869	3	Bitter
9	A09	1.24334502788446	D-12420	Bolivia	Highland	S1A3_batch1	3880.556	1	Bitter
10	A10	1.87669587973002	D-12220	Peru	Highland	S1H4_batch1	3862	1	Sweet
11	A11	1.33896548622777	CHEN-160	Bolivia	Highland	S1B4_batch1	3640	1	Bitter
12	A12	2.09810461559572	PI-614887	Chile	Coastal	S1H5_batch1	81	2	Bitter
13	A13	2.44757951867013	PI-634917	Chile	Coastal	S1G7_batch1	0	2	Bitter
14	A14	1.97027180434593	CHEN-389	Peru	Highland	S1A7_batch1	NA	3	Bitter
15	A15	1.4390531124731	CHEN-126	Bolivia	Highland	S1E8_batch1	3930.613	1	Sweet
16	A16	1.81295944922245	PI-634924	Chile	Coastal	S1H9_batch1	12	2	Bitter
17	A17	2.09317305763084	PI-614885	Chile	Coastal	S1C9_batch1	119	2	Bitter
18	A18	1.71290769747325	PI-584524	Chile	Coastal	S1B9_batch1	119	2	Bitter
19	A19	1.66167613157905	Ames-13760	USA	Coastal	S1G10_batch1	2194	2	Sweet
20	A20	1.86839016122838	D-12184	Peru	Highland	S1G11_batch1	4067.58	1	Sweet
21	A21	1.33523268170549	D-12320	Peru	Highland	S4H8_batch1	3862	1	Sweet
22	A22	1.70881169335647	PI-614888	Chile	Coastal	S2G1_batch1	81	2	Bitter
23	A23	2.29500075295877	PI-634923	Chile	Coastal	S2F1_batch1	6	2	Bitter
24	A24	1.5447495945623	CHEN-222	Bolivia	Highland	S2G3_batch1	3907.014	1	Sweet
25	A25	2.16426561995591	Ames-13728	USA	Coastal	S2C3_batch1	2194	2	Sweet
26	A26	1.80151432426146	CHEN-159	Bolivia	Highland	S2C4_batch1	3544.207	1	Sweet
27	A27	2.13378639598955	CHEN-226	Bolivia	Highland	S2G5_batch1	1874.747	1	Sweet
28	A28	1.55556396628683	D-12289	Peru	Highland	S2H6_batch1	3847.299	1	Sweet
29	A29	2.1167492686602	D-12040	Bolivia	Highland	S2D6_batch1	3733.69	1	Bitter
30	A30	2.24071412823423	Ames-13751	USA	Coastal	S2C6_batch1	2194	2	Sweet
31	A31	2.01083238036594	PI-614929	Bolivia	Highland	S2B6_batch1	3700	1	Bitter
32	A32	1.480125286688	D-11924	Peru	Highland	S2C7_batch1	NA	1	Sweet
33	A33	1.44286051799605	D-12166	Bolivia	Highland	S2G8_batch1	3803.373	1	Bitter
34	A34	1.92107800797495	PI-510549	Peru	Highland	S2D8_batch1	4709	1	Sweet
35	A35	1.94835012724228	CHEN-91	Peru	Highland	S2B8_batch1	24.945	3	Bitter
36	A36	2.02130015846324	D-12229	Peru	Highland	S4H11_batch1	3479.869	3	Bitter
37	A37	1.24708902864492	CHEN-322	Peru	Highland	S4G9_batch1	NA	1	Sweet
38	A38	2.58790304943255	PI-614920	Bolivia	Highland	S4F9_batch1	3780	1	Bitter
39	A39	1.79871065895067	PI-614882	Chile	Coastal	S4D9_batch1	98	2	Bitter
40	A40	1.35961476593331	D-11953	Peru	Highland	S4A9_batch1	NA	1	Sweet
41	A41	2.01422055690741	D-12309	Peru	Highland	S3E3_batch1	NA	1	Sweet
42	A42	1.31874323866112	CHEN-155	Bolivia	Highland	S3C3_batch1	3907.014	3	Bitter
43	A43	1.25361954554493	D-12120	Peru	Highland	S3B3_batch1	3955.915	1	Sweet
44	A44	1.02954269491669	PI-510545	Peru	Coastal	S3G4_batch1	3838	2	Sweet
45	A45	1.4952967508524	CHEN-344	Peru	Coastal	S3H5_batch1	NA	2	Bitter
46	A46	1.84883355576309	D-12268	Peru	Highland	S3C7_batch1	3967	3	Sweet
47	A47	1.58506277786828	CHEN-427	Peru	Highland	S3H8_batch1	NA	1	Sweet
48	A48	2.44216530365322	PI-614914	Bolivia	Highland	S3A8_batch1	3780	1	Bitter
49	A49	1.94952691346588	CHEN-141	Bolivia	Highland	S3H9_batch1	3915.204	3	Bitter
50	A50	1.387636323705	D-12256	Peru	Highland	S3E9_batch1	3967	1	Sweet
51	A51	2.39571513860887	CHEN-398	Peru	Highland	S3G10_batch1	NA	NA	Bitter
52	A52	2.40056916924971	D-12014	Peru	Highland	S3H11_batch1	3484.47	NA	Bitter
53	A53	1.61157914158978	CHEN-144	Bolivia	Highland	S4E11_batch1	3640	1	Sweet
54	A54	1.43903164373489	D-12162	Peru	Highland	S4D11_batch1	3955.915	1	Sweet
55	A55	1.2799123069453	CHEN-151	Bolivia	Highland	S4A1_batch1	3907.014	1	Bitter
56	A56	1.51555526927656	CHEN-112	Peru	Highland	S4F4_batch1	NA	1	Sweet
57	A57	1.51555526927656	PI-510546	Peru	Highland	S4C5_batch1	3838	1	Bitter
58	A58	1.80158014853146	CHEN-69	Peru	Highland	S4C6_batch1	4122.706	1	Sweet
