## Supplementary material for "Phenotypic differentiation between highland and coastal quinoa under cold stress conditions": R Scripts: Blues_ID.csv

	ID	Germination_DAS	Germination_Perc	Panicle_Emergence	Flowering	Maturity	Seed_Yield	Plant_Height	Panicle_Length	Panicle_Width	Ac_GDD_ger	Ac_GDD_Pemr	Ac_GDD_fl	Ac_GDD_mt	Accession	Origin	Type	Taxa	ELEVATION
1	A01	17.823055194196	26.9394538220089	78.61821967596	107.317892782952	209.890029323059	32.1765207927381	147.080351553006	50.928747444108	6.93067841489337	80.3713942492744	650.713145719452	1094.79311504909	2270.54728187239	D-12225	Peru	Highland	S1A1_batch1	3955.915
2	A02	18.6029257098697	27.1393513844216	78.507117334532	90.9167996974333	198.26467668934	31.1433141415976	159.801921717065	58.5244876083322	4.80774661433523	82.4456500545532	649.131041892907	847.784518094687	2196.50440587995	PI-665276	Bolivia	Highland	S1H2_batch1	3700
3	A03	17.6715719594816	32.8489318071349	72.9332044389622	96.6687437732947	193.392319297367	42.5984186480778	172.921499345208	59.9586854920313	6.8878608690366	77.1533642037888	559.414586501856	933.609332023051	2197.51676418963	D-12196	Bolivia	Highland	S1F2_batch1	4358.369
4	A04	17.3730158730159	60	78.5535273368607	98.1111111111112	194.222222222222	75.3355555555556	191.021472663139	49.7530423280423	7.53571428571429	74.3973037918871	651.33416931217	951.705555555555	2201.54666666667	D-11980	Peru	Highland	S1E2_batch1	3479.869
5	A05	17.190150392841	31.0822601226212	73.1604733787627	91.2764646096854	191.508875283975	50.2816724633571	156.394627145649	52.929661969653	5.89632464695028	75.0154158280899	572.715862504751	849.842545539005	2182.51544293301	CHEN-465	Peru	Highland	S1D2_batch1	NA
6	A06	18.2296296296296	35.5555555555556	80	102.333333333333	194.666666666667	49.0688888888889	157.398148148148	49.7685185185185	6.13888888888889	80.6356111111111	672.833907407408	1018.69222222222	2202.72666666667	D-12243	Peru	Highland	S1C2_batch1	3967
7	A07	18.1166666666667	27.7777777777778	87.2518518518519	111.444444444445	200.321315244989	33.3255101440628	188.962962962963	61.2685185185185	5.76296296296297	82.3542777777778	786.977833333334	1160.71555555556	2228.364756366	CHEN-349	Peru	Highland	S1A2_batch1	NA
8	A08	16.5976151292192	45.7027661986966	77.3859041249341	99.3961861284645	195.035590067783	66.0123089737089	187.731116951721	61.2812840019089	8.69275161544669	72.5998421450859	629.636705384489	970.058109230311	2203.88612607992	D-12036	Peru	Highland	S1F3_batch1	3479.869
9	A09	17.8528949669873	33.5802812084757	73.7304189028501	99.5082283083777	201.016437507732	34.9914936488807	154.82068695849	59.9707266382011	6.46444933904917	79.0099392659912	576.168963942521	972.523452404298	2232.43406081111	D-12420	Bolivia	Highland	S1A3_batch1	3880.556
10	A10	17.6012227934392	36.0080337938295	74.4463160503504	89.7549078155644	191.297211958196	19.0044531365365	122.351240042205	43.4121083359267	4.25509675475088	78.9377941063627	584.14027195779	824.083565325451	2186.78103770986	D-12220	Peru	Highland	S1H4_batch1	3862
11	A11	17.2740740740741	31.1111111111111	71.5407407407407	95.0000000000001	187.777777777778	46.1877777777778	132.796296296296	49.4351851851852	7.73148148148148	74.9431111111112	537.668277777778	908.374444444444	2167.95555555556	CHEN-160	Bolivia	Highland	S1B4_batch1	3640
12	A12	19.8136731975238	16.9081779913457	90.764111552671	102.201191890665	147.576750752651	61.5824108403578	164.121288697769	46.7349284642358	7.18958025869669	91.8396814812004	843.874352228265	1013.57001321123	1693.16580829032	PI-614887	Chile	Coastal	S1H5_batch1	81
13	A13	NA	NA	NA	NA	NA	NA	NA	NA	NA	NA	NA	NA	NA	PI-634917	Chile	Coastal	S1G7_batch1	0
14	A14	17.6723230649439	38.8692995889276	83.0727084139765	101.515955287101	206.47406552809	66.322238406154	175.793330324386	45.1745743394429	7.09104811131384	77.0115233330534	728.846601153616	1004.60799540001	2256.80270954252	CHEN-389	Peru	Highland	S1A7_batch1	NA
15	A15	15.4588324460151	19.8235379409588	75.718120047982	101.09355571034	193.867126661752	36.8353171055807	145.873742037145	51.1223208163757	7.74869910485795	66.3506519464706	613.843549519803	999.261347056077	2200.01364675458	CHEN-126	Bolivia	Highland	S1E8_batch1	3930.613
16	A16	19.1464213250389	30.2204821771827	99.5956719896238	116.294039562652	164.804566654978	102.187692635366	173.046837112846	44.4550695233398	6.91715725266828	85.7017347231654	972.310324321149	1241.63203959702	1922.4970640824	PI-634924	Chile	Coastal	S1H9_batch1	12
17	A17	18.4036206048537	30.1593294914593	84.2608804021924	103.339603346045	146.540201288461	67.8318816991109	174.395510982192	39.0634784274704	7.78201509984941	82.5807287408544	747.212434817907	1029.728405157	1683.78358002645	PI-614885	Chile	Coastal	S1C9_batch1	119
18	A18	19.5750044861514	20.6604383596053	88.5149696120225	107.357290971965	158.047867183583	104.467369426371	192.725035041421	47.0571861050375	8.7425197608288	88.0728556218741	812.744826147432	1091.65971069893	1833.90768653839	PI-584524	Chile	Coastal	S1B9_batch1	119
19	A19	16.7428101954413	29.2444295914874	80.6421276461249	107.976201396031	165.398328418371	40.9134285401753	188.47292687933	55.4086568170366	8.46870089237459	73.8350612145705	678.04374200834	1105.57377366932	1906.5395897398	Ames-13760	USA	Coastal	S1G10_batch1	2194
20	A20	16.5798941798942	47.7777777777778	68.7248677248677	84.5555555555556	182.555555555556	49.6730871217428	154.853968253968	55.1883597883598	6.67301587301587	72.3242010582011	496.925671957672	741.597777777777	2111.53	D-12184	Peru	Highland	S1G11_batch1	4067.58
21	A21	18.3480587848357	31.0915218111499	71.5716186426318	88.7919026039035	189.374696033168	29.3585880454207	153.262441018798	49.8030584228091	7.70954181783596	84.4873037897389	538.812421780315	811.793912340645	2167.44545518266	D-12320	Peru	Highland	S4H8_batch1	3862
22	A22	NA	NA	NA	NA	NA	NA	NA	NA	NA	NA	NA	NA	NA	PI-614888	Chile	Coastal	S2G1_batch1	81
23	A23	17.8594479833943	18.5224791267989	79.6444016625519	93.2264200127082	133.490394660704	59.9535421372223	148.902410870109	43.636234305554	8.10265928314988	80.3034598052633	669.997819244469	881.250526123035	1496.1396517109	PI-634923	Chile	Coastal	S2F1_batch1	6
24	A24	16.4952077393259	37.014416878077	72.1464417291115	97.0700478283639	191.067177449818	37.8096164494389	182.599524265485	66.6254922466751	6.54245582577517	72.8146023696886	549.81683735483	938.589369396013	2185.82800268825	CHEN-222	Bolivia	Highland	S2G3_batch1	3907.014
25	A25	18.9250441172897	18.3081112326281	83.882158209358	101.745867203577	NA	NA	NA	NA	NA	87.1597345614952	735.770217672695	1008.4751203111	NA	Ames-13728	USA	Coastal	S2C3_batch1	2194
26	A26	17.4055555555556	37.7777777777778	70.7119047619047	91.0896302429599	193.550728410523	50.7070440462862	161.755026455027	61.7671957671958	7.13439153439153	75.7708201058201	525.443796296297	849.354397302959	2198.02413923468	CHEN-159	Bolivia	Highland	S2C4_batch1	3544.207
27	A27	15.9481481481481	27.7777777777778	76.7962962962963	99.0000000000001	198.222222222222	73.7677777777778	176.079267846899	63.182695196229	7.29274145945899	68.174925925926	623.606351851852	966.684444444444	2219.78555555556	CHEN-226	Bolivia	Highland	S2G5_batch1	1874.747
28	A28	17.9388888888889	36.6666666666667	76.9666666666667	108.888888888889	202.555555555556	33.0744444444444	129.301851851852	52.4722222222222	6.36481481481481	78.7343333333334	623.524166666667	1120.29555555556	2237.30019629136	D-12289	Peru	Highland	S2H6_batch1	3847.299
29	A29	16.4584656084656	38.8888888888889	71.4153439153439	89.2222222222223	190.333333333333	29.2055555555556	127.142328042328	37.85	6.08333333333333	71.1719841269842	534.557050264551	821.473333333333	2173.77111111111	D-12040	Bolivia	Highland	S2D6_batch1	3733.69
30	A30	NA	NA	NA	NA	NA	NA	NA	NA	NA	NA	NA	NA	NA	Ames-13751	USA	Coastal	S2C6_batch1	2194
31	A31	15.7470899470899	43.3333333333333	72.2280423280423	87.5555555555556	195.44028304815	26.3645399808103	133.42035578459	40.8925828932581	5.35484058183727	67.9001375661376	547.710576719577	795.254444444444	2207.43359829292	PI-614929	Bolivia	Highland	S2B6_batch1	3700
32	A32	18.7767328950784	34.3191562868975	72.3964077152966	89.396423522449	183.578865097443	51.7776565656022	126.602800391815	44.926448532196	5.89747244933757	85.2403800323725	553.245392397256	816.020056557375	2104.03931743413	D-11924	Peru	Highland	S2C7_batch1	NA
33	A33	17.7592592592593	24.4444444444445	74.2777777777778	98.0000000000001	203.666666666667	39.6091901782049	145.003750305021	56.3839079991348	5.7447529643438	78.0164814814815	582.484444444445	953.673333333333	2240.48333333333	D-12166	Bolivia	Highland	S2G8_batch1	3803.373
34	A34	17.2372957057935	45.9777872300424	71.0660751110375	84.9218801968355	197.249764118818	31.9335288760755	128.324727876002	48.5328814386909	5.40167069694674	77.3577416488401	529.795653489965	752.299793752939	2217.30856372909	PI-510549	Peru	Highland	S2D8_batch1	4709
35	A35	16.5944444444444	42.2222222222222	81.0611111111111	104.444444444444	205.777777777778	63.3070816708031	193.377777777778	58.4388888888889	9.4462962962963	70.7877592592593	690.100333333334	1048.17222222222	2249.81637418966	CHEN-91	Peru	Highland	S2B8_batch1	24.945
36	A36	17.74708994709	34.4444444444445	80.0941798941799	102.333333333333	195.888888888889	88.3322222222222	198.207936507937	54.3126984126984	9.52116402116402	78.7779576719577	678.695201058201	1012.57111111111	2207.89555555556	D-12229	Peru	Highland	S4H11_batch1	3479.869
37	A37	NA	NA	NA	NA	NA	NA	NA	NA	NA	NA	NA	NA	NA	CHEN-322	Peru	Highland	S4G9_batch1	NA
38	A38	16.6944444444445	28.8888888888889	75.3888888888889	89.3333333333334	196.222222222222	40.3655555555555	146.188888888889	46.7111111111111	6.45555555555555	72.7325925925926	598.019074074074	822.967777777777	2211.20222222222	PI-614920	Bolivia	Highland	S4F9_batch1	3780
39	A39	17.4100492446601	40.1058111207184	86.9343385016714	103.903619312302	148.590246317776	76.8457407959172	194.966414142689	38.8731479437691	8.88557803742817	74.9908784883063	789.343892072918	1038.49474522597	1704.4873595859	PI-614882	Chile	Coastal	S4D9_batch1	98
40	A40	19.6722222222222	32.2222222222222	74.1777777777778	100	204.111111111111	43.150586854335	157.151851851852	53.5925925925926	6.36851851851852	89.3387592592593	579.393888888889	983.073333333333	2249.20666666667	D-11953	Peru	Highland	S4A9_batch1	NA
41	A41	16.7488436940679	34.9693052799061	74.8361862992408	91.6055763603794	192.17644754099	41.7556769785881	150.630255525829	55.1207099505223	5.37134047946745	73.1131514968819	587.376851971372	858.375922212125	2181.58048956964	D-12309	Peru	Highland	S3E3_batch1	NA
42	A42	16.6447343500485	27.4693417239408	74.524525262297	91.2531592941102	196.658585421916	16.6269061093175	133.180272641417	51.5144728182704	7.05458475054954	72.3618645101949	588.818654290345	848.908008267992	2208.18552631312	CHEN-155	Bolivia	Highland	S3C3_batch1	3907.014
43	A43	19.4584022124962	34.8969226827184	78.3947621573995	111.818716060066	207.389786703888	40.966122679946	175.533792892959	54.8466874244217	8.44605275160287	88.4027342450607	645.423283264367	1163.71206913414	2260.83019370174	D-12120	Peru	Highland	S3B3_batch1	3955.915
44	A44	20.1136079049825	32.0414069640121	77.9371031455742	99.3095481406325	198.283752523848	33.7928117878847	170.775538207962	62.4903711151642	5.85286122198785	92.4877880018879	641.380446656189	974.132016905016	2217.84603990382	PI-510545	Peru	Coastal	S3G4_batch1	3838
45	A45	18.0308245165549	25.5470716757269	77.0547698601984	99.5589353627651	190.404501447313	50.720344344899	159.25754563151	51.1340101885393	6.66464536839316	79.8197795766039	624.077747039529	974.993460220475	2170.90168400843	CHEN-344	Peru	Coastal	S3H5_batch1	NA
46	A46	19.162962962963	36.6666666666667	75.6962962962963	96.2222222222223	190.118441035909	39.0703032354592	134.755555555556	45.4037037037037	5.38703703703704	85.7152962962963	605.547333333333	925.696666666666	2153.26949823861	D-12268	Peru	Highland	S3C7_batch1	3967
47	A47	19.4927701471349	36.7137098875013	73.1531080155911	90.7937330648783	198.824293932092	43.9952352662772	174.958540641653	67.9017895368168	8.12750544015276	87.260007397336	560.510410075246	846.235057905558	2222.40665821296	CHEN-427	Peru	Highland	S3H8_batch1	NA
48	A48	16.2877035687683	26.6614235860586	70.5367521910159	84.6534049372121	200.708022114006	16.4698663956258	100.017290535504	27.712271765126	5.13677654957396	72.8433211396453	523.843688366001	744.580456869787	2212.69826897426	PI-614914	Bolivia	Highland	S3A8_batch1	3780
49	A49	19.6592045222913	33.8861881772729	69.674329012926	82.0475972079381	208.149459593502	23.6229560769039	129.980107969127	47.8100817513817	6.43406844095021	90.8382457206102	511.273224136502	706.714233409905	2259.67145804794	CHEN-141	Bolivia	Highland	S3H9_batch1	3915.204
50	A50	18.2399843948158	29.397011503474	81.5413724679797	107.225838089006	206.233952491603	31.3089083893748	159.988830639618	55.1045624104084	5.32635028347792	81.3352938257082	692.896330178401	1096.5973034481	2253.73763081067	D-12256	Peru	Highland	S3E9_batch1	3967
51	A51	18.7685185185185	24.4444444444445	73.0277777777778	88.3333333333334	203.62687756865	26.8370816708031	142.601851851852	58.212962962963	5.67592592592592	83.6080555555556	558.959537037037	810.134444444444	2241.44683432803	CHEN-398	Peru	Highland	S3G10_batch1	NA
52	A52	17.1973544973545	36.6666666666667	78.1410052910053	99.4444444444445	188.666666666667	47.3244444444444	189.271957671958	53.7153439153439	8.25132275132275	73.5453862433863	639.516494708995	972.891111111111	2167.28555555555	D-12014	Peru	Highland	S3H11_batch1	3484.47
53	A53	18.3347706231719	21.2670939887519	75.8551745519225	101.155752225897	197.319502917836	22.9188638514136	138.287383861199	54.9976829930815	5.03010991268812	84.2030811845135	606.169568434089	999.094726422115	2218.01254423242	CHEN-144	Bolivia	Highland	S4E11_batch1	3640
54	A54	18.8888888888889	35.5555555555556	75.6759259259259	110	205.155447605261	33.8970923961579	178.324074074074	61.6706349206349	8.14814814814815	84.0837698412699	604.737923280423	1136.11	NA	D-12162	Peru	Highland	S4D11_batch1	3955.915
55	A55	18.0342215100464	39.2949410858398	79.910940891713	107.893479198626	201.735473780621	45.4859140579934	165.352107042117	52.6863263397714	5.92463948929557	81.6168779335498	672.280287214472	1103.633924216	2235.66241465912	CHEN-151	Bolivia	Highland	S4A1_batch1	3907.014
56	A56	17.6981481481482	38.8888888888889	74.15	99.3333333333334	201.333333333333	41.7667261229102	167.233835272802	57.9115502471138	7.96175103998866	79.0814259259259	579.738388888889	974.904444444444	2235.60666666667	CHEN-112	Peru	Highland	S4F4_batch1	NA
57	A57	16.531746031746	28.8888888888889	75.8042328042328	93.8888888888889	203.444444444444	56.7255555555555	167.149470899471	61.6084656084656	6.89285714285714	72.8212698412699	604.965767195767	891.95	2242.82888888889	PI-510546	Peru	Highland	S4C5_batch1	3838
58	A58	17.7549756684202	34.1693113434667	79.7955862935817	103.030558051193	205.628245015538	55.9827727402074	162.91400307275	54.7419709496928	8.30553451257653	78.9210611408928	670.778952877217	1027.1258444892	2254.6367403342	CHEN-69	Peru	Highland	S4C6_batch1	4122.706
59	A59	16.7904504479136	31.4777527979961	75.2523023313485	89.8947418976551	135.437399246873	163.224417993181	149.593678646724	57.7823792135236	8.74446468045714	72.9778482575726	594.935722251494	832.350987194307	1522.12907432213	PI-614886	Chile	Coastal	S6B1_batch2	74.058
60	A60	17.0462962962963	43.3333333333333	68.1914774516746	79.9531895805322	132.740464129903	53.3150357664735	111.299932539762	46.626517647258	9.12529528072112	73.8296137566138	483.888057016838	670.362522333904	1481.78370784714	Titicaca	Chile	Coastal	S4B6_batch1	NA
