## Supplementary material for "Phenotypic differentiation between highland and coastal quinoa under cold stress conditions": R Scripts: Blues_ID_T.csv

	ID	Time_Point	Germination_DAS	Germination_Perc	Panicle_Emergence	Flowering	Maturity	Seed_Yield	Plant_Height	Panicle_Length	Panicle_Width	Ac_GDD_ger	Ac_GDD_Pemr	Ac_GDD_fl	Ac_GDD_mt	Accession	Origin	Type	Taxa	ELEVATION
1	A01	T1	25.9969433603724	10.8183614659959	95.0213256945497	124.478790181095	239.721881705179	43.0085360615343	148.752959420949	54.7783058244094	8.6055273081698	68.4202938589597	544.45757207911	1013.13559751797	2364.08426252613	D-12225	Peru	Highland	S1A1_batch1	3955.915
2	A01	T2	15.58333333333	46.6666666666848	78.5000000000047	109.000000000026	208.999999999936	20.6833333333378	148.710317460318	49.785714285704	6.85317460317583	76.1283333333233	665.246309523716	1130.0600000002	2282.24666666733	D-12225	Peru	Highland	S1A1_batch1	3955.915
3	A01	T3	11.8888888888852	23.3333333333472	62.3333333333256	88.4748881677475	180.948206264064	32.8376929833422	143.777777777753	48.2222222222108	5.33333333333427	96.565555555543	742.435555555525	1141.18374762914	2165.31091642372	D-12225	Peru	Highland	S1A1_batch1	3955.915
4	A02	T1	26.3754437962799	31.418054153277	102.321352003605	113.083732425633	218.794030068021	41.3532757581261	159.822431817863	59.0456850472217	6.08990650967375	70.2049501636547	656.514459012084	847.960220950725	2269.43181687999	PI-665276	Bolivia	Highland	S1H2_batch1	3700
5	A02	T2	18.499999999998	26.6666666666596	77.3333333333296	88.0000000000001	192.333333333333	26.4133333333334	162.583333333333	56.7499999999988	4.33333333333291	89.2300000000018	642.226666666655	817.18	2201.13333333333	PI-665276	Bolivia	Highland	S1H2_batch1	3700
6	A02	T3	10.933333333331	23.3333333333257	55.8666666666612	71.6666666666666	183.666666666667	25.6633333333333	156.999999999999	59.7777777777759	3.99999999999932	87.9020000000023	648.651999999983	878.213333333333	2118.94806742654	PI-665276	Bolivia	Highland	S1H2_batch1	3700
7	A03	T1	26.0903560369931	19.5340542781105	90.7060848078695	111.583557786955	219.327558143304	42.2428795012642	179.879133188406	62.684352333445	7.88220073274433	68.9579001905169	479.447362723511	821.722715518257	2274.20548195428	D-12196	Bolivia	Highland	S1F2_batch1	4358.369
8	A03	T2	16.257693174785	22.3460744766274	72.3268618423506	98.7560068662621	194.18273308213	51.5723764429693	184.174253736108	67.6917041426488	7.05915965214325	77.2983035319601	554.444952337612	973.765280550897	2218.34814394794	D-12196	Bolivia	Highland	S1F2_batch1	4358.369
9	A03	T3	10.6666666666667	56.6666666666667	55.7666666666667	79.6666666666666	166.666666666667	33.98	154.711111111111	49.5	5.72222222222222	85.2038888888889	644.351444444445	1005.34	2099.99666666667	D-12196	Bolivia	Highland	S1F2_batch1	4358.369
10	A04	T1	26.1666666666667	46.6666666666668	104.066666666667	124.666666666667	220.333333333333	125.673333333333	204.333333333333	55.4555555555555	7.62222222222222	69.4900000000001	687.462666666667	1012.97333333333	2280.27666666666	D-11980	Peru	Highland	S1E2_batch1	3479.869
11	A04	T2	16.0833333333333	63.3333333333333	77.7685185185185	96.6666666666667	192.666666666667	69.3666666666667	203.014814814815	54.0833333333333	7.93333333333333	76.0535185185186	649.038333333334	942.903333333333	2211.36333333333	D-11980	Peru	Highland	S1E2_batch1	3479.869
12	A04	T3	9.86904761904763	70.0000000000001	53.8253968253968	73	169.666666666667	30.9666666666667	165.71626984127	39.7202380952381	7.0515873015873	77.6483928571429	617.501507936508	899.24	2113	D-11980	Peru	Highland	S1E2_batch1	3479.869
13	A05	T1	26.1561113655879	23.8868311015877	88.1521656153533	109.997591345785	217.53332593889	71.9421051956923	172.261856688224	54.71917409462	6.66498230466902	69.3789051378787	456.845394070882	793.090508578311	2258.70158867761	CHEN-465	Peru	Highland	S1D2_batch1	NA
14	A05	T2	15.096972568816	14.7740358301368	78.6347830064239	92.0188486289854	190.897739314186	44.6630056127136	157.19657644764	53.3386378027625	5.01458455013568	74.022220254177	662.865968222538	876.031496641466	2186.93449143802	CHEN-465	Peru	Highland	S1D2_batch1	NA
15	A05	T3	10.3173672441191	54.585913436139	52.6944715145107	71.8129538542857	166.095560598851	34.2399065816652	139.725448301083	50.7311740115767	6.00940708604614	81.6451220922141	598.436225220832	880.405631397239	2101.9102486834	CHEN-465	Peru	Highland	S1D2_batch1	NA
16	A06	T1	26.6888888888889	33.3333333333334	100.333333333333	120.666666666667	220	89.53	174.611111111111	51.5277777777778	8.94444444444443	73.364888888889	626.289777777778	956.85	2275.68	D-12243	Peru	Highland	S1C2_batch1	3967
17	A06	T2	17	46.6666666666666	81.1111111111111	102.666666666667	194.333333333333	36.34	165.972222222222	59.6666666666666	5.13888888888889	80.2375000000001	703.957500000001	1031.23333333333	2218.5	D-12243	Peru	Highland	S1C2_batch1	3967
18	A06	T3	11	26.6666666666667	58.5555555555556	83.6666666666667	169.666666666667	21.3366666666666	131.611111111111	38.1111111111111	4.33333333333333	88.3044444444445	688.254444444445	1067.99333333333	2114	D-12243	Peru	Highland	S1C2_batch1	3967
19	A07	T1	26.0666666666667	23.3333333333334	109.8	133.333333333333	226.870381490686	33.0007532507839	205	78.3333333333333	5.06666666666667	68.7486666666668	777.797333333334	1144.12666666667	2303.04535732432	CHEN-349	Peru	Highland	S1A2_batch1	NA
20	A07	T2	15.5833333333333	26.6666666666667	87	110.666666666667	199.093564244282	39.299110514738	191.333333333333	53.9166666666666	5.49999999999999	74.2241666666667	803.040833333334	1159.23666666667	2236.23891177368	CHEN-349	Peru	Highland	S1A2_batch1	NA
21	A07	T3	12.7	33.3333333333333	64.9555555555557	90.3333333333333	175	27.6766666666667	170.555555555556	51.5555555555556	6.72222222222222	104.09	780.095333333333	1178.78333333333	2145.81	CHEN-349	Peru	Highland	S1A2_batch1	NA
22	A08	T1	26.6666666666667	30	100.833333333333	122	217.333333333333	77.93	190	63.1666666666667	9.41666666666667	73.1966666666668	632.079722222223	973.673333333332	2255.36666666666	D-12036	Peru	Highland	S1F3_batch1	3479.869
23	A08	T2	13.1261787209908	37.1082985960898	76.8382679303577	100.521891718727	198.10677020335	67.3835935877934	199.179461966272	66.9040371909118	9.254180772266	65.7620264352576	629.714560597909	998.900994357601	2238.49504490642	D-12036	Peru	Highland	S1F3_batch1	3479.869
24	A08	T3	10	70	54.4861111111111	75.6666666666667	169.666666666667	52.7233333333333	174.013888888889	53.7731481481481	7.4074074074074	78.8408333333333	627.115833333334	937.6	2117.79666666667	D-12036	Peru	Highland	S1F3_batch1	3479.869
25	A09	T1	27.4209246257691	16.5843049040468	90.9447475156332	120.108661383737	227.488940164793	44.3939397325618	174.674086979714	68.8529055020282	9.36317070474285	78.8222283692322	482.050648356244	945.854052837746	2312.60224280367	D-12420	Bolivia	Highland	S1A3_batch1	3880.556
26	A09	T2	16	30	76.3333333333334	100	200.333333333333	30.8466666666667	150.5	59.3333333333333	5.22222222222222	77.5711111111112	626.75888888889	991.379999999999	2247.98333333333	D-12420	Bolivia	Highland	S1A3_batch1	3880.556
27	A09	T3	10.1377602751927	54.1565387213805	53.9131758595837	78.4160235413962	175.22703902507	29.7338745474135	139.287973895757	51.7259410792417	4.80795509018246	80.6364783176303	619.697354582431	980.336304375148	2136.71660629633	D-12420	Bolivia	Highland	S1A3_batch1	3880.556
28	A10	T1	26.3235096501589	24.6907680481551	95.1484719605748	106.264723446693	217.891635874589	25.4300260762762	130.839434412328	44.093467864923	4.59862359758596	70.7085410492469	545.304704762258	727.610695976351	2265.07977979624	D-12220	Peru	Highland	S1H4_batch1	3862
29	A10	T2	14.6944444444444	46.6666666666667	75.7142857142857	92.0000000000001	190.333333333333	16.08	116.047619047619	41.7142857142857	4.23809523809523	70.5338888888889	612.63253968254	875.26	2199.10333333333	D-12220	Peru	Highland	S1H4_batch1	3862
30	A10	T3	11.7857142857143	36.6666666666666	52.4761904761906	71	165.666666666667	15.5033333333333	120.166666666667	44.4285714285714	3.92857142857143	95.5709523809524	594.483571428572	869.38	2096.16	D-12220	Peru	Highland	S1H4_batch1	3862
31	A11	T1	26	26.6666666666667	92.5555555555555	113.333333333333	216	58.6666666666667	121.777777777778	51.1111111111111	8.33333333333333	68.2800000000001	508.420000000001	850.776666666666	2256.23666666667	CHEN-160	Bolivia	Highland	S1B4_batch1	3640
32	A11	T2	15.2222222222222	23.3333333333333	70	94.6666666666667	187	45.4533333333333	144.833333333333	48.3333333333333	7.49999999999999	71.8966666666667	515.663333333334	914.08	2179.21	CHEN-160	Bolivia	Highland	S1B4_batch1	3640
33	A11	T3	10.6	43.3333333333333	52.0666666666667	77	160.333333333333	34.4433333333333	131.777777777778	48.8611111111111	7.36111111111111	84.6526666666667	588.9215	960.266666666667	2068.42	CHEN-160	Bolivia	Highland	S1B4_batch1	3640
34	A12	T1	26.7244581587877	14.3909217045737	118.266698366704	119.995860226857	168.255040602009	49.5335103529484	142.351281458394	56.1706036342198	4.06110264943651	73.8245117667835	921.638871020386	944.798573542301	1684.28469441383	PI-614887	Chile	Coastal	S1H5_batch1	81
35	A12	T2	19.7777777777778	26.6666666666667	89.2222222222224	106.666666666667	151.333333333333	86.9866666666667	184.888888888889	39.5555555555556	9.49999999999999	95.6233333333334	833.071111111112	1090.62	1753.55333333333	PI-614887	Chile	Coastal	S1H5_batch1	81
36	A12	T3	12.9387836560059	9.66694560279667	64.8034140690871	79.9410487784713	123.141878322609	48.2270555014582	165.123695746023	44.4786262029322	8.00763812665355	106.071199343484	776.913074553295	1005.2914660914	1641.65939712379	PI-614887	Chile	Coastal	S1H5_batch1	81
37	A13	T1	NA	NA	NA	NA	NA	NA	NA	NA	NA	NA	NA	NA	NA	PI-634917	Chile	Coastal	S1G7_batch1	0
38	A13	T2	10.1181559540359	9.73072684792558	86.3076074100429	103.92234206206	147.795264939895	58.6715572893103	174.906567055734	63.7255565719356	5.10297329130851	52.9270674575675	791.515295521693	1050.97939110238	1713.53024010006	PI-634917	Chile	Coastal	S1G7_batch1	0
39	A13	T3	12.3052602342369	16.2125232885566	64.1641179713925	78.6666666666667	115.333333333333	88.4766666666667	155.833458013176	45.6398312373814	7.75212593355894	100.407832711664	768.628385782236	983.38	1548.35666666667	PI-634917	Chile	Coastal	S1G7_batch1	0
40	A14	T1	26.4114136392761	26.6078987667829	106.895903019707	124.214532527968	233.755529917604	85.6167152184619	178.629990973158	44.1126119072176	6.27314433394152	71.1960699991602	741.619581238628	1007.16731953335	2341.7014619609	CHEN-389	Peru	Highland	S1A7_batch1	NA
41	A14	T2	16.1388888888889	40	82.6555555555556	99.3333333333334	205.333333333333	75.1233333333334	171.083333333334	48.2777777777778	7.53333333333333	76.4851666666667	738.236888888889	982.546666666666	2269.51	CHEN-389	Peru	Highland	S1A7_batch1	NA
42	A14	T3	10.4666666666667	50	59.6666666666667	81.0000000000001	180.333333333333	38.2266666666667	177.666666666667	43.1333333333333	7.46666666666667	83.3533333333333	706.683333333334	1024.11	2159.19666666667	CHEN-389	Peru	Highland	S1A7_batch1	NA
43	A15	T1	25.7032141199937	21.7030400915725	88.8194481827882	112.909678945738	215.910259500356	36.5114694621357	135.087292147601	46.253863694203	7.77752220283141	66.5351449138124	453.826467496845	840.770571740689	2259.67475449301	CHEN-126	Bolivia	Highland	S1E8_batch1	3930.613
44	A15	T2	11.228838773607	4.43424039797069	81.5015786278244	108.704321518614	194.357787151566	28.1611485212731	142.117267297169	54.2242098660352	9.60746400063134	58.8898664811546	724.065292173677	1122.09680276088	2219.35285243741	CHEN-126	Bolivia	Highland	S1E8_batch1	3930.613
45	A15	T3	9.44444444444445	33.3333333333333	56.8333333333334	81.6666666666667	171.333333333333	45.8333333333334	160.416666666667	52.8888888888889	5.86111111111111	73.6269444444444	663.638888888889	1034.91666666667	2121.01333333333	CHEN-126	Bolivia	Highland	S1E8_batch1	3930.613
46	A16	T1	26.9236723888259	12.2327608359768	126.787381719801	144.379473856258	191.76514638696	143.947905324585	183.867768020543	40.4032984408979	7.13264999696973	74.6807283874561	1042.94524257809	1324.52063585542	1994.61931182003	PI-634924	Chile	Coastal	S1H9_batch1	12
47	A16	T2	18.8489249196241	55.0953523622381	98.99963424907	115.835978165032	163.315220244642	82.0951725815147	160.272743317995	40.8507990180104	6.28548842770178	87.8011424487066	974.745730385354	1248.11214960232	1920.93188042717	PI-634924	Chile	Coastal	S1H9_batch1	12
48	A16	T3	11.6666666666667	23.3333333333333	73	88.6666666666667	139.333333333333	80.5199999999999	175	52.1111111111111	7.33333333333333	94.6233333333333	899.24	1152.26333333333	1851.94	PI-634924	Chile	Coastal	S1H9_batch1	12
49	A17	T1	26.3921658596148	21.5856534831447	107.079931088072	126.049597079191	171.862719408153	77.321483892248	188.058054537688	47.6859713114034	8.506190980088	71.0051405279233	746.422908532164	1033.16584819668	1737.43547266142	PI-614885	Chile	Coastal	S1C9_batch1	119
50	A17	T2	17.4020292882798	42.2256683245664	86.1471545629498	104.969212958944	146.091217790565	69.4574945384177	180.628478408888	38.0044639710078	8.00652098612689	84.5062123613064	792.349395921554	1066.41270060767	1691.73860075125	PI-614885	Chile	Coastal	S1C9_batch1	119
51	A17	T3	11.4166666666667	26.6666666666667	59.5555555555556	79.0000000000001	121.666666666667	56.7166666666666	154.5	31.5	6.83333333333333	92.2308333333334	702.865	989.606666666667	1622.17666666667	PI-614885	Chile	Coastal	S1C9_batch1	119
52	A18	T1	28.3333333333333	10	111	132.666666666666	186	176.603333333333	210.666666666667	59.6666666666667	10	85.5566666666667	813.87	1130.64333333333	1903.89333333333	PI-584524	Chile	Coastal	S1B9_batch1	119
53	A18	T2	19.2707077351647	27.3996657835436	85.2386136986935	105.746426659511	157.729732411278	104.797939090027	202.733955761882	42.6107610425718	9.74000348545559	89.1079666871431	779.183393310941	1075.78367654002	1846.97593328392	PI-584524	Chile	Coastal	S1B9_batch1	119
54	A18	T3	11.1209723899561	24.5816492952725	69.3062951373739	83.6587795897164	130.413869139472	32.0008358557523	164.774482695713	38.8941306058741	6.4875557970308	89.5539335118125	845.181085131355	1068.55212222345	1750.85379299791	PI-584524	Chile	Coastal	S1B9_batch1	119
55	A19	T1	26.5	23.3333333333333	102.666666666667	131.333333333333	183.666666666667	53.4933333333334	220.169213542395	70.9713406114375	9.82096776943447	72.0016666666666	663.468333333334	1112.52333333333	1884.29333333333	Ames-13760	USA	Coastal	S1G10_batch1	2194
56	A19	T2	12.9062083641015	27.7332887744623	76.4597162717079	104.928604188093	161.194985255114	53.7202856205256	202.58290042893	56.63240761745	8.87402379657818	62.7468503103781	621.386448247241	1068.2546543413	1879.01543588606	Ames-13760	USA	Coastal	S1G10_batch1	2194
57	A19	T3	10.8222222222222	36.6666666666667	62.8	87.6666666666666	151.333333333333	15.5266666666666	142.666666666667	38.6222222222222	6.71111111111111	86.7566666666666	749.276444444445	1135.94333333333	1956.31	Ames-13760	USA	Coastal	S1G10_batch1	2194
58	A20	T1	26.2063492063492	53.3333333333334	87.6111111111111	100	207.666666666667	67.9433333333333	147.722222222222	51.7777777777778	8.11111111111111	69.7634920634922	446.951111111111	617.34	2176.72666666666	D-12184	Peru	Highland	S1G11_batch1	4067.58
59	A20	T2	13.2	46.6666666666667	68.8777777777778	84	179.666666666667	38.8859280318951	152.677777777778	51.9777777777778	6.22222222222222	65.0491111111112	500.77	759.1	2106.65666666666	D-12184	Peru	Highland	S1G11_batch1	4067.58
60	A20	T3	10.3333333333333	43.3333333333333	49.6857142857143	69.6666666666666	160.333333333333	42.19	164.161904761905	61.8095238095238	5.68571428571428	82.16	543.055904761905	848.353333333333	2051.20666666667	D-12184	Peru	Highland	S1G11_batch1	4067.58
61	A21	T1	26.7441763545071	26.6078987667829	90.8148559278953	108.042374478377	208.124088099504	28.7690974695954	154.343339871089	52.8111999043628	11.8685998197539	73.5149113692167	482.461265340947	759.33507035527	2188.63636554799	D-12320	Peru	Highland	S4H8_batch1	3862
62	A21	T2	15.4666666666667	30	71.8	88	192	36.4366666666667	141.7	47.6	4.93333333333333	74.7543333333334	545.122666666667	817.18	2205.61	D-12320	Peru	Highland	S4H8_batch1	3862
63	A21	T3	12.8333333333333	36.6666666666667	52.1	70.3333333333334	168	22.87	163.743983185306	48.9979753640646	6.32669230042063	105.192666666667	588.853333333334	858.866666666667	2108.09	D-12320	Peru	Highland	S4H8_batch1	3862
64	A22	T1	NA	NA	NA	NA	NA	NA	NA	NA	NA	NA	NA	NA	NA	PI-614888	Chile	Coastal	S2G1_batch1	81
65	A22	T2	17.568950155124	35.2116672583334	79.960370943197	87.2392729947868	143.590546584952	30.6118403735336	123.548234134403	37.2772406531999	6.88927660825533	88.0532141820469	688.153019413498	812.609864711668	1660.17472826585	PI-614888	Chile	Coastal	S2G1_batch1	81
66	A22	T3	14.5153438574797	9.15205841962375	55.1371250338831	69.6666666666666	121.295344966996	37.9026634860725	156.083270993412	45.1800843813093	7.62393703322053	120.741945508942	637.41537140821	848.353333333332	1609.49619349545	PI-614888	Chile	Coastal	S2G1_batch1	81
67	A23	T1	26.2593873988718	14.3576054441758	102.08886358544	112.399155056611	159.002463874769	89.8054694390004	165.324111280591	50.8925007128897	8.85906677478556	70.1292849123763	649.59382906005	834.47584932436	1538.32933808499	PI-634923	Chile	Coastal	S2F1_batch1	6
68	A23	T2	15.3333333333333	20	81	94.6666666666667	134	42.3733333333334	136.833333333333	42.5	6.49999999999999	73.2533333333334	710.560000000001	916.213333333332	1513.66666666667	PI-634923	Chile	Coastal	S2F1_batch1	6
69	A23	T3	11.9856232179776	21.2098319362208	55.8443414022157	72.6134383148463	107.468720107342	47.6818236393329	144.549787996403	37.5162022037723	8.94891107466409	97.5277611700803	649.839628673357	893.062395711412	1436.42295038104	PI-634923	Chile	Coastal	S2F1_batch1	6
70	A24	T1	26.3333333333333	23.3333333333333	91.1111111111112	113.333333333333	217.666666666667	62.87	186.666666666667	76	8.33333333333333	70.6233333333334	486.666111111111	850.776666666668	2263.51	CHEN-222	Bolivia	Highland	S2G3_batch1	3907.014
71	A24	T2	12.3333333333333	26.6666666666667	73.3333333333334	98.6666666666667	190.666666666667	25.2019809795339	196.277777777778	69.7222222222222	5.94444444444444	60.9722222222223	573.253888888889	971.813333333334	2200.39666666667	CHEN-222	Bolivia	Highland	S2G3_batch1	3907.014
72	A24	T3	10.818956551311	61.0432506342311	51.9948807428899	79.2101434850915	164.868199016121	25.3568683687828	164.85412835201	54.154254517803	5.34958969954774	86.8482515535102	589.530512064492	993.178108188037	2093.57734139809	CHEN-222	Bolivia	Highland	S2G3_batch1	3907.014
73	A25	T1	26.7982594886449	13.9678632682455	104.799627799125	123.570934944064	NA	NA	NA	NA	NA	74.0992705404773	698.740234229351	995.895360933295	NA	Ames-13728	USA	Coastal	S2C3_batch1	2194
74	A25	T2	16.8611111111111	26.6666666666667	81.6944444444445	99.3333333333334	185.333333333333	34.48	198.333333333333	50.7777777777778	8.44444444444444	79.6891666666666	722.686666666667	982.546666666666	2162.46	Ames-13728	USA	Coastal	S2C3_batch1	2194
75	A25	T3	13.1157617521132	14.2898037629722	65.1524023845044	82.3333333333333	156.333333333333	33.33	184.819441316319	54.3116094356311	7.92387411641947	107.690766477342	785.883752122067	1046.98333333333	2038.78	Ames-13728	USA	Coastal	S2C3_batch1	2194
76	A26	T1	26.0222222222222	36.6666666666667	89.6	110.666666666667	220.333333333333	54.3866666666666	177.288888888889	70.5555555555556	10.1333333333333	69.0744444444445	465.3	808.053333333334	2280.27666666667	CHEN-159	Bolivia	Highland	S2C4_batch1	3544.207
77	A26	T2	15.7777777777778	40	70.2857142857143	91.3333333333332	193.666666666667	63.39	180.087301587302	73.0793650793651	6.99206349206348	75.4563492063492	521.132222222223	868.646666666667	2215.55666666667	CHEN-159	Bolivia	Highland	S2C4_batch1	3544.207
78	A26	T3	10.4166666666667	36.6666666666667	52.25	71.26889072888	166.652185231569	34.3444654721919	127.888888888889	41.6666666666667	4.27777777777778	82.7816666666666	589.899166666667	871.363191908878	2098.23908437072	CHEN-159	Bolivia	Highland	S2C4_batch1	3544.207
79	A27	T1	25.7777777777778	30	95.8666666666667	118	224.666666666667	64.85	187.066666666666	69.1666666666667	7.43333333333333	66.88	555.566	915.746666666666	2298.8	CHEN-226	Bolivia	Highland	S2G5_batch1	1874.747
80	A27	T2	12.3333333333333	26.6666666666667	78.0555555555556	98.6666666666666	196.666666666667	68.7933333333334	147	55.75	7.08333333333333	61.3927777777778	656.538055555556	972.033333333333	2228.73	CHEN-226	Bolivia	Highland	S2G5_batch1	1874.747
81	A27	T3	9.73333333333333	26.6666666666667	56.4666666666667	80.3333333333333	173.333333333333	87.66	194.17113687403	64.6314189220202	7.36155771171031	76.252	658.715	1012.27333333333	2131.82666666667	CHEN-226	Bolivia	Highland	S2G5_batch1	1874.747
82	A28	T1	27.1944444444444	33.3333333333333	95.3888888888889	128	229.333333333333	43.8466666666667	136.25	54.7777777777778	7.88888888888888	76.8225	548.990277777778	1061.45	2320.87	D-12289	Peru	Highland	S2H6_batch1	3847.299
83	A28	T2	16.0666666666667	33.3333333333333	80.6666666666667	109.333333333333	201.333333333333	33.91	127.277777777778	51.5277777777778	5.97222222222222	75.2155	688.565	1140.03	2250.8	D-12289	Peru	Highland	S2H6_batch1	3847.299
84	A28	T3	10.5555555555556	43.3333333333333	54.8444444444445	89.3333333333333	177	21.4666666666666	124.377777777778	51.1111111111111	5.23333333333333	84.165	633.017222222222	1159.40666666667	2140.23058887407	D-12289	Peru	Highland	S2H6_batch1	3847.299
85	A29	T1	25.8611111111111	26.6666666666667	92.7222222222222	111.333333333333	218.666666666667	43.4933333333334	130.555555555556	37.6666666666667	7.11111111111111	67.4658333333334	511.188055555556	818.8	2261.00333333333	D-12040	Bolivia	Highland	S2D6_batch1	3733.69
86	A29	T2	13.297619047619	43.3333333333333	71.3571428571429	90.6666666666667	191.666666666667	22.8466666666667	133.404761904762	36.5833333333333	6.58333333333333	65.2176190476191	539.005595238095	855.61	2201.52666666666	D-12040	Bolivia	Highland	S2D6_batch1	3733.69
87	A29	T3	10.2166666666667	46.6666666666667	50.1666666666667	65.6666666666666	160.666666666667	21.2766666666666	117.466666666667	39.3	4.55555555555555	80.8325	553.4775	790.01	2058.78333333333	D-12040	Bolivia	Highland	S2D6_batch1	3733.69
88	A30	T1	NA	NA	NA	NA	NA	NA	NA	NA	NA	NA	NA	NA	NA	Ames-13751	USA	Coastal	S2C6_batch1	2194
89	A30	T2	NA	NA	NA	NA	NA	NA	NA	NA	NA	NA	NA	NA	NA	Ames-13751	USA	Coastal	S2C6_batch1	2194
90	A30	T3	NA	NA	NA	NA	NA	NA	NA	NA	NA	NA	NA	NA	NA	Ames-13751	USA	Coastal	S2C6_batch1	2194
91	A31	T1	25.8444444444444	36.6666666666667	93.3111111111111	109	222	39.85	146.622222222222	50.1111111111111	6.66666666666667	67.4297777777778	516.756888888889	778.876666666667	2287.24	PI-614929	Bolivia	Highland	S2B6_batch1	3700
92	A31	T2	11.4444444444444	23.3333333333333	73.2777777777778	89.3333333333333	195.987515811117	23.0869532757641	134.49598798869	38.2809232829487	4.20737888836896	57.7877777777778	574.330555555556	836.526666666667	2225.35746154543	PI-614929	Bolivia	Highland	S2B6_batch1	3700
93	A31	T3	9.95238095238095	70	50.0952380952381	64.3333333333333	168.333333333333	16.1566666666666	119.142857142857	34.2857142857143	5.19047619047619	78.4828571428572	552.044285714286	770.36	2109.70333333333	PI-614929	Bolivia	Highland	S2B6_batch1	3700
94	A32	T1	27.8222621772988	19.6241355273593	88.9670009236673	103.189270567347	192.339301415249	102.586991343701	139.919512286557	50.4460122632547	8.91463957023494	81.7212988272763	456.750621636213	672.980169672125	2022.3021949912	D-11924	Peru	Highland	S2C7_batch1	NA
95	A32	T2	16.8412698412699	43.3333333333334	76.0555555555556	94.6666666666667	188.063960543746	36.9859783531051	124.777777777778	46.1666666666666	4.99999999999999	79.376507936508	617.682777777778	916.213333333334	2168.08575731118	D-11924	Peru	Highland	S2C7_batch1	NA
96	A32	T3	11.6666666666667	40	52.1666666666667	70.3333333333333	170.333333333333	15.7599999999999	115.111111111111	38.1666666666666	3.77777777777777	94.6233333333333	585.302777777778	858.866666666667	2121.73	D-11924	Peru	Highland	S2C7_batch1	NA
97	A33	T1	26	20	93.6666666666667	117.666666666667	228	53.1009038679481	141.289028692841	56.8183906640709	5.56759222636472	68.28	523.1	913.186666666667	2312.46	D-12166	Bolivia	Highland	S2G8_batch1	3803.373
98	A33	T2	16.3333333333333	16.6666666666667	74.3333333333333	96	200	36.6	147.833333333333	59.5	5.16666666666667	77.86	591.915	935.560000000001	2242.39	D-12166	Bolivia	Highland	S2G8_batch1	3803.373
99	A33	T3	10.9444444444444	36.6666666666667	54.8333333333333	80.3333333333333	183	29.1266666666667	145.888888888889	52.8333333333333	6.5	87.9094444444445	632.438333333333	1012.27333333333	2166.6	D-12166	Bolivia	Highland	S2G8_batch1	3803.373
100	A34	T1	26.1111111111111	33.3333333333334	92.3888888888889	105	225.32383585953	38.131819072378	119.4	46.7333333333334	5.13333333333333	69.0994444444445	511.762777777778	704.863333333333	2302.27346579728	PI-510549	Peru	Highland	S2D8_batch1	4709
101	A34	T2	14.0526278581213	34.6000283567937	70.6178020526891	85.4323072571731	192.630111529928	32.996104069776	135.978945532768	51.9486443160728	5.60739304322118	69.6162778565733	527.79880703074	781.676047925486	2213.60103189454	PI-510549	Peru	Highland	S2D8_batch1	4709
102	A34	T3	11.5481481481482	70	50.1915343915344	64.3333333333332	173.795344966996	24.6726634860725	129.595238095238	46.9166666666667	5.46428571428572	93.3575026455027	549.825375661376	770.36	2136.05119349544	PI-510549	Peru	Highland	S2D8_batch1	4709
103	A35	T1	26.3333333333333	36.6666666666667	105.222222222222	126.666666666667	229	74.5768190723781	201.888888888889	59.5555555555556	9.33333333333333	70.3194444444445	706.236666666667	1042.10333333333	2321.14666666667	CHEN-91	Peru	Highland	S2B8_batch1	24.945
104	A35	T2	14	40	79.5	104	207	61.4717624539588	199.916666666667	63.8333333333333	9.91666666666666	68.1783333333333	676.665833333334	1050.70666666667	2271.36333333333	CHEN-91	Peru	Highland	S2B8_batch1	24.945
105	A35	T3	9.45	50	58.4611111111111	82.6666666666666	181.333333333333	53.8726634860725	178.327777777778	51.9277777777778	9.08888888888889	73.8655	687.3985	1051.70666666667	2156.93912256897	CHEN-91	Peru	Highland	S2B8_batch1	24.945
106	A36	T1	26.6666666666667	13.3333333333334	105	128.666666666667	222	133.29	208.666666666667	53.0000000000001	10.1666666666667	73.1966666666667	705.283333333333	1071.14	2283.8	D-12229	Peru	Highland	S4H11_batch1	3479.869
107	A36	T2	15.8285714285714	46.6666666666667	79.8380952380952	101.333333333333	195.666666666667	76.54	191.861904761905	50.5809523809524	8.71428571428571	77.3194285714286	689.997666666667	1010.85333333333	2223.67666666667	D-12229	Peru	Highland	S4H11_batch1	3479.869
108	A36	T3	10.7460317460318	43.3333333333333	55.4444444444445	77	170	55.1666666666667	194.095238095238	59.3571428571429	9.68253968253968	85.8177777777778	640.804603174603	955.720000000001	2116.21	D-12229	Peru	Highland	S4H11_batch1	3479.869
109	A37	T1	NA	NA	NA	NA	NA	NA	NA	NA	NA	NA	NA	NA	NA	CHEN-322	Peru	Highland	S4G9_batch1	NA
110	A37	T2	17.0084733992265	27.3190587772892	75.1335688274005	96.7164425274023	196.765088060481	23.2903090709217	163.763367287824	61.9464601401107	6.01103426135854	78.9200317434223	599.771407406317	944.327631738226	2229.25883820203	CHEN-322	Peru	Highland	S4G9_batch1	NA
111	A37	T3	10.8	26.6666666666667	55.6666666666667	78.3333333333334	169.333333333333	22.8666666666666	157.466666666667	56.3666666666667	6.33333333333333	86.558	646.768666666667	979.74	2072.42711228967	CHEN-322	Peru	Highland	S4G9_batch1	NA
112	A38	T1	26.1666666666667	16.6666666666667	99.5	113.666666666667	223.666666666667	48.03	156.833333333333	52.6666666666667	6.66666666666666	69.4516666666667	613.885	852.3	2293.74666666667	PI-614920	Bolivia	Highland	S4F9_batch1	3780
113	A38	T2	13.4166666666667	23.3333333333334	73.5	87.3333333333334	193.666666666667	32.0466666666666	140.166666666667	43.8333333333333	7.16666666666666	65.2716666666667	572.513333333333	807.246666666667	2215.55666666667	PI-614920	Bolivia	Highland	S4F9_batch1	3780
114	A38	T3	10.5	46.6666666666667	53.1666666666667	67	171.333333333333	41.02	141.566666666667	43.6333333333333	5.53333333333333	83.4744444444445	607.658888888889	809.356666666667	2124.30333333333	PI-614920	Bolivia	Highland	S4F9_batch1	3780
115	A39	T1	26.1023699562023	36.9841000288218	111.980793282792	130.377524603573	174.437405619994	90.3172223877518	202.777020205846	38.7305549424183	10.8567341122845	69.0828021315855	828.518287329865	1098.69423567791	1760.30541209102	PI-614882	Chile	Coastal	S4D9_batch1	98
116	A39	T2	15.9333333333334	40	85.6	103.333333333333	148.666666666667	88.5666666666667	201.066666666667	41.6666666666667	8.63333333333333	75.2273333333333	783.421999999999	1042.45333333333	1719.53666666667	PI-614882	Chile	Coastal	S4D9_batch1	98
117	A39	T3	10.1944444444445	43.3333333333333	63.2222222222222	77.9999999999999	122.666666666667	51.6533333333333	181.055555555556	36.2222222222222	7.16666666666667	80.6625000000001	756.091388888889	974.336666666666	1633.62	PI-614882	Chile	Coastal	S4D9_batch1	98
118	A40	T1	27	30	94.9166666666667	118.666666666667	231.666666666667	69.4084272296715	163.916666666667	61.0833333333334	6.58333333333333	75.7233333333334	541.5825	930.463333333333	2333.67	D-11953	Peru	Highland	S4A9_batch1	NA
119	A40	T2	21.2222222222222	16.6666666666667	74.3333333333333	101.333333333333	203.666666666667	45.1866666666666	168.222222222222	53.5555555555556	7.44444444444444	105.828888888889	589.286666666666	1011.88666666667	2263.6	D-11953	Peru	Highland	S4A9_batch1	NA
120	A40	T3	10.7944444444445	50	53.2833333333333	80	177	14.8566666666666	139.316666666667	46.1388888888889	5.07777777777778	86.4640555555556	607.3125	1006.87	2150.35	D-11953	Peru	Highland	S4A9_batch1	NA
121	A41	T1	26.3993088599814	21.5745825063849	95.5502255643892	112.483395747805	217.345366583576	60.2438231843306	158.098610809686	54.9487926000119	4.28274697014611	71.0808433795344	548.147222580785	836.521099969708	2252.35003904851	D-12309	Peru	Highland	S3E3_batch1	NA
122	A41	T2	13.5555555555556	23.3333333333334	74.4444444444445	90.6666666666667	189.591355537529	37.2072787952876	151.5671557678	61.9633372515549	6.60627446825626	66.5344444444445	585.648888888889	860.393333333333	2182.93219352041	D-12309	Peru	Highland	S3E3_batch1	NA
123	A41	T3	10.2916666666667	60	54.5138888888889	71.6666666666667	169.592620501866	27.8159289561462	142.225	48.45	5.225	81.7241666666667	628.334444444445	878.213333333333	2109.45923614002	D-12309	Peru	Highland	S3E3_batch1	NA
124	A42	T1	26.1666666666667	16.6666666666667	95	108.666666666667	215.561962852848	11.6933078848908	114	46	8.16666666666667	69.4516666666667	548.831666666667	769.246666666667	2242.30892390492	CHEN-155	Bolivia	Highland	S3C3_batch1	3907.014
125	A42	T2	13.5453141612565	32.4080251718225	78.2402424535578	93.4261445489972	196.78959590009	16.591301172198	144.624151257584	50.5434184548111	4.8304209183153	66.7028157528068	660.75651842659	899.264024803977	2232.63007112374	CHEN-155	Bolivia	Highland	S3C3_batch1	3907.014
126	A42	T3	10.2222222222222	33.3333333333333	50.3333333333333	71.6666666666667	177.624197512809	21.5961092708638	140.916666666667	58	8.16666666666666	80.9311111111112	556.867777777778	878.213333333333	2149.61758391071	CHEN-155	Bolivia	Highland	S3C3_batch1	3907.014
127	A43	T1	25.8831431454251	24.6907680481552	95.0215880594999	133.832119649395	232.144212601829	61.4585184198022	197.192648520146	67.7940305272332	9.96911063576099	67.0939567034361	541.242786301038	1147.9324116541	2336.81516531255	D-12120	Peru	Highland	S3B3_batch1	3955.915
128	A43	T2	20.4920634920635	36.6666666666667	80.4126984126984	110.290695197468	204.666666666667	35.7033333333333	172.873015873016	51.1269841269841	8.04761904761904	100.476507936508	690.094444444444	1152.66046241498	2270.44333333333	D-12120	Peru	Highland	S3B3_batch1	3955.915
129	A43	T3	12	43.3333333333334	59.7500000000001	91.3333333333333	185.358480843169	25.7365162867025	156.535714285714	45.6190476190476	7.32142857142856	97.6377380952381	704.932619047619	1190.54333333333	2175.23208245933	D-12120	Peru	Highland	S3B3_batch1	3955.915
130	A44	T1	27.8408237149475	39.4575542253696	102.505753881167	115.928644421898	220.517924238209	46.4484353636541	176.382170179441	60.2488911232704	5.80858366596356	81.9316973389972	665.563006635234	892.162717381712	2274.53145304479	PI-510545	Peru	Coastal	S3G4_batch1	3838
131	A44	T2	20.8333333333333	30	76.8333333333334	101.333333333333	198	22.8166666666666	157.888888888889	61.8055555555555	5.41666666666667	100.898333333333	632.023333333333	1012.40666666667	2233.17666666666	PI-510545	Peru	Coastal	S3G4_batch1	3838
132	A44	T3	11.6666666666667	26.6666666666667	54.4722222222223	80.6666666666667	176.333333333333	32.1133333333333	178.055555555556	65.4166666666666	6.33333333333333	94.6333333333333	626.555	1017.82666666667	2145.83	PI-510545	Peru	Coastal	S3G4_batch1	3838
133	A45	T1	26.2869179941091	16.6412150271808	94.8031984694841	123.676806088295	213.694884736099	52.9473857324567	159.444305514379	49.1759603683692	5.26527665443763	70.1348942853672	537.334630007477	998.377047328093	2225.13890744068	CHEN-344	Peru	Coastal	S3H5_batch1	NA
134	A45	T2	17.0833333333334	26.6666666666667	76.9166666666666	94.6666666666667	191.851952939173	53.7936473022404	169.328331380151	54.5316257528042	8.45088167296407	83.5416666666667	631.945833333333	913.689999999999	2198.64947791793	CHEN-344	Peru	Coastal	S3H5_batch1	NA
135	A45	T3	10.7222222222222	33.3333333333333	59.4444444444444	80.3333333333334	165.666666666667	45.42	149	49.6944444444444	6.27777777777777	85.7827777777778	702.952777777778	1012.91333333333	2088.91666666667	CHEN-344	Peru	Coastal	S3H5_batch1	NA
136	A46	T1	27.0555555555556	33.3333333333333	96.2666666666667	111	200	50.39	135.5	45.8333333333334	6.55555555555555	76.0416666666667	567.778	813.87	2097.12	D-12268	Peru	Highland	S3C7_batch1	3967
137	A46	T2	19.2222222222222	23.3333333333334	75.6666666666666	102	200.245910127821	43.63741142074	141	47.9444444444444	4.77777777777777	90.7988888888889	610.831111111111	1024.04	2247.10151729121	D-12268	Peru	Highland	S3C7_batch1	3967
138	A46	T3	11.2111111111111	53.3333333333333	55.1555555555556	75.6666666666667	170.109412979906	23.1834982856376	127.766666666667	42.4333333333333	4.82777777777778	90.3053333333334	638.032888888889	939.18	2115.58697742463	D-12268	Peru	Highland	S3C7_batch1	3967
139	A47	T1	26.6291040921983	26.8077963291704	94.9196415070906	110.714532527968	222.139548462944	45.6790391321651	183.05419335353	72.4474321025138	8.59283378077573	72.604387271373	540.46757943209	809.235173716675	2287.33664130555	CHEN-427	Peru	Highland	S3H8_batch1	NA
140	A47	T2	20.5	30	73.3333333333333	89.3333333333333	199	46.62	180.75	70.9166666666667	8.08333333333333	97.5800000000001	567.863333333333	840.743333333333	2239.89	CHEN-427	Peru	Highland	S3H8_batch1	NA
141	A47	T3	11.3492063492064	53.3333333333333	51.2063492063492	72.3333333333334	175.333333333333	39.6866666666667	161.071428571429	60.3412698412698	7.70634920634921	91.5956349206349	573.200317460318	888.726666666666	2139.99333333333	CHEN-427	Peru	Highland	S3H8_batch1	NA
142	A48	T1	27.274221817416	16.6509374248425	88.4102565730479	100.64638782341	227.638447802436	7.05750954636628	82.3296493842883	21.9423708509336	4.63255187094412	77.268352307825	452.821176209117	628.26941296401	2280.36082511591	PI-614914	Bolivia	Highland	S3A8_batch1	3780
143	A48	T2	10.6666666666667	13.3333333333333	72	86.6666666666667	197.333333333333	31.11	122.666666666667	36.8333333333333	6.33333333333333	53.7583333333333	548.066666666666	802.313333333333	2200.77666666667	PI-614914	Bolivia	Highland	S3A8_batch1	3780
144	A48	T3	10.9222222222222	50	51.2	66.6471603215597	177.152285206248	11.2420896405113	95.0555555555556	24.3611111111111	4.44444444444444	87.5032777777778	570.643222222222	803.158624312017	2156.95731514021	PI-614914	Bolivia	Highland	S3A8_batch1	3780
145	A49	T1	27.3333333333333	20	88.8333333333333	106.666666666667	234.607884207508	18.3735831908319	122.651255951397	51.2562716108526	7.89693835633376	78.1816666666667	460.878333333333	733.823333333333	2351.08312642845	CHEN-141	Bolivia	Highland	S3H9_batch1	3915.204
146	A49	T2	20.1998357890962	34.991897865152	69.9785425943336	79.1427916238143	208.507161239664	30.0052850398799	132.955734622651	43.3406403099591	6.32193363318356	102.030848272942	519.416339076173	669.256033563048	2278.69671429433	CHEN-141	Bolivia	Highland	S3H9_batch1	3915.204
147	A49	T3	11.4444444444445	46.6666666666667	50.2111111111112	60.3333333333333	181.333333333333	22.49	134.333333333333	48.8333333333333	5.08333333333333	92.3022222222222	553.525	717.063333333334	2149.23453342105	CHEN-141	Bolivia	Highland	S3H9_batch1	3915.204
148	A50	T1	26.8707376618194	33.8345982266537	98.8442573381547	122.461765294767	229.110564389527	45.3704461110365	192.450970201016	71.1612566741668	6.72923241886831	74.7738046838058	598.635987416914	986.393307082174	2320.17501597073	D-12256	Peru	Highland	S3E9_batch1	3967
149	A50	T2	16.8888888888889	40	79.2222222222222	108.333333333333	208.333333333333	35.4972953791401	163.533333333333	59.5777777777777	6.08888888888889	80.9911111111111	676.386111111111	1118.84	2276.60666666667	D-12256	Peru	Highland	S3E9_batch1	3967
150	A50	T3	10.960326633739	14.3564362837681	66.5576378435622	90.8824156389167	181.257959751949	13.0589836779477	123.982188384506	34.5746527792808	3.16092954267658	88.2409656822076	803.66689200718	1184.55860326211	2164.43120979463	D-12256	Peru	Highland	S3E9_batch1	3967
151	A51	T1	26.3333333333333	16.6666666666667	94.6666666666667	111.333333333333	228.333333333334	37.336819072378	146.833333333333	54.1666666666667	5.66666666666666	70.7383333333334	536.693333333333	818.8	2318.05333333333	CHEN-398	Peru	Highland	S3G10_batch1	NA
152	A51	T2	19	23.3333333333333	74.4166666666667	87.3333333333334	204.894811439858	25.7217624539588	143.666666666667	63.1666666666667	5.83333333333333	91.8541666666667	589.181666666666	812.03	2263.37375593787	CHEN-398	Peru	Highland	S3G10_batch1	NA
153	A51	T3	10.9722222222222	33.3333333333333	50	66.3333333333334	177.652487932758	17.4526634860725	137.305555555556	57.3055555555556	5.52777777777778	88.2316666666667	551.003611111111	799.573333333333	2142.91341371288	CHEN-398	Peru	Highland	S3G10_batch1	NA
154	A52	T1	26.5	26.6666666666667	100.25	122.666666666667	214.333333333333	68.74	203	65.0000000000001	9.22222222222221	71.9100000000001	622.0925	983.76	2237.57333333333	D-12014	Peru	Highland	S3H11_batch1	3484.47
155	A52	T2	15.4920634920635	46.6666666666667	76.0396825396826	97.3333333333334	190.333333333333	49.9833333333333	197.68253968254	52.0793650793651	8.86507936507936	73.6868253968254	616.406984126984	952.686666666667	2188.86	D-12014	Peru	Highland	S3H11_batch1	3484.47
156	A52	T3	9.6	36.6666666666667	58.1333333333333	78.3333333333334	161.333333333333	23.25	167.133333333333	44.0666666666667	6.66666666666667	75.0393333333334	680.05	982.226666666667	2075.42333333333	D-12014	Peru	Highland	S3H11_batch1	3484.47
157	A53	T1	26.5598674250711	13.8012819662558	97.0544125446562	123.133923344358	223.958508753508	25.0599248875742	145.717707139152	67.7486045348	5.1347741825088	72.1541324424294	573.227483080044	993.534179266344	2298.74429936392	CHEN-144	Bolivia	Highland	S4E11_batch1	3640
158	A53	T2	16.1111111111111	23.3333333333333	77.1111111111111	101.666666666667	195.333333333333	23.8333333333333	139.444444444444	54.1111111111111	4.88888888888889	79.8077777777778	638.545555555555	1019.81	2225.26333333333	CHEN-144	Bolivia	Highland	S4E11_batch1	3640
159	A53	T3	12.3333333333333	26.6666666666667	53.3999999999999	78.6666666666666	172.666666666667	19.8633333333333	129.7	43.1333333333334	5.06666666666666	100.647333333333	606.735666666667	983.94	2130.03	CHEN-144	Bolivia	Highland	S4E11_batch1	3640
160	A54	T1	26.75	23.3333333333333	93.6666666666667	132.666666666667	229.333333333333	58.12	198.416666666667	69.3333333333334	7.91666666666666	73.8625000000001	521.31	1131.35	2319.59	D-12162	Peru	Highland	S4D11_batch1	3955.915
161	A54	T2	18.9166666666667	26.6666666666667	77.9166666666667	110.666666666667	201.333333333333	21.6766666666667	168	58.9166666666667	7.75	89.9583333333333	651.2425	1158.59666666667	2249.52	D-12162	Peru	Highland	S4D11_batch1	3955.915
162	A54	T3	11	56.6666666666667	55.4444444444445	86.6666666666667	184.799676149116	21.8946105218071	168.555555555556	56.7619047619048	8.77777777777778	88.4304761904762	641.66126984127	1118.38333333333	NA	D-12162	Peru	Highland	S4D11_batch1	3955.915
163	A55	T1	27.0248867523615	31.2181565908526	98.8661560084725	126.680437595878	226.206421341863	57.9644088406469	200.245210015241	66.7145345748696	8.15725180122005	76.0789671339826	606.372028310081	1045.55177264801	2304.28724397736	CHEN-151	Bolivia	Highland	S4A1_batch1	3907.014
164	A55	T2	15.7777777777778	36.6666666666667	83.3055555555555	108	201	45.06	158.25	54.0555555555556	5.36111111111111	77.505	738.663055555556	1113.28666666667	2251.91666666667	CHEN-151	Bolivia	Highland	S4A1_batch1	3907.014
165	A55	T3	11.3	50	57.5611111111111	88.9999999999999	178	33.4333333333334	137.561111111111	37.2888888888889	4.25555555555555	91.2666666666667	671.805777777778	1152.06333333333	2150.78333333333	CHEN-151	Bolivia	Highland	S4A1_batch1	3907.014
166	A56	T1	26.8611111111111	30	92.75	116	226	57.91	179.527777777778	67.5833333333334	8.63888888888889	74.4869444444445	510.146111111111	893.99	2306.44666666667	CHEN-112	Peru	Highland	S4F4_batch1	NA
167	A56	T2	15.0666666666667	40	74.3444444444444	101.333333333333	201.333333333333	42.6501783687305	167.551505818405	60.351317408008	8.26858645329931	72.8206666666667	589.865388888889	1012.40666666667	2252.59	CHEN-112	Peru	Highland	S4F4_batch1	NA
168	A56	T3	11.1666666666667	46.6666666666667	55.3555555555556	80.6666666666667	176.666666666667	24.74	154.622222222222	45.8	6.97777777777778	89.9366666666667	639.203666666666	1018.31666666667	2147.78333333333	CHEN-112	Peru	Highland	S4F4_batch1	NA
169	A57	T1	26	13.3333333333334	95.5	112	229.333333333333	71.88	168.166666666667	63.3333333333334	6.83333333333333	68.28	549.46	829.17	2321.11666666667	PI-510546	Peru	Highland	S4C5_batch1	3838
170	A57	T2	12.6666666666667	26.6666666666667	75.7222222222222	92	205	52.8433333333333	182.138888888889	62.6666666666667	7.52777777777777	62.4438888888889	612.154444444444	875.26	2264.81	PI-510546	Peru	Highland	S4C5_batch1	3838
171	A57	T3	10.9285714285714	46.6666666666667	56.1904761904762	77.6666666666667	176	45.4533333333333	151.142857142857	58.8253968253968	6.31746031746032	87.7399206349207	653.282857142857	971.42	2142.56	PI-510546	Peru	Highland	S4C5_batch1	3838
172	A58	T1	26.4166666666667	33.3333333333333	99.9166666666667	126	232	73.7666666666667	161.861111111111	55.7222222222223	8.24999999999999	71.3125	619.807222222222	1033.27	2336.58	CHEN-69	Peru	Highland	S4C6_batch1	4122.706
173	A58	T2	15.7927047830384	32.5079340304001	79.6367588807451	101.425007486912	203.884735046613	46.7549848872888	166.880898107138	57.3925795157448	6.88882575995185	76.5206834226785	686.944080853872	1013.28086680093	2266.40355433593	CHEN-69	Peru	Highland	S4C6_batch1	4122.706
174	A58	T3	11.0555555555556	36.6666666666667	59.8333333333333	81.6666666666667	181	47.4266666666667	160	51.1111111111111	9.77777777777777	88.93	705.585555555556	1034.82666666667	2160.92666666667	CHEN-69	Peru	Highland	S4C6_batch1	4122.706
175	A59	T1	27.1666666666666	23.3333333333333	98.2976180887154	110.41559691548	160.429238740272	220.221161200285	146.008473139617	55.0988046213639	6.35866073363327	76.4366666666666	590.558145206925	804.311716489306	1557.95091727607	PI-614886	Chile	Coastal	S6B1_batch2	74.058
176	A59	T2	13.0142084865979	37.7665917273216	74.6259555719967	90.2686287774855	132.882959000346	158.95542611259	147.391610419602	57.2007139715878	9.11282854583339	61.9087828679562	591.806640595176	854.044578426948	1493.30297235698	PI-614886	Chile	Coastal	S6B1_batch2	74.058
177	A59	T3	10.1904761904762	33.3333333333333	52.8333333333334	68.9999999999999	113	110.496666666667	155.380952380952	61.0476190476191	10.7619047619048	80.5880952380952	602.44238095238	838.696666666666	1515.13333333333	PI-614886	Chile	Coastal	S6B1_batch2	74.058
178	A60	T1	25.9111111111111	43.3333333333334	89.8236387042301	102.19290207493	160.221392389708	78.9284406327537	117.566464285954	53.5739973862184	11.1258858421634	67.8173333333334	473.970282161626	651.79423366838	1552.17112354142	Titicaca	Chile	Coastal	S4B6_batch1	NA
179	A60	T2	14.9166666666667	50	66.9285714285714	78	132	49.6833333333333	115.111111111111	48.8055555555556	9.25	72.082619047619	470.698333333333	654.12	1479.98	Titicaca	Chile	Coastal	S4B6_batch1	NA
180	A60	T3	10.3111111111111	36.6666666666667	47.8222222222221	59.6666666666666	106	31.3333333333333	101.222222222222	37.5	6.99999999999999	81.5888888888889	506.995555555555	705.173333333334	1413.2	Titicaca	Chile	Coastal	S4B6_batch1	NA
