## Supplementary material for "Phenotypic differentiation between highland and coastal quinoa under cold stress conditions": R Scripts: Blues_image_ID.csv

	ID	Germination_DAS	Germination_Perc	mumax	Accession	Origin	Type	Taxa	ELEVATION
1	A01	4.51666666666921	89.9999999999827	0.449167350531862	D-12225	Peru	Highland	S1A1_batch1	3955.915
2	A02	3.6	86.6666666666667	0.408682481083619	PI-665276	Bolivia	Highland	S1H2_batch1	3700
3	A03	3.5	98.3333333333333	0.477275213141753	D-12196	Bolivia	Highland	S1F2_batch1	4358.369
4	A04	2.46666666666667	100	0.327425596037384	D-11980	Peru	Highland	S1E2_batch1	3479.869
5	A05	2.96666666666667	96.6666666666667	0.417088016762946	CHEN-465	Peru	Highland	S1D2_batch1	NA
6	A06	3.75	100	0.448228169387011	D-12243	Peru	Highland	S1C2_batch1	3967
7	A07	3.45	95	0.472741816990008	CHEN-349	Peru	Highland	S1A2_batch1	NA
8	A08	2.75	98.3333333333333	0.348708689754221	D-12036	Peru	Highland	S1F3_batch1	3479.869
9	A09	4.3	98.3333333333333	0.462739570375209	D-12420	Bolivia	Highland	S1A3_batch1	3880.556
10	A10	3.13333333333333	100	0.430406404635776	D-12220	Peru	Highland	S1H4_batch1	3862
11	A11	4.01666666666667	98.3333333333333	0.402513171684007	CHEN-160	Bolivia	Highland	S1B4_batch1	3640
12	A12	5.76666666666667	71.6666666666667	0.313837390314853	PI-614887	Chile	Coastal	S1H5_batch1	81
13	A13	5.61666666666667	75	0.136536321260138	PI-634917	Chile	Coastal	S1G7_batch1	0
14	A14	3.51666666666667	98.3333333333333	0.424423961937589	CHEN-389	Peru	Highland	S1A7_batch1	NA
15	A15	3.33333333333334	81.6666666666667	0.449463732582946	CHEN-126	Bolivia	Highland	S1E8_batch1	3930.613
16	A16	4.05	81.6666666666667	0.385880564917817	PI-634924	Chile	Coastal	S1H9_batch1	12
17	A17	6.45	56.6666666666667	0.427009671859227	PI-614885	Chile	Coastal	S1C9_batch1	119
18	A18	4.43333333333333	68.3333333333333	0.347901809089616	PI-584524	Chile	Coastal	S1B9_batch1	119
19	A19	3.55	98.3333333333333	0.431007017942489	Ames-13760	USA	Coastal	S1G10_batch1	2194
20	A20	3.26666666666667	93.3333333333333	0.394097210880887	D-12184	Peru	Highland	S1G11_batch1	4067.58
21	A21	3.95	95	0.4498087772971	D-12320	Peru	Highland	S4H8_batch1	3862
22	A22	5.1	95	0.395730465865457	PI-614888	Chile	Coastal	S2G1_batch1	81
23	A23	5.66666666666667	56.6666666666667	0.324735317608861	PI-634923	Chile	Coastal	S2F1_batch1	6
24	A24	3.78333333333333	98.3333333333333	0.489535961602322	CHEN-222	Bolivia	Highland	S2G3_batch1	3907.014
25	A25	5.16666666666667	70	0.195379261360706	Ames-13728	USA	Coastal	S2C3_batch1	2194
26	A26	3.05	96.6666666666667	0.327528180149229	CHEN-159	Bolivia	Highland	S2C4_batch1	3544.207
27	A27	2.95	96.6666666666667	0.305252915241988	CHEN-226	Bolivia	Highland	S2G5_batch1	1874.747
28	A28	2.68333333333333	98.3333333333333	0.436652662684013	D-12289	Peru	Highland	S2H6_batch1	3847.299
29	A29	2.61666666666667	100	0.333582152384838	D-12040	Bolivia	Highland	S2D6_batch1	3733.69
30	A30	4.88333333333333	48.3333333333333	0.254667804221311	Ames-13751	USA	Coastal	S2C6_batch1	2194
31	A31	2.16666666666667	96.6666666666666	0.317642105870029	PI-614929	Bolivia	Highland	S2B6_batch1	3700
32	A32	4.08333333333333	96.6666666666666	0.452130264879422	D-11924	Peru	Highland	S2C7_batch1	NA
33	A33	3.8	98.3333333333333	0.451905224341981	D-12166	Bolivia	Highland	S2G8_batch1	3803.373
34	A34	3.45	98.3333333333333	0.420407784541861	PI-510549	Peru	Highland	S2D8_batch1	4709
35	A35	2.46666666666667	100	0.364963575225932	CHEN-91	Peru	Highland	S2B8_batch1	24.945
36	A36	2.68333333333333	98.3333333333333	0.368364330132243	D-12229	Peru	Highland	S4H11_batch1	3479.869
37	A37	5.05	86.6666666666666	0.39896421024766	CHEN-322	Peru	Highland	S4G9_batch1	NA
38	A38	2.73333333333333	93.3333333333333	0.361013268777191	PI-614920	Bolivia	Highland	S4F9_batch1	3780
39	A39	3.41666666666667	83.3333333333333	0.332791641867198	PI-614882	Chile	Coastal	S4D9_batch1	98
40	A40	3.16666666666667	98.3333333333333	0.45156819513684	D-11953	Peru	Highland	S4A9_batch1	NA
41	A41	2.8	96.6666666666666	0.369312391675673	D-12309	Peru	Highland	S3E3_batch1	NA
42	A42	3.81666666666667	93.3333333333333	0.478167802834834	CHEN-155	Bolivia	Highland	S3C3_batch1	3907.014
43	A43	4.16666666666667	93.3333333333333	0.445354467233489	D-12120	Peru	Highland	S3B3_batch1	3955.915
44	A44	5.53333333333333	71.6666666666667	0.444711545160704	PI-510545	Peru	Coastal	S3G4_batch1	3838
45	A45	3.95	98.3333333333333	0.482512490317825	CHEN-344	Peru	Coastal	S3H5_batch1	NA
46	A46	3.53333333333333	98.3333333333333	0.489906501239406	D-12268	Peru	Highland	S3C7_batch1	3967
47	A47	3.16666666666667	100	0.362443146525665	CHEN-427	Peru	Highland	S3H8_batch1	NA
48	A48	2.6	95	0.25631560895049	PI-614914	Bolivia	Highland	S3A8_batch1	3780
49	A49	2.63333333333333	100	0.357084089445471	CHEN-141	Bolivia	Highland	S3H9_batch1	3915.204
50	A50	4.21666666666667	98.3333333333333	0.542820313927151	D-12256	Peru	Highland	S3E9_batch1	3967
51	A51	3.21666666666667	100	0.367981938447498	CHEN-398	Peru	Highland	S3G10_batch1	NA
52	A52	2.61666666666667	95	0.381291501028841	D-12014	Peru	Highland	S3H11_batch1	3484.47
53	A53	4.03333333333333	96.6666666666667	0.408936281762661	CHEN-144	Bolivia	Highland	S4E11_batch1	3640
54	A54	4.48333333333333	96.6666666666667	0.469523392399451	D-12162	Peru	Highland	S4D11_batch1	3955.915
55	A55	6.25	91.6666666666667	0.51277950333575	CHEN-151	Bolivia	Highland	S4A1_batch1	3907.014
56	A56	3.15	98.3333333333333	0.448485861944415	CHEN-112	Peru	Highland	S4F4_batch1	NA
57	A57	3.15	98.3333333333333	0.363889554670896	PI-510546	Peru	Highland	S4C5_batch1	3838
58	A58	3.11666666666667	96.6666666666667	0.480829507722729	CHEN-69	Peru	Highland	S4C6_batch1	4122.706
59	A59	4.06666666666667	68.3333333333333	0.343692353851129	PI-614886	Chile	Coastal	S6B1_batch2	74.058
60	A60	6.44703389830507	19.5480225988701	NA	Titicaca	Chile	Coastal	S4B6_batch1	NA
