## Supplementary material for "Phenotypic differentiation between highland and coastal quinoa under cold stress conditions": R Scripts: Blues_image_ID_T.csv

	ID	Treatment	Germination_DAS	Germination_Perc	mumax	Accession	Origin	Type	Taxa	ELEVATION
1	A01	K	7.69999999999703	89.9999999999827	0.122878327270219	D-12225	Peru	Highland	S1A1_batch1	3955.915
2	A01	RT	1.33333333334139	89.9999999999827	0.775456373793506	D-12225	Peru	Highland	S1A1_batch1	3955.915
3	A02	K	5.6	86.6666666666667	0.13808336506906	PI-665276	Bolivia	Highland	S1H2_batch1	3700
4	A02	RT	1.6	86.6666666666667	0.679281597098178	PI-665276	Bolivia	Highland	S1H2_batch1	3700
5	A03	K	5.9	96.6666666666667	0.165568187221193	D-12196	Bolivia	Highland	S1F2_batch1	4358.369
6	A03	RT	1.1	100	0.788982239062314	D-12196	Bolivia	Highland	S1F2_batch1	4358.369
7	A04	K	3.89999999999999	100	0.118527092537334	D-11980	Peru	Highland	S1E2_batch1	3479.869
8	A04	RT	1.03333333333334	100	0.536324099537433	D-11980	Peru	Highland	S1E2_batch1	3479.869
9	A05	K	4.9	100	0.105811699605895	CHEN-465	Peru	Highland	S1D2_batch1	NA
10	A05	RT	1.03333333333334	93.3333333333333	0.728364333919998	CHEN-465	Peru	Highland	S1D2_batch1	NA
11	A06	K	6.23333333333333	100	0.155066851871428	D-12243	Peru	Highland	S1C2_batch1	3967
12	A06	RT	1.26666666666667	100	0.741389486902594	D-12243	Peru	Highland	S1C2_batch1	3967
13	A07	K	5.73333333333333	96.6666666666667	0.155658352853249	CHEN-349	Peru	Highland	S1A2_batch1	NA
14	A07	RT	1.16666666666667	93.3333333333333	0.789825281126767	CHEN-349	Peru	Highland	S1A2_batch1	NA
15	A08	K	4.5	100	0.13187268102552	D-12036	Peru	Highland	S1F3_batch1	3479.869
16	A08	RT	1	96.6666666666667	0.565544698482922	D-12036	Peru	Highland	S1F3_batch1	3479.869
17	A09	K	7.4	96.6666666666667	0.128447366988805	D-12420	Bolivia	Highland	S1A3_batch1	3880.556
18	A09	RT	1.2	100	0.797031773761614	D-12420	Bolivia	Highland	S1A3_batch1	3880.556
19	A10	K	4.9	100	0.154521095882865	D-12220	Peru	Highland	S1H4_batch1	3862
20	A10	RT	1.36666666666667	100	0.706291713388687	D-12220	Peru	Highland	S1H4_batch1	3862
21	A11	K	7.03333333333333	100	0.117660446596132	CHEN-160	Bolivia	Highland	S1B4_batch1	3640
22	A11	RT	1	96.6666666666667	0.687365896771883	CHEN-160	Bolivia	Highland	S1B4_batch1	3640
23	A12	K	9.33333333333334	66.6666666666667	0.0721769344327359	PI-614887	Chile	Coastal	S1H5_batch1	81
24	A12	RT	2.2	76.6666666666667	0.555497846196971	PI-614887	Chile	Coastal	S1H5_batch1	81
25	A13	K	9.2	66.6666666666667	0.0988480466898484	PI-634917	Chile	Coastal	S1G7_batch1	0
26	A13	RT	2.03333333333333	83.3333333333333	0.174224595830427	PI-634917	Chile	Coastal	S1G7_batch1	0
27	A14	K	5.93333333333333	100	0.159846687777275	CHEN-389	Peru	Highland	S1A7_batch1	NA
28	A14	RT	1.1	96.6666666666667	0.689001236097902	CHEN-389	Peru	Highland	S1A7_batch1	NA
29	A15	K	5.43333333333333	83.3333333333333	0.117323522737358	CHEN-126	Bolivia	Highland	S1E8_batch1	3930.613
30	A15	RT	1.23333333333334	80	0.781603942428533	CHEN-126	Bolivia	Highland	S1E8_batch1	3930.613
31	A16	K	6.56666666666667	86.6666666666667	0.101179465687301	PI-634924	Chile	Coastal	S1H9_batch1	12
32	A16	RT	1.53333333333333	76.6666666666667	0.670581664148334	PI-634924	Chile	Coastal	S1H9_batch1	12
33	A17	K	10.7666666666667	33.3333333333334	0.12988051637821	PI-614885	Chile	Coastal	S1C9_batch1	119
34	A17	RT	2.13333333333334	80	0.724138827340245	PI-614885	Chile	Coastal	S1C9_batch1	119
35	A18	K	7.36666666666667	73.3333333333333	0.0804500336409134	PI-584524	Chile	Coastal	S1B9_batch1	119
36	A18	RT	1.5	63.3333333333333	0.615353584538319	PI-584524	Chile	Coastal	S1B9_batch1	119
37	A19	K	6.03333333333333	100	0.143568167400348	Ames-13760	USA	Coastal	S1G10_batch1	2194
38	A19	RT	1.06666666666667	96.6666666666666	0.718445868484631	Ames-13760	USA	Coastal	S1G10_batch1	2194
39	A20	K	5.53333333333333	90	0.147963308827064	D-12184	Peru	Highland	S1G11_batch1	4067.58
40	A20	RT	1	96.6666666666667	0.640231112934711	D-12184	Peru	Highland	S1G11_batch1	4067.58
41	A21	K	6.7	93.3333333333333	0.132241620755959	D-12320	Peru	Highland	S4H8_batch1	3862
42	A21	RT	1.2	96.6666666666667	0.767375933838242	D-12320	Peru	Highland	S4H8_batch1	3862
43	A22	K	8.13333333333333	93.3333333333333	0.0704951134193341	PI-614888	Chile	Coastal	S2G1_batch1	81
44	A22	RT	2.06666666666667	96.6666666666667	0.72096581831158	PI-614888	Chile	Coastal	S2G1_batch1	81
45	A23	K	9.4	50	0.140042031680337	PI-634923	Chile	Coastal	S2F1_batch1	6
46	A23	RT	1.93333333333334	63.3333333333334	0.509428603537385	PI-634923	Chile	Coastal	S2F1_batch1	6
47	A24	K	6.4	100	0.164094924781879	CHEN-222	Bolivia	Highland	S2G3_batch1	3907.014
48	A24	RT	1.16666666666667	96.6666666666666	0.814976998422764	CHEN-222	Bolivia	Highland	S2G3_batch1	3907.014
49	A25	K	8.53333333333333	70	0.0628867909905827	Ames-13728	USA	Coastal	S2C3_batch1	2194
50	A25	RT	1.8	70	0.327871731730829	Ames-13728	USA	Coastal	S2C3_batch1	2194
51	A26	K	5.03333333333333	100	0.127829496360108	CHEN-159	Bolivia	Highland	S2C4_batch1	3544.207
52	A26	RT	1.06666666666667	93.3333333333333	0.527226863938351	CHEN-159	Bolivia	Highland	S2C4_batch1	3544.207
53	A27	K	4.83333333333333	100	0.149611134768823	CHEN-226	Bolivia	Highland	S2G5_batch1	1874.747
54	A27	RT	1.06666666666667	93.3333333333333	0.460894695715153	CHEN-226	Bolivia	Highland	S2G5_batch1	1874.747
55	A28	K	4.33333333333333	100	0.139496111558996	D-12289	Peru	Highland	S2H6_batch1	3847.299
56	A28	RT	1.03333333333333	96.6666666666666	0.73380921380903	D-12289	Peru	Highland	S2H6_batch1	3847.299
57	A29	K	4.23333333333333	100	0.106476796763575	D-12040	Bolivia	Highland	S2D6_batch1	3733.69
58	A29	RT	1	100	0.560687508006101	D-12040	Bolivia	Highland	S2D6_batch1	3733.69
59	A30	K	8.33333333333333	63.3333333333333	0.0597070197825022	Ames-13751	USA	Coastal	S2C6_batch1	2194
60	A30	RT	1.43333333333334	33.3333333333333	0.449628588660121	Ames-13751	USA	Coastal	S2C6_batch1	2194
61	A31	K	3.3	100	0.125639035958155	PI-614929	Bolivia	Highland	S2B6_batch1	3700
62	A31	RT	1.03333333333333	93.3333333333333	0.509645175781903	PI-614929	Bolivia	Highland	S2B6_batch1	3700
63	A32	K	7	96.6666666666666	0.157643640520367	D-11924	Peru	Highland	S2C7_batch1	NA
64	A32	RT	1.16666666666667	96.6666666666667	0.746616889238477	D-11924	Peru	Highland	S2C7_batch1	NA
65	A33	K	6.46666666666667	96.6666666666666	0.147560167198187	D-12166	Bolivia	Highland	S2G8_batch1	3803.373
66	A33	RT	1.13333333333333	100	0.756250281485775	D-12166	Bolivia	Highland	S2G8_batch1	3803.373
67	A34	K	5.7	100	0.160732675997694	PI-510549	Peru	Highland	S2D8_batch1	4709
68	A34	RT	1.2	96.6666666666666	0.680082893086028	PI-510549	Peru	Highland	S2D8_batch1	4709
69	A35	K	3.83333333333333	100	0.126632972371208	CHEN-91	Peru	Highland	S2B8_batch1	24.945
70	A35	RT	1.1	100	0.603294178080657	CHEN-91	Peru	Highland	S2B8_batch1	24.945
71	A36	K	4.3	96.6666666666666	0.135078336491076	D-12229	Peru	Highland	S4H11_batch1	3479.869
72	A36	RT	1.06666666666667	100	0.60165032377341	D-12229	Peru	Highland	S4H11_batch1	3479.869
73	A37	K	8.63333333333333	83.3333333333333	0.0918535723891992	CHEN-322	Peru	Highland	S4G9_batch1	NA
74	A37	RT	1.46666666666667	90	0.706074848106122	CHEN-322	Peru	Highland	S4G9_batch1	NA
75	A38	K	4.46666666666666	96.6666666666666	0.111812607566615	PI-614920	Bolivia	Highland	S4F9_batch1	3780
76	A38	RT	1	90	0.610213929987767	PI-614920	Bolivia	Highland	S4F9_batch1	3780
77	A39	K	5.33333333333333	73.3333333333333	0.121951860471056	PI-614882	Chile	Coastal	S4D9_batch1	98
78	A39	RT	1.5	93.3333333333333	0.543631423263339	PI-614882	Chile	Coastal	S4D9_batch1	98
79	A40	K	5.26666666666666	100	0.157084540061885	D-11953	Peru	Highland	S4A9_batch1	NA
80	A40	RT	1.06666666666667	96.6666666666666	0.746051850211795	D-11953	Peru	Highland	S4A9_batch1	NA
81	A41	K	4.56666666666666	96.6666666666666	0.114290592191643	D-12309	Peru	Highland	S3E3_batch1	NA
82	A41	RT	1.03333333333333	96.6666666666667	0.624334191159703	D-12309	Peru	Highland	S3E3_batch1	NA
83	A42	K	6.43333333333333	93.3333333333333	0.177514288231234	CHEN-155	Bolivia	Highland	S3C3_batch1	3907.014
84	A42	RT	1.2	93.3333333333334	0.778821317438434	CHEN-155	Bolivia	Highland	S3C3_batch1	3907.014
85	A43	K	7.1	86.6666666666667	0.148197255297259	D-12120	Peru	Highland	S3B3_batch1	3955.915
86	A43	RT	1.23333333333333	100	0.742511679169718	D-12120	Peru	Highland	S3B3_batch1	3955.915
87	A44	K	9.36666666666667	60	0.146456405368279	PI-510545	Peru	Coastal	S3G4_batch1	3838
88	A44	RT	1.7	83.3333333333333	0.74296668495313	PI-510545	Peru	Coastal	S3G4_batch1	3838
89	A45	K	6.76666666666666	100	0.156359741423027	CHEN-344	Peru	Coastal	S3H5_batch1	NA
90	A45	RT	1.13333333333333	96.6666666666667	0.808665239212623	CHEN-344	Peru	Coastal	S3H5_batch1	NA
91	A46	K	5.86666666666667	100	0.150085106999666	D-12268	Peru	Highland	S3C7_batch1	3967
92	A46	RT	1.2	96.6666666666667	0.829727895479146	D-12268	Peru	Highland	S3C7_batch1	3967
93	A47	K	5.26666666666666	100	0.114065946510072	CHEN-427	Peru	Highland	S3H8_batch1	NA
94	A47	RT	1.06666666666667	100	0.610820346541257	CHEN-427	Peru	Highland	S3H8_batch1	NA
95	A48	K	4.2	100	0.0952808595948133	PI-614914	Bolivia	Highland	S3A8_batch1	3780
96	A48	RT	1	90	0.417350358306167	PI-614914	Bolivia	Highland	S3A8_batch1	3780
97	A49	K	4.16666666666666	100	0.107414490630104	CHEN-141	Bolivia	Highland	S3H9_batch1	3915.204
98	A49	RT	1.1	100	0.606753688260839	CHEN-141	Bolivia	Highland	S3H9_batch1	3915.204
99	A50	K	7.06666666666667	96.6666666666666	0.19955983468312	D-12256	Peru	Highland	S3E9_batch1	3967
100	A50	RT	1.36666666666667	100	0.886080793171183	D-12256	Peru	Highland	S3E9_batch1	3967
101	A51	K	5.26666666666667	100	0.133189295836663	CHEN-398	Peru	Highland	S3G10_batch1	NA
102	A51	RT	1.16666666666667	100	0.602774581058334	CHEN-398	Peru	Highland	S3G10_batch1	NA
103	A52	K	4.1	100	0.137145322901623	D-12014	Peru	Highland	S3H11_batch1	3484.47
104	A52	RT	1.13333333333333	90	0.62543767915606	D-12014	Peru	Highland	S3H11_batch1	3484.47
105	A53	K	6.7	96.6666666666667	0.126022585736176	CHEN-144	Bolivia	Highland	S4E11_batch1	3640
106	A53	RT	1.36666666666667	96.6666666666667	0.691849977789146	CHEN-144	Bolivia	Highland	S4E11_batch1	3640
107	A54	K	7.66666666666667	93.3333333333333	0.1591715452916	D-12162	Peru	Highland	S4D11_batch1	3955.915
108	A54	RT	1.3	100	0.779875239507301	D-12162	Peru	Highland	S4D11_batch1	3955.915
109	A55	K	10.5333333333333	83.3333333333333	0.151772799050714	CHEN-151	Bolivia	Highland	S4A1_batch1	3907.014
110	A55	RT	1.96666666666667	100	0.873786207620785	CHEN-151	Bolivia	Highland	S4A1_batch1	3907.014
111	A56	K	5.23333333333333	100	0.163789639168015	CHEN-112	Peru	Highland	S4F4_batch1	NA
112	A56	RT	1.06666666666667	96.6666666666667	0.733182084720814	CHEN-112	Peru	Highland	S4F4_batch1	NA
113	A57	K	5.26666666666666	100	0.117948443581187	PI-510546	Peru	Highland	S4C5_batch1	3838
114	A57	RT	1.03333333333333	96.6666666666667	0.609830665760606	PI-510546	Peru	Highland	S4C5_batch1	3838
115	A58	K	5.03333333333333	100	0.163639125307891	CHEN-69	Peru	Highland	S4C6_batch1	4122.706
116	A58	RT	1.2	93.3333333333333	0.798019890137567	CHEN-69	Peru	Highland	S4C6_batch1	4122.706
117	A59	K	6.46666666666667	70	0.0831372046129223	PI-614886	Chile	Coastal	S6B1_batch2	74.058
118	A59	RT	1.66666666666667	66.6666666666667	0.604247503089336	PI-614886	Chile	Coastal	S6B1_batch2	74.058
119	A60	K	10.4470338983051	14.5480225988701	NA	Titicaca	Chile	Coastal	S4B6_batch1	NA
120	A60	RT	2.44703389830507	24.54802259887	NA	Titicaca	Chile	Coastal	S4B6_batch1	NA
