## Supplementary material for "Phenotypic differentiation between highland and coastal quinoa under cold stress conditions": R Scripts: Blues_image_seedsize_ID.csv

	ID	area_mm2	Accession	Origin	Type	Taxa	ELEVATION	Cluster	Saponin
1	A01	4.66876213110628	D-12225	Peru	Highland	S1A1_batch1	3955.915	NA	Sweet
2	A02	4.15594915374094	PI-665276	Bolivia	Highland	S1H2_batch1	3700	1	Bitter
3	A03	3.95290487377385	D-12196	Bolivia	Highland	S1F2_batch1	4358.369	1	Sweet
4	A04	6.29576912528514	D-11980	Peru	Highland	S1E2_batch1	3479.869	3	Bitter
5	A05	4.20995448224822	CHEN-465	Peru	Highland	S1D2_batch1	NA	1	Sweet
6	A06	4.48712046743929	D-12243	Peru	Highland	S1C2_batch1	3967	1	Sweet
7	A07	4.69287507135775	CHEN-349	Peru	Highland	S1A2_batch1	NA	1	Sweet
8	A08	5.7767921501751	D-12036	Peru	Highland	S1F3_batch1	3479.869	3	Bitter
9	A09	4.49796170637901	D-12420	Bolivia	Highland	S1A3_batch1	3880.556	1	Bitter
10	A10	4.67534566739584	D-12220	Peru	Highland	S1H4_batch1	3862	1	Sweet
11	A11	4.56071749873113	CHEN-160	Bolivia	Highland	S1B4_batch1	3640	1	Bitter
12	A12	5.61277359774277	PI-614887	Chile	Coastal	S1H5_batch1	81	2	Bitter
13	A13	6.13417399770709	PI-634917	Chile	Coastal	S1G7_batch1	0	2	Bitter
14	A14	5.32145744484728	CHEN-389	Peru	Highland	S1A7_batch1	NA	3	Bitter
15	A15	5.15923798802688	CHEN-126	Bolivia	Highland	S1E8_batch1	3930.613	1	Sweet
16	A16	4.95079206320733	PI-634924	Chile	Coastal	S1H9_batch1	12	2	Bitter
17	A17	5.86051726424124	PI-614885	Chile	Coastal	S1C9_batch1	119	2	Bitter
18	A18	4.95807617661632	PI-584524	Chile	Coastal	S1B9_batch1	119	2	Bitter
19	A19	4.63644483880297	Ames-13760	USA	Coastal	S1G10_batch1	2194	2	Sweet
20	A20	5.02010511157779	D-12184	Peru	Highland	S1G11_batch1	4067.58	1	Sweet
21	A21	4.48982119213397	D-12320	Peru	Highland	S4H8_batch1	3862	1	Sweet
22	A22	4.41884143639735	PI-614888	Chile	Coastal	S2G1_batch1	81	2	Bitter
23	A23	5.80200565847382	PI-634923	Chile	Coastal	S2F1_batch1	6	2	Bitter
24	A24	4.48714022461375	CHEN-222	Bolivia	Highland	S2G3_batch1	3907.014	1	Sweet
25	A25	5.68969005964623	Ames-13728	USA	Coastal	S2C3_batch1	2194	2	Sweet
26	A26	5.42839727613266	CHEN-159	Bolivia	Highland	S2C4_batch1	3544.207	1	Sweet
27	A27	5.38200002769478	CHEN-226	Bolivia	Highland	S2G5_batch1	1874.747	1	Sweet
28	A28	4.64366122281049	D-12289	Peru	Highland	S2H6_batch1	3847.299	1	Sweet
29	A29	5.56675736755974	D-12040	Bolivia	Highland	S2D6_batch1	3733.69	1	Bitter
30	A30	5.65867280278852	Ames-13751	USA	Coastal	S2C6_batch1	2194	2	Sweet
31	A31	5.32192851964017	PI-614929	Bolivia	Highland	S2B6_batch1	3700	1	Bitter
32	A32	4.63920124339986	D-11924	Peru	Highland	S2C7_batch1	NA	1	Sweet
33	A33	4.87326512377007	D-12166	Bolivia	Highland	S2G8_batch1	3803.373	1	Bitter
34	A34	5.11834015816072	PI-510549	Peru	Highland	S2D8_batch1	4709	1	Sweet
35	A35	6.33465644098744	CHEN-91	Peru	Highland	S2B8_batch1	24.945	3	Bitter
36	A36	5.41368522803283	D-12229	Peru	Highland	S4H11_batch1	3479.869	3	Bitter
37	A37	4.40862140605187	CHEN-322	Peru	Highland	S4G9_batch1	NA	1	Sweet
38	A38	6.67474716052088	PI-614920	Bolivia	Highland	S4F9_batch1	3780	1	Bitter
39	A39	5.02402885791559	PI-614882	Chile	Coastal	S4D9_batch1	98	2	Bitter
40	A40	4.54846070595503	D-11953	Peru	Highland	S4A9_batch1	NA	1	Sweet
41	A41	5.84920153099625	D-12309	Peru	Highland	S3E3_batch1	NA	1	Sweet
42	A42	4.4949892924609	CHEN-155	Bolivia	Highland	S3C3_batch1	3907.014	3	Bitter
43	A43	4.2979620189437	D-12120	Peru	Highland	S3B3_batch1	3955.915	1	Sweet
44	A44	4.33425737178711	PI-510545	Peru	Coastal	S3G4_batch1	3838	2	Sweet
45	A45	4.4401165249694	CHEN-344	Peru	Coastal	S3H5_batch1	NA	2	Bitter
46	A46	5.06987380327401	D-12268	Peru	Highland	S3C7_batch1	3967	3	Sweet
47	A47	4.97330566884666	CHEN-427	Peru	Highland	S3H8_batch1	NA	1	Sweet
48	A48	6.71335882263409	PI-614914	Bolivia	Highland	S3A8_batch1	3780	1	Bitter
49	A49	5.29125217077718	CHEN-141	Bolivia	Highland	S3H9_batch1	3915.204	3	Bitter
50	A50	4.12028284349816	D-12256	Peru	Highland	S3E9_batch1	3967	1	Sweet
51	A51	5.72688807700224	CHEN-398	Peru	Highland	S3G10_batch1	NA	NA	Bitter
52	A52	6.08380595307896	D-12014	Peru	Highland	S3H11_batch1	3484.47	NA	Bitter
53	A53	4.47371543572581	CHEN-144	Bolivia	Highland	S4E11_batch1	3640	1	Sweet
54	A54	4.53668900683681	D-12162	Peru	Highland	S4D11_batch1	3955.915	1	Sweet
55	A55	4.64930451407557	CHEN-151	Bolivia	Highland	S4A1_batch1	3907.014	1	Bitter
56	A56	4.55380060503403	CHEN-112	Peru	Highland	S4F4_batch1	NA	1	Sweet
57	A57	5.42155525964559	PI-510546	Peru	Highland	S4C5_batch1	3838	1	Bitter
58	A58	5.26833297374449	CHEN-69	Peru	Highland	S4C6_batch1	4122.706	1	Sweet
59	A59	5.89512339877872	PI-614886	Chile	Coastal	S6B1_batch2	74.058	2	Bitter
60	A60	6.05242406043185	Titicaca	Chile	Coastal	S4B6_batch1	NA	2	Bitter
