## Supplementary material for "Phenotypic differentiation between highland and coastal quinoa under cold stress conditions": R Scripts: Blues_lab_ID.csv

	ID	Germination_DAS	Germination_Perc	Healthy_seedlings_Perc	Accession	Origin	Type	Taxa	ELEVATION
1	A01	5.5999999999998	94.9999999999988	75.0000000000004	D-12225	Peru	Highland	S1A1_batch1	3955.915
2	A02	4.15	91.6666666666667	73.3333333333333	PI-665276	Bolivia	Highland	S1H2_batch1	3700
3	A03	3.63333333333333	98.3333333333333	85	D-12196	Bolivia	Highland	S1F2_batch1	4358.369
4	A04	2.51666666666667	100	81.6666666666666	D-11980	Peru	Highland	S1E2_batch1	3479.869
5	A05	3.41666666666667	96.6666666666667	90	CHEN-465	Peru	Highland	S1D2_batch1	NA
6	A06	4.1	100	91.6666666666667	D-12243	Peru	Highland	S1C2_batch1	3967
7	A07	3.96666666666667	100	88.3333333333333	CHEN-349	Peru	Highland	S1A2_batch1	NA
8	A08	2.66666666666667	100	86.6666666666666	D-12036	Peru	Highland	S1F3_batch1	3479.869
9	A09	4.45	98.3333333333333	76.6666666666666	D-12420	Bolivia	Highland	S1A3_batch1	3880.556
10	A10	3.48333333333333	100	83.3333333333333	D-12220	Peru	Highland	S1H4_batch1	3862
11	A11	4.05	100	71.6666666666666	CHEN-160	Bolivia	Highland	S1B4_batch1	3640
12	A12	6.56666666666667	76.6666666666666	50	PI-614887	Chile	Coastal	S1H5_batch1	81
13	A13	7.16666666666667	83.3333333333333	33.3333333333333	PI-634917	Chile	Coastal	S1G7_batch1	0
14	A14	3.61666666666667	100	98.3333333333333	CHEN-389	Peru	Highland	S1A7_batch1	NA
15	A15	4.65	93.3333333333333	49.9999999999999	CHEN-126	Bolivia	Highland	S1E8_batch1	3930.613
16	A16	5.13333333333333	85	51.6666666666666	PI-634924	Chile	Coastal	S1H9_batch1	12
17	A17	8.88333333333333	76.6666666666666	48.3333333333333	PI-614885	Chile	Coastal	S1C9_batch1	119
18	A18	5.63333333333333	70	35	PI-584524	Chile	Coastal	S1B9_batch1	119
19	A19	3.86666666666667	98.3333333333333	81.6666666666666	Ames-13760	USA	Coastal	S1G10_batch1	2194
20	A20	3.7	95	71.6666666666666	D-12184	Peru	Highland	S1G11_batch1	4067.58
21	A21	4.23333333333333	96.6666666666667	75	D-12320	Peru	Highland	S4H8_batch1	3862
22	A22	5.81666666666667	86.6666666666667	51.6666666666666	PI-614888	Chile	Coastal	S2G1_batch1	81
23	A23	8.68333333333333	71.6666666666667	31.7347607810093	PI-634923	Chile	Coastal	S2F1_batch1	6
24	A24	3.83333333333333	100	93.3333333333333	CHEN-222	Bolivia	Highland	S2G3_batch1	3907.014
25	A25	7.18333333333333	83.3333333333333	28.8017560212583	Ames-13728	USA	Coastal	S2C3_batch1	2194
26	A26	3.16666666666667	100	73.3333333333333	CHEN-159	Bolivia	Highland	S2C4_batch1	3544.207
27	A27	2.98333333333333	100	87.2003307744743	CHEN-226	Bolivia	Highland	S2G5_batch1	1874.747
28	A28	2.78333333333333	100	80	D-12289	Peru	Highland	S2H6_batch1	3847.299
29	A29	2.66666666666667	100	88.3333333333333	D-12040	Bolivia	Highland	S2D6_batch1	3733.69
30	A30	7.1	58.3333333333333	15.0680941143427	Ames-13751	USA	Coastal	S2C6_batch1	2194
31	A31	2.31666666666667	98.3333333333333	85	PI-614929	Bolivia	Highland	S2B6_batch1	3700
32	A32	4.45	100	85	D-11924	Peru	Highland	S2C7_batch1	NA
33	A33	3.96666666666667	100	80	D-12166	Bolivia	Highland	S2G8_batch1	3803.373
34	A34	3.48333333333333	98.3333333333333	81.6666666666667	PI-510549	Peru	Highland	S2D8_batch1	4709
35	A35	2.51666666666667	100	96.7347607810094	CHEN-91	Peru	Highland	S2B8_batch1	24.945
36	A36	3	100	91.6666666666667	D-12229	Peru	Highland	S4H11_batch1	3479.869
37	A37	6.13333333333333	95	60	CHEN-322	Peru	Highland	S4G9_batch1	NA
38	A38	3.41666666666667	100	75	PI-614920	Bolivia	Highland	S4F9_batch1	3780
39	A39	4.31666666666667	78.3333333333333	43.3333333333333	PI-614882	Chile	Coastal	S4D9_batch1	98
40	A40	3.28333333333333	100	81.6666666666667	D-11953	Peru	Highland	S4A9_batch1	NA
41	A41	2.93333333333333	98.3333333333334	78.3333333333334	D-12309	Peru	Highland	S3E3_batch1	NA
42	A42	4.28333333333333	98.3333333333334	81.6666666666667	CHEN-155	Bolivia	Highland	S3C3_batch1	3907.014
43	A43	5.06666666666667	96.6666666666667	85	D-12120	Peru	Highland	S3B3_batch1	3955.915
44	A44	5.98333333333333	76.6666666666667	60	PI-510545	Peru	Coastal	S3G4_batch1	3838
45	A45	3.98333333333333	98.3333333333333	85	CHEN-344	Peru	Coastal	S3H5_batch1	NA
46	A46	3.91666666666666	98.3333333333333	86.6666666666667	D-12268	Peru	Highland	S3C7_batch1	3967
47	A47	3.31666666666666	100	78.3333333333334	CHEN-427	Peru	Highland	S3H8_batch1	NA
48	A48	2.85	100	81.6666666666667	PI-614914	Bolivia	Highland	S3A8_batch1	3780
49	A49	2.66666666666667	100	75	CHEN-141	Bolivia	Highland	S3H9_batch1	3915.204
50	A50	4.6	100	95	D-12256	Peru	Highland	S3E9_batch1	3967
51	A51	3.33333333333333	100	93.3333333333333	CHEN-398	Peru	Highland	S3G10_batch1	NA
52	A52	2.71666666666666	100	93.3333333333333	D-12014	Peru	Highland	S3H11_batch1	3484.47
53	A53	4.43333333333333	98.3333333333333	70	CHEN-144	Bolivia	Highland	S4E11_batch1	3640
54	A54	4.78333333333333	98.3333333333333	85	D-12162	Peru	Highland	S4D11_batch1	3955.915
55	A55	6.9	100	88.3333333333333	CHEN-151	Bolivia	Highland	S4A1_batch1	3907.014
56	A56	3.13333333333333	100	95	CHEN-112	Peru	Highland	S4F4_batch1	NA
57	A57	3.25	100	70	PI-510546	Peru	Highland	S4C5_batch1	3838
58	A58	3.25	100	95	CHEN-69	Peru	Highland	S4C6_batch1	4122.706
59	A59	5.11666666666667	71.6666666666666	35	PI-614886	Chile	Coastal	S6B1_batch2	74.058
60	A60	NA	NA	NA	Titicaca	Chile	Coastal	S4B6_batch1	NA
