## Supplementary material for "Phenotypic differentiation between highland and coastal quinoa under cold stress conditions": R Scripts: Blues_lab_ID_R_T.csv

	ID	Rep	Treatment	Germination_DAS	Germination_Perc	Healthy_seedlings_Perc	Accession	Origin	Type	Taxa	ELEVATION
1	A01	R1	K	10.2346248592118	99.491522387958	58.5403574183666	D-12225	Peru	Highland	S1A1_batch1	3955.915
2	A01	R1	RT	1.46537514078783	89.4915284594971	83.3872888728775	D-12225	Peru	Highland	S1A1_batch1	3955.915
3	A01	R2	K	9.26420689265096	100.932207943481	69.3249861504027	D-12225	Peru	Highland	S1A1_batch1	3955.915
4	A01	R2	RT	1.29681005650119	90.9321988361771	79.6736680030864	D-12225	Peru	Highland	S1A1_batch1	3955.915
5	A01	R3	K	9.80116824813629	99.5762696685542	72.1346564312307	D-12225	Peru	Highland	S1A1_batch1	3955.915
6	A01	R3	RT	1.53781480271078	89.5762727043247	86.9390431240382	D-12225	Peru	Highland	S1A1_batch1	3955.915
7	A02	R1	K	6.86795819254542	89.4915223879601	55.2070240850333	PI-665276	Bolivia	Highland	S1H2_batch1	3700
8	A02	R1	RT	1.93204180745456	92.8248617928308	83.3872888728767	PI-665276	Bolivia	Highland	S1H2_batch1	3700
9	A02	R2	K	5.89754022598463	90.9322079434835	65.9916528170693	PI-665276	Bolivia	Highland	S1H2_batch1	3700
10	A02	R2	RT	1.76347672316792	94.2655321695108	79.6736680030857	PI-665276	Bolivia	Highland	S1H2_batch1	3700
11	A02	R3	K	6.43450158146995	89.5762696685563	68.8013230978974	PI-665276	Bolivia	Highland	S1H2_batch1	3700
12	A02	R3	RT	2.00448146937751	92.9096060376584	86.9390431240375	PI-665276	Bolivia	Highland	S1H2_batch1	3700
13	A03	R1	K	6.60129152587875	96.1581890546267	68.5403574183666	D-12196	Bolivia	Highland	S1F2_batch1	4358.369
14	A03	R1	RT	1.16537514078789	99.4915284594975	93.3872888728768	D-12196	Bolivia	Highland	S1F2_batch1	4358.369
15	A03	R2	K	5.63087355931796	97.5988746101502	79.3249861504026	D-12196	Bolivia	Highland	S1F2_batch1	4358.369
16	A03	R2	RT	0.996810056501255	100.932198836177	89.6736680030857	D-12196	Bolivia	Highland	S1F2_batch1	4358.369
17	A03	R3	K	6.16783491480328	96.242936335223	82.1346564312307	D-12196	Bolivia	Highland	S1F2_batch1	4358.369
18	A03	R3	RT	1.23781480271085	99.5762727043251	96.9390431240375	D-12196	Bolivia	Highland	S1F2_batch1	4358.369
19	A04	R1	K	4.40129152587875	99.4915223879601	68.5403574183666	D-11980	Peru	Highland	S1E2_batch1	3479.869
20	A04	R1	RT	1.13204180745456	99.4915284594975	86.7206222062101	D-11980	Peru	Highland	S1E2_batch1	3479.869
21	A04	R2	K	3.43087355931796	100.932207943484	79.3249861504026	D-11980	Peru	Highland	S1E2_batch1	3479.869
22	A04	R2	RT	0.963476723167924	100.932198836177	83.007001336419	D-11980	Peru	Highland	S1E2_batch1	3479.869
23	A04	R3	K	3.96783491480328	99.5762696685563	82.1346564312307	D-11980	Peru	Highland	S1E2_batch1	3479.869
24	A04	R3	RT	1.20448146937752	99.5762727043251	90.2723764573708	D-11980	Peru	Highland	S1E2_batch1	3479.869
25	A05	R1	K	6.20129152587875	99.4915223879601	78.5403574183666	CHEN-465	Peru	Highland	S1D2_batch1	NA
26	A05	R1	RT	1.13204180745456	92.8248617928308	93.3872888728767	CHEN-465	Peru	Highland	S1D2_batch1	NA
27	A05	R2	K	5.23087355931796	100.932207943484	89.3249861504026	CHEN-465	Peru	Highland	S1D2_batch1	NA
28	A05	R2	RT	0.963476723167923	94.2655321695108	89.6736680030857	CHEN-465	Peru	Highland	S1D2_batch1	NA
29	A05	R3	K	5.76783491480329	99.5762696685563	92.1346564312307	CHEN-465	Peru	Highland	S1D2_batch1	NA
30	A05	R3	RT	1.20448146937751	92.9096060376584	96.9390431240375	CHEN-465	Peru	Highland	S1D2_batch1	NA
31	A06	R1	K	7.26795819254542	99.4915223879601	78.5403574183666	D-12243	Peru	Highland	S1C2_batch1	3967
32	A06	R1	RT	1.43204180745456	99.4915284594975	96.7206222062101	D-12243	Peru	Highland	S1C2_batch1	3967
33	A06	R2	K	6.29754022598463	100.932207943484	89.3249861504026	D-12243	Peru	Highland	S1C2_batch1	3967
34	A06	R2	RT	1.26347672316792	100.932198836177	93.0070013364191	D-12243	Peru	Highland	S1C2_batch1	3967
35	A06	R3	K	6.83450158146995	99.5762696685563	92.1346564312307	D-12243	Peru	Highland	S1C2_batch1	3967
36	A06	R3	RT	1.50448146937752	99.5762727043251	100.272376457371	D-12243	Peru	Highland	S1C2_batch1	3967
37	A07	R1	K	7.06795819254542	99.4915223879601	71.8736907516999	CHEN-349	Peru	Highland	S1A2_batch1	NA
38	A07	R1	RT	1.3653751407879	99.4915284594975	96.7206222062101	CHEN-349	Peru	Highland	S1A2_batch1	NA
39	A07	R2	K	6.09754022598463	100.932207943484	82.6583194837359	CHEN-349	Peru	Highland	S1A2_batch1	NA
40	A07	R2	RT	1.19681005650126	100.932198836177	93.0070013364191	CHEN-349	Peru	Highland	S1A2_batch1	NA
41	A07	R3	K	6.63450158146995	99.5762696685563	85.467989764564	CHEN-349	Peru	Highland	S1A2_batch1	NA
42	A07	R3	RT	1.43781480271085	99.5762727043251	100.272376457371	CHEN-349	Peru	Highland	S1A2_batch1	NA
43	A08	R1	K	4.80129152587875	99.4915223879601	68.5403574183666	D-12036	Peru	Highland	S1F3_batch1	3479.869
44	A08	R1	RT	1.03204180745456	99.4915284594975	96.7206222062101	D-12036	Peru	Highland	S1F3_batch1	3479.869
45	A08	R2	K	3.83087355931796	100.932207943484	79.3249861504026	D-12036	Peru	Highland	S1F3_batch1	3479.869
46	A08	R2	RT	0.863476723167923	100.932198836177	93.0070013364191	D-12036	Peru	Highland	S1F3_batch1	3479.869
47	A08	R3	K	4.36783491480328	99.5762696685563	82.1346564312307	D-12036	Peru	Highland	S1F3_batch1	3479.869
48	A08	R3	RT	1.10448146937751	99.5762727043251	100.272376457371	D-12036	Peru	Highland	S1F3_batch1	3479.869
49	A09	R1	K	8.00129152587875	96.1581890546267	55.2070240850333	D-12420	Bolivia	Highland	S1A3_batch1	3880.556
50	A09	R1	RT	1.39870847412123	99.4915284594975	90.0539555395434	D-12420	Bolivia	Highland	S1A3_batch1	3880.556
51	A09	R2	K	7.03087355931796	97.5988746101502	65.9916528170693	D-12420	Bolivia	Highland	S1A3_batch1	3880.556
52	A09	R2	RT	1.23014338983459	100.932198836177	86.3403346697524	D-12420	Bolivia	Highland	S1A3_batch1	3880.556
53	A09	R3	K	7.56783491480329	96.242936335223	68.8013230978973	D-12420	Bolivia	Highland	S1A3_batch1	3880.556
54	A09	R3	RT	1.47114813604418	99.5762727043251	93.6057097907042	D-12420	Bolivia	Highland	S1A3_batch1	3880.556
55	A10	R1	K	6.06795819254542	99.4915223879601	81.8736907516999	D-12220	Peru	Highland	S1H4_batch1	3862
56	A10	R1	RT	1.39870847412123	99.4915284594975	76.7206222062101	D-12220	Peru	Highland	S1H4_batch1	3862
57	A10	R2	K	5.09754022598463	100.932207943484	92.6583194837359	D-12220	Peru	Highland	S1H4_batch1	3862
58	A10	R2	RT	1.23014338983459	100.932198836177	73.007001336419	D-12220	Peru	Highland	S1H4_batch1	3862
59	A10	R3	K	5.63450158146995	99.5762696685563	95.467989764564	D-12220	Peru	Highland	S1H4_batch1	3862
60	A10	R3	RT	1.47114813604418	99.5762727043251	80.2723764573708	D-12220	Peru	Highland	S1H4_batch1	3862
61	A11	R1	K	7.53462485921209	99.4915223879601	48.5403574183666	CHEN-160	Bolivia	Highland	S1B4_batch1	3640
62	A11	R1	RT	1.0653751407879	99.4915284594975	86.7206222062101	CHEN-160	Bolivia	Highland	S1B4_batch1	3640
63	A11	R2	K	6.5642068926513	100.932207943484	59.3249861504026	CHEN-160	Bolivia	Highland	S1B4_batch1	3640
64	A11	R2	RT	0.896810056501257	100.932198836177	83.0070013364191	CHEN-160	Bolivia	Highland	S1B4_batch1	3640
65	A11	R3	K	7.10116824813662	99.5762696685563	62.1346564312307	CHEN-160	Bolivia	Highland	S1B4_batch1	3640
66	A11	R3	RT	1.13781480271085	99.576272704325	90.2723764573709	CHEN-160	Bolivia	Highland	S1B4_batch1	3640
67	A12	R1	K	11.3012915258787	76.1581890546267	38.5403574183666	PI-614887	Chile	Coastal	S1H5_batch1	81
68	A12	R1	RT	2.33204180745456	76.1581951261641	53.3872888728768	PI-614887	Chile	Coastal	S1H5_batch1	81
69	A12	R2	K	10.330873559318	77.5988746101502	49.3249861504027	PI-614887	Chile	Coastal	S1H5_batch1	81
70	A12	R2	RT	2.16347672316792	77.5988655028441	49.6736680030857	PI-614887	Chile	Coastal	S1H5_batch1	81
71	A12	R3	K	10.8678349148033	76.242936335223	52.1346564312307	PI-614887	Chile	Coastal	S1H5_batch1	81
72	A12	R3	RT	2.40448146937752	76.2429393709917	56.9390431240375	PI-614887	Chile	Coastal	S1H5_batch1	81
73	A13	R1	K	12.5679581925454	82.8248557212933	15.2070240850332	PI-634917	Chile	Coastal	S1G7_batch1	0
74	A13	R1	RT	2.26537514078789	82.8248617928308	43.3872888728768	PI-634917	Chile	Coastal	S1G7_batch1	0
75	A13	R2	K	11.5975402259846	84.2655412768168	25.9916528170693	PI-634917	Chile	Coastal	S1G7_batch1	0
76	A13	R2	RT	2.09681005650126	84.2655321695108	39.6736680030857	PI-634917	Chile	Coastal	S1G7_batch1	0
77	A13	R3	K	12.1345015814699	82.9096030018896	28.8013230978973	PI-634917	Chile	Coastal	S1G7_batch1	0
78	A13	R3	RT	2.33781480271085	82.9096060376584	46.9390431240375	PI-634917	Chile	Coastal	S1G7_batch1	0
79	A14	R1	K	6.60129152587875	99.49152238796	88.5403574183666	CHEN-389	Peru	Highland	S1A7_batch1	NA
80	A14	R1	RT	1.13204180745456	99.4915284594975	100.053955539543	CHEN-389	Peru	Highland	S1A7_batch1	NA
81	A14	R2	K	5.63087355931796	100.932207943484	99.3249861504027	CHEN-389	Peru	Highland	S1A7_batch1	NA
82	A14	R2	RT	0.963476723167923	100.932198836177	96.3403346697524	CHEN-389	Peru	Highland	S1A7_batch1	NA
83	A14	R3	K	6.16783491480329	99.5762696685563	102.134656431231	CHEN-389	Peru	Highland	S1A7_batch1	NA
84	A14	R3	RT	1.20448146937751	99.5762727043251	103.605709790704	CHEN-389	Peru	Highland	S1A7_batch1	NA
85	A15	R1	K	7.86795819254541	92.8248557212934	28.5403574183666	CHEN-126	Bolivia	Highland	S1E8_batch1	3930.613
86	A15	R1	RT	1.93204180745456	92.8248617928308	63.3872888728768	CHEN-126	Bolivia	Highland	S1E8_batch1	3930.613
87	A15	R2	K	6.89754022598463	94.2655412768169	39.3249861504027	CHEN-126	Bolivia	Highland	S1E8_batch1	3930.613
88	A15	R2	RT	1.76347672316792	94.2655321695108	59.6736680030857	CHEN-126	Bolivia	Highland	S1E8_batch1	3930.613
89	A15	R3	K	7.43450158146995	92.9096030018896	42.1346564312307	CHEN-126	Bolivia	Highland	S1E8_batch1	3930.613
90	A15	R3	RT	2.00448146937751	92.9096060376584	66.9390431240375	CHEN-126	Bolivia	Highland	S1E8_batch1	3930.613
91	A16	R1	K	8.56795819254541	89.49152238796	38.5403574183666	PI-634924	Chile	Coastal	S1H9_batch1	12
92	A16	R1	RT	2.19870847412123	79.4915284594975	56.7206222062101	PI-634924	Chile	Coastal	S1H9_batch1	12
93	A16	R2	K	7.59754022598463	90.9322079434835	49.3249861504027	PI-634924	Chile	Coastal	S1H9_batch1	12
94	A16	R2	RT	2.03014338983459	80.9321988361775	53.007001336419	PI-634924	Chile	Coastal	S1H9_batch1	12
95	A16	R3	K	8.13450158146994	89.5762696685563	52.1346564312307	PI-634924	Chile	Coastal	S1H9_batch1	12
96	A16	R3	RT	2.27114813604418	79.5762727043251	60.2723764573708	PI-634924	Chile	Coastal	S1H9_batch1	12
97	A17	R1	K	15.5346248592121	59.49152238796	21.8736907516999	PI-614885	Chile	Coastal	S1C9_batch1	119
98	A17	R1	RT	2.73204180745456	92.8248617928308	66.7206222062101	PI-614885	Chile	Coastal	S1C9_batch1	119
99	A17	R2	K	14.5642068926513	60.9322079434835	32.658319483736	PI-614885	Chile	Coastal	S1C9_batch1	119
100	A17	R2	RT	2.56347672316792	94.2655321695108	63.007001336419	PI-614885	Chile	Coastal	S1C9_batch1	119
101	A17	R3	K	15.1011682481366	59.5762696685563	35.467989764564	PI-614885	Chile	Coastal	S1C9_batch1	119
102	A17	R3	RT	2.80448146937751	92.9096060376584	70.2723764573708	PI-614885	Chile	Coastal	S1C9_batch1	119
103	A18	R1	K	9.90129152587874	76.1581890546267	25.2070240850333	PI-584524	Chile	Coastal	S1B9_batch1	119
104	A18	R1	RT	1.86537514078789	62.8248617928308	36.7206222062101	PI-584524	Chile	Coastal	S1B9_batch1	119
105	A18	R2	K	8.93087355931795	77.5988746101502	35.9916528170693	PI-584524	Chile	Coastal	S1B9_batch1	119
106	A18	R2	RT	1.69681005650126	64.2655321695108	33.007001336419	PI-584524	Chile	Coastal	S1B9_batch1	119
107	A18	R3	K	9.46783491480328	76.242936335223	38.8013230978974	PI-584524	Chile	Coastal	S1B9_batch1	119
108	A18	R3	RT	1.93781480271085	62.9096060376584	40.2723764573708	PI-584524	Chile	Coastal	S1B9_batch1	119
109	A19	R1	K	7.10129152587875	99.4915223879601	61.8736907516999	Ames-13760	USA	Coastal	S1G10_batch1	2194
110	A19	R1	RT	1.13204180745456	96.1581951261642	93.3872888728768	Ames-13760	USA	Coastal	S1G10_batch1	2194
111	A19	R2	K	6.13087355931796	100.932207943484	72.658319483736	Ames-13760	USA	Coastal	S1G10_batch1	2194
112	A19	R2	RT	0.963476723167923	97.5988655028441	89.6736680030857	Ames-13760	USA	Coastal	S1G10_batch1	2194
113	A19	R3	K	6.66783491480328	99.5762696685563	75.4679897645641	Ames-13760	USA	Coastal	S1G10_batch1	2194
114	A19	R3	RT	1.20448146937751	96.2429393709917	96.9390431240375	Ames-13760	USA	Coastal	S1G10_batch1	2194
115	A20	R1	K	6.66795819254542	92.8248557212934	61.8736907517	D-12184	Peru	Highland	S1G11_batch1	4067.58
116	A20	R1	RT	1.23204180745456	96.1581951261642	73.3872888728768	D-12184	Peru	Highland	S1G11_batch1	4067.58
117	A20	R2	K	5.69754022598463	94.2655412768169	72.658319483736	D-12184	Peru	Highland	S1G11_batch1	4067.58
118	A20	R2	RT	1.06347672316792	97.5988655028441	69.6736680030857	D-12184	Peru	Highland	S1G11_batch1	4067.58
119	A20	R3	K	6.23450158146995	92.9096030018897	75.4679897645641	D-12184	Peru	Highland	S1G11_batch1	4067.58
120	A20	R3	RT	1.30448146937751	96.2429393709917	76.9390431240375	D-12184	Peru	Highland	S1G11_batch1	4067.58
121	A21	R1	K	7.60129152587875	92.8248557212934	48.5403574183666	D-12320	Peru	Highland	S4H8_batch1	3862
122	A21	R1	RT	1.3653751407879	99.4915284594975	93.3872888728767	D-12320	Peru	Highland	S4H8_batch1	3862
123	A21	R2	K	6.63087355931796	94.2655412768169	59.3249861504026	D-12320	Peru	Highland	S4H8_batch1	3862
124	A21	R2	RT	1.19681005650126	100.932198836177	89.6736680030857	D-12320	Peru	Highland	S4H8_batch1	3862
125	A21	R3	K	7.16783491480329	92.9096030018897	62.1346564312307	D-12320	Peru	Highland	S4H8_batch1	3862
126	A21	R3	RT	1.43781480271085	99.5762727043251	96.9390431240375	D-12320	Peru	Highland	S4H8_batch1	3862
127	A22	R1	K	10.2012915258787	92.8248557212934	35.2070240850333	PI-614888	Chile	Coastal	S2G1_batch1	81
128	A22	R1	RT	1.93204180745456	79.4915284594975	60.0539555395434	PI-614888	Chile	Coastal	S2G1_batch1	81
129	A22	R2	K	9.23087355931796	94.2655412768169	45.9916528170693	PI-614888	Chile	Coastal	S2G1_batch1	81
130	A22	R2	RT	1.76347672316792	80.9321988361775	56.3403346697523	PI-614888	Chile	Coastal	S2G1_batch1	81
131	A22	R3	K	9.76783491480328	92.9096030018897	48.8013230978974	PI-614888	Chile	Coastal	S2G1_batch1	81
132	A22	R3	RT	2.00448146937751	79.576272704325	63.6057097907041	PI-614888	Chile	Coastal	S2G1_batch1	81
133	A23	R1	K	15.3012915258787	66.1581890546267	8.54035741836657	PI-634923	Chile	Coastal	S2F1_batch1	6
134	A23	R1	RT	2.56537514078789	76.1581951261641	46.8568104348955	PI-634923	Chile	Coastal	S2F1_batch1	6
135	A23	R2	K	14.330873559318	67.5988746101502	19.3249861504026	PI-634923	Chile	Coastal	S2F1_batch1	6
136	A23	R2	RT	2.39681005650125	77.5988655028441	43.1431895651044	PI-634923	Chile	Coastal	S2F1_batch1	6
137	A23	R3	K	14.8678349148033	66.242936335223	22.1346564312306	PI-634923	Chile	Coastal	S2F1_batch1	6
138	A23	R3	RT	2.63781480271085	76.2429393709917	50.4085646860562	PI-634923	Chile	Coastal	S2F1_batch1	6
139	A24	R1	K	6.83462485921208	99.4915223879601	85.2070240850333	CHEN-222	Bolivia	Highland	S2G3_batch1	3907.014
140	A24	R1	RT	1.33204180745456	99.4915284594975	93.3872888728768	CHEN-222	Bolivia	Highland	S2G3_batch1	3907.014
141	A24	R2	K	5.86420689265129	100.932207943484	95.9916528170693	CHEN-222	Bolivia	Highland	S2G3_batch1	3907.014
142	A24	R2	RT	1.16347672316792	100.932198836177	89.6736680030857	CHEN-222	Bolivia	Highland	S2G3_batch1	3907.014
143	A24	R3	K	6.40116824813662	99.5762696685563	98.8013230978974	CHEN-222	Bolivia	Highland	S2G3_batch1	3907.014
144	A24	R3	RT	1.40448146937751	99.576272704325	96.9390431240375	CHEN-222	Bolivia	Highland	S2G3_batch1	3907.014
145	A25	R1	K	12.2679581925454	86.1581890546267	12.8105361275499	Ames-13728	USA	Coastal	S2C3_batch1	2194
146	A25	R1	RT	2.59870847412123	79.4915284594975	36.7206222062101	Ames-13728	USA	Coastal	S2C3_batch1	2194
147	A25	R2	K	11.2975402259846	87.5988746101502	23.5951648595859	Ames-13728	USA	Coastal	S2C3_batch1	2194
148	A25	R2	RT	2.43014338983459	80.9321988361775	33.007001336419	Ames-13728	USA	Coastal	S2C3_batch1	2194
149	A25	R3	K	11.8345015814699	86.242936335223	26.4048351404139	Ames-13728	USA	Coastal	S2C3_batch1	2194
150	A25	R3	RT	2.67114813604418	79.576272704325	40.2723764573708	Ames-13728	USA	Coastal	S2C3_batch1	2194
151	A26	R1	K	5.60129152587875	99.4915223879601	45.2070240850333	CHEN-159	Bolivia	Highland	S2C4_batch1	3544.207
152	A26	R1	RT	1.23204180745456	99.4915284594975	93.3872888728768	CHEN-159	Bolivia	Highland	S2C4_batch1	3544.207
153	A26	R2	K	4.63087355931796	100.932207943484	55.9916528170693	CHEN-159	Bolivia	Highland	S2C4_batch1	3544.207
154	A26	R2	RT	1.06347672316792	100.932198836177	89.6736680030857	CHEN-159	Bolivia	Highland	S2C4_batch1	3544.207
155	A26	R3	K	5.16783491480328	99.5762696685563	58.8013230978974	CHEN-159	Bolivia	Highland	S2C4_batch1	3544.207
156	A26	R3	RT	1.30448146937751	99.5762727043251	96.9390431240375	CHEN-159	Bolivia	Highland	S2C4_batch1	3544.207
157	A27	R1	K	5.16795819254542	99.4915223879601	79.607685633982	CHEN-226	Bolivia	Highland	S2G5_batch1	1874.747
158	A27	R1	RT	1.29870847412123	99.4915284594975	86.7206222062101	CHEN-226	Bolivia	Highland	S2G5_batch1	1874.747
159	A27	R2	K	4.19754022598463	100.932207943484	90.3923143660181	CHEN-226	Bolivia	Highland	S2G5_batch1	1874.747
160	A27	R2	RT	1.13014338983459	100.932198836177	83.007001336419	CHEN-226	Bolivia	Highland	S2G5_batch1	1874.747
161	A27	R3	K	4.73450158146995	99.5762696685563	93.2019846468461	CHEN-226	Bolivia	Highland	S2G5_batch1	1874.747
162	A27	R3	RT	1.37114813604418	99.5762727043251	90.2723764573708	CHEN-226	Bolivia	Highland	S2G5_batch1	1874.747
163	A28	R1	K	4.96795819254542	99.4915223879601	51.8736907516999	D-12289	Peru	Highland	S2H6_batch1	3847.299
164	A28	R1	RT	1.09870847412123	99.4915284594975	100.053955539543	D-12289	Peru	Highland	S2H6_batch1	3847.299
165	A28	R2	K	3.99754022598462	100.932207943484	62.658319483736	D-12289	Peru	Highland	S2H6_batch1	3847.299
166	A28	R2	RT	0.930143389834589	100.932198836177	96.3403346697523	D-12289	Peru	Highland	S2H6_batch1	3847.299
167	A28	R3	K	4.53450158146995	99.5762696685563	65.4679897645641	D-12289	Peru	Highland	S2H6_batch1	3847.299
168	A28	R3	RT	1.17114813604418	99.5762727043251	103.605709790704	D-12289	Peru	Highland	S2H6_batch1	3847.299
169	A29	R1	K	4.80129152587875	99.49152238796	75.2070240850333	D-12040	Bolivia	Highland	S2D6_batch1	3733.69
170	A29	R1	RT	1.03204180745456	99.4915284594975	93.3872888728768	D-12040	Bolivia	Highland	S2D6_batch1	3733.69
171	A29	R2	K	3.83087355931796	100.932207943484	85.9916528170693	D-12040	Bolivia	Highland	S2D6_batch1	3733.69
172	A29	R2	RT	0.863476723167923	100.932198836177	89.6736680030857	D-12040	Bolivia	Highland	S2D6_batch1	3733.69
173	A29	R3	K	4.36783491480328	99.5762696685563	88.8013230978974	D-12040	Bolivia	Highland	S2D6_batch1	3733.69
174	A29	R3	RT	1.10448146937751	99.576272704325	96.9390431240375	D-12040	Bolivia	Highland	S2D6_batch1	3733.69
175	A30	R1	K	12.4012915258788	79.4915223879601	5.20702408503323	Ames-13751	USA	Coastal	S2C6_batch1	2194
176	A30	R1	RT	2.29870847412123	36.1581951261641	16.8568104348956	Ames-13751	USA	Coastal	S2C6_batch1	2194
177	A30	R2	K	11.430873559318	80.9322079434836	15.9916528170693	Ames-13751	USA	Coastal	S2C6_batch1	2194
178	A30	R2	RT	2.13014338983459	37.5988655028441	13.1431895651044	Ames-13751	USA	Coastal	S2C6_batch1	2194
179	A30	R3	K	11.9678349148033	79.5762696685564	18.8013230978973	Ames-13751	USA	Coastal	S2C6_batch1	2194
180	A30	R3	RT	2.37114813604418	36.2429393709917	20.4085646860562	Ames-13751	USA	Coastal	S2C6_batch1	2194
181	A31	R1	K	4.06795819254541	99.4915223879601	81.8736907517	PI-614929	Bolivia	Highland	S2B6_batch1	3700
182	A31	R1	RT	1.0653751407879	96.1581951261642	80.0539555395434	PI-614929	Bolivia	Highland	S2B6_batch1	3700
183	A31	R2	K	3.09754022598462	100.932207943484	92.658319483736	PI-614929	Bolivia	Highland	S2B6_batch1	3700
184	A31	R2	RT	0.896810056501257	97.5988655028441	76.3403346697523	PI-614929	Bolivia	Highland	S2B6_batch1	3700
185	A31	R3	K	3.63450158146995	99.5762696685563	95.4679897645641	PI-614929	Bolivia	Highland	S2B6_batch1	3700
186	A31	R3	RT	1.13781480271085	96.2429393709917	83.6057097907041	PI-614929	Bolivia	Highland	S2B6_batch1	3700
187	A32	R1	K	8.10129152587875	99.4915223879601	68.5403574183666	D-11924	Peru	Highland	S2C7_batch1	NA
188	A32	R1	RT	1.29870847412123	99.4915284594975	93.3872888728768	D-11924	Peru	Highland	S2C7_batch1	NA
189	A32	R2	K	7.13087355931796	100.932207943484	79.3249861504026	D-11924	Peru	Highland	S2C7_batch1	NA
190	A32	R2	RT	1.13014338983459	100.932198836177	89.6736680030857	D-11924	Peru	Highland	S2C7_batch1	NA
191	A32	R3	K	7.66783491480328	99.5762696685563	82.1346564312307	D-11924	Peru	Highland	S2C7_batch1	NA
192	A32	R3	RT	1.37114813604418	99.576272704325	96.9390431240375	D-11924	Peru	Highland	S2C7_batch1	NA
193	A33	R1	K	7.16795819254542	99.4915223879601	58.5403574183666	D-12166	Bolivia	Highland	S2G8_batch1	3803.373
194	A33	R1	RT	1.26537514078789	99.4915284594975	93.3872888728768	D-12166	Bolivia	Highland	S2G8_batch1	3803.373
195	A33	R2	K	6.19754022598462	100.932207943484	69.3249861504026	D-12166	Bolivia	Highland	S2G8_batch1	3803.373
196	A33	R2	RT	1.09681005650126	100.932198836177	89.6736680030857	D-12166	Bolivia	Highland	S2G8_batch1	3803.373
197	A33	R3	K	6.73450158146995	99.5762696685563	72.1346564312307	D-12166	Bolivia	Highland	S2G8_batch1	3803.373
198	A33	R3	RT	1.33781480271085	99.576272704325	96.9390431240375	D-12166	Bolivia	Highland	S2G8_batch1	3803.373
199	A34	R1	K	6.23462485921208	99.4915223879601	78.5403574183667	PI-510549	Peru	Highland	S2D8_batch1	4709
200	A34	R1	RT	1.23204180745456	96.1581951261642	76.7206222062101	PI-510549	Peru	Highland	S2D8_batch1	4709
201	A34	R2	K	5.26420689265129	100.932207943484	89.3249861504027	PI-510549	Peru	Highland	S2D8_batch1	4709
202	A34	R2	RT	1.06347672316792	97.5988655028441	73.007001336419	PI-510549	Peru	Highland	S2D8_batch1	4709
203	A34	R3	K	5.80116824813661	99.5762696685564	92.1346564312308	PI-510549	Peru	Highland	S2D8_batch1	4709
204	A34	R3	RT	1.30448146937751	96.2429393709917	80.2723764573708	PI-510549	Peru	Highland	S2D8_batch1	4709
205	A35	R1	K	4.36795819254542	99.4915223879601	88.5403574183667	CHEN-91	Peru	Highland	S2B8_batch1	24.945
206	A35	R1	RT	1.1653751407879	99.4915284594975	96.8568104348955	CHEN-91	Peru	Highland	S2B8_batch1	24.945
207	A35	R2	K	3.39754022598463	100.932207943484	99.3249861504027	CHEN-91	Peru	Highland	S2B8_batch1	24.945
208	A35	R2	RT	0.996810056501256	100.932198836177	93.1431895651045	CHEN-91	Peru	Highland	S2B8_batch1	24.945
209	A35	R3	K	3.93450158146995	99.5762696685563	102.134656431231	CHEN-91	Peru	Highland	S2B8_batch1	24.945
210	A35	R3	RT	1.23781480271085	99.576272704325	100.408564686056	CHEN-91	Peru	Highland	S2B8_batch1	24.945
211	A36	R1	K	5.36795819254542	99.4915223879601	78.5403574183666	D-12229	Peru	Highland	S4H11_batch1	3479.869
212	A36	R1	RT	1.13204180745456	99.4915284594975	96.7206222062101	D-12229	Peru	Highland	S4H11_batch1	3479.869
213	A36	R2	K	4.39754022598462	100.932207943484	89.3249861504027	D-12229	Peru	Highland	S4H11_batch1	3479.869
214	A36	R2	RT	0.963476723167923	100.932198836177	93.007001336419	D-12229	Peru	Highland	S4H11_batch1	3479.869
215	A36	R3	K	4.93450158146995	99.5762696685564	92.1346564312308	D-12229	Peru	Highland	S4H11_batch1	3479.869
216	A36	R3	RT	1.20448146937751	99.576272704325	100.272376457371	D-12229	Peru	Highland	S4H11_batch1	3479.869
217	A37	R1	K	11.0346248592121	89.4915223879601	38.5403574183666	CHEN-322	Peru	Highland	S4G9_batch1	NA
218	A37	R1	RT	1.73204180745456	99.4915284594975	73.3872888728768	CHEN-322	Peru	Highland	S4G9_batch1	NA
219	A37	R2	K	10.0642068926513	90.9322079434836	49.3249861504026	CHEN-322	Peru	Highland	S4G9_batch1	NA
220	A37	R2	RT	1.56347672316792	100.932198836177	69.6736680030857	CHEN-322	Peru	Highland	S4G9_batch1	NA
221	A37	R3	K	10.6011682481366	89.5762696685564	52.1346564312307	CHEN-322	Peru	Highland	S4G9_batch1	NA
222	A37	R3	RT	1.80448146937752	99.5762727043251	76.9390431240375	CHEN-322	Peru	Highland	S4G9_batch1	NA
223	A38	R1	K	6.13462485921208	99.4915223879601	48.5403574183666	PI-614920	Bolivia	Highland	S4F9_batch1	3780
224	A38	R1	RT	1.19870847412123	99.4915284594975	93.3872888728768	PI-614920	Bolivia	Highland	S4F9_batch1	3780
225	A38	R2	K	5.16420689265129	100.932207943484	59.3249861504026	PI-614920	Bolivia	Highland	S4F9_batch1	3780
226	A38	R2	RT	1.03014338983459	100.932198836177	89.6736680030857	PI-614920	Bolivia	Highland	S4F9_batch1	3780
227	A38	R3	K	5.70116824813662	99.5762696685564	62.1346564312307	PI-614920	Bolivia	Highland	S4F9_batch1	3780
228	A38	R3	RT	1.27114813604418	99.5762727043251	96.9390431240375	PI-614920	Bolivia	Highland	S4F9_batch1	3780
229	A39	R1	K	7.56795819254542	76.1581890546267	35.2070240850333	PI-614882	Chile	Coastal	S4D9_batch1	98
230	A39	R1	RT	1.56537514078789	79.4915284594975	43.3872888728768	PI-614882	Chile	Coastal	S4D9_batch1	98
231	A39	R2	K	6.59754022598463	77.5988746101502	45.9916528170693	PI-614882	Chile	Coastal	S4D9_batch1	98
232	A39	R2	RT	1.39681005650126	80.9321988361775	39.6736680030856	PI-614882	Chile	Coastal	S4D9_batch1	98
233	A39	R3	K	7.13450158146995	76.242936335223	48.8013230978974	PI-614882	Chile	Coastal	S4D9_batch1	98
234	A39	R3	RT	1.63781480271085	79.5762727043251	46.9390431240375	PI-614882	Chile	Coastal	S4D9_batch1	98
235	A40	R1	K	5.83462485921208	99.4915223879601	58.5403574183666	D-11953	Peru	Highland	S4A9_batch1	NA
236	A40	R1	RT	1.23204180745456	99.4915284594975	96.7206222062101	D-11953	Peru	Highland	S4A9_batch1	NA
237	A40	R2	K	4.86420689265129	100.932207943484	69.3249861504027	D-11953	Peru	Highland	S4A9_batch1	NA
238	A40	R2	RT	1.06347672316792	100.932198836177	93.007001336419	D-11953	Peru	Highland	S4A9_batch1	NA
239	A40	R3	K	5.40116824813662	99.5762696685563	72.1346564312307	D-11953	Peru	Highland	S4A9_batch1	NA
240	A40	R3	RT	1.30448146937751	99.5762727043251	100.272376457371	D-11953	Peru	Highland	S4A9_batch1	NA
241	A41	R1	K	5.26795819254542	96.1581890546268	61.8736907516999	D-12309	Peru	Highland	S3E3_batch1	NA
242	A41	R1	RT	1.09870847412123	99.4915284594975	86.7206222062101	D-12309	Peru	Highland	S3E3_batch1	NA
243	A41	R2	K	4.29754022598463	97.5988746101502	72.658319483736	D-12309	Peru	Highland	S3E3_batch1	NA
244	A41	R2	RT	0.93014338983459	100.932198836177	83.007001336419	D-12309	Peru	Highland	S3E3_batch1	NA
245	A41	R3	K	4.83450158146995	96.242936335223	75.4679897645641	D-12309	Peru	Highland	S3E3_batch1	NA
246	A41	R3	RT	1.17114813604418	99.5762727043251	90.2723764573708	D-12309	Peru	Highland	S3E3_batch1	NA
247	A42	R1	K	7.46795819254542	96.1581890546268	71.8736907516999	CHEN-155	Bolivia	Highland	S3C3_batch1	3907.014
248	A42	R1	RT	1.59870847412123	99.4915284594975	83.3872888728768	CHEN-155	Bolivia	Highland	S3C3_batch1	3907.014
249	A42	R2	K	6.49754022598463	97.5988746101502	82.658319483736	CHEN-155	Bolivia	Highland	S3C3_batch1	3907.014
250	A42	R2	RT	1.43014338983459	100.932198836177	79.6736680030857	CHEN-155	Bolivia	Highland	S3C3_batch1	3907.014
251	A42	R3	K	7.03450158146995	96.242936335223	85.4679897645641	CHEN-155	Bolivia	Highland	S3C3_batch1	3907.014
252	A42	R3	RT	1.67114813604418	99.5762727043251	86.9390431240375	CHEN-155	Bolivia	Highland	S3C3_batch1	3907.014
253	A43	R1	K	9.00129152587875	92.8248557212934	61.8736907516999	D-12120	Peru	Highland	S3B3_batch1	3955.915
254	A43	R1	RT	1.63204180745456	99.4915284594975	100.053955539543	D-12120	Peru	Highland	S3B3_batch1	3955.915
255	A43	R2	K	8.03087355931796	94.2655412768169	72.658319483736	D-12120	Peru	Highland	S3B3_batch1	3955.915
256	A43	R2	RT	1.46347672316792	100.932198836177	96.3403346697524	D-12120	Peru	Highland	S3B3_batch1	3955.915
257	A43	R3	K	8.56783491480329	92.9096030018897	75.4679897645641	D-12120	Peru	Highland	S3B3_batch1	3955.915
258	A43	R3	RT	1.70448146937752	99.5762727043251	103.605709790704	D-12120	Peru	Highland	S3B3_batch1	3955.915
259	A44	R1	K	10.4679581925454	62.8248557212934	41.8736907516999	PI-510545	Peru	Coastal	S3G4_batch1	3838
260	A44	R1	RT	1.99870847412123	89.4915284594975	70.0539555395435	PI-510545	Peru	Coastal	S3G4_batch1	3838
261	A44	R2	K	9.49754022598463	64.2655412768169	52.658319483736	PI-510545	Peru	Coastal	S3G4_batch1	3838
262	A44	R2	RT	1.83014338983459	90.9321988361775	66.3403346697524	PI-510545	Peru	Coastal	S3G4_batch1	3838
263	A44	R3	K	10.03450158147	62.9096030018896	55.467989764564	PI-510545	Peru	Coastal	S3G4_batch1	3838
264	A44	R3	RT	2.07114813604418	89.576272704325	73.6057097907041	PI-510545	Peru	Coastal	S3G4_batch1	3838
265	A45	R1	K	7.36795819254542	99.4915223879601	71.8736907516999	CHEN-344	Peru	Coastal	S3H5_batch1	NA
266	A45	R1	RT	1.09870847412123	96.1581951261642	90.0539555395434	CHEN-344	Peru	Coastal	S3H5_batch1	NA
267	A45	R2	K	6.39754022598463	100.932207943484	82.658319483736	CHEN-344	Peru	Coastal	S3H5_batch1	NA
268	A45	R2	RT	0.930143389834591	97.5988655028441	86.3403346697524	CHEN-344	Peru	Coastal	S3H5_batch1	NA
269	A45	R3	K	6.93450158146995	99.5762696685563	85.4679897645641	CHEN-344	Peru	Coastal	S3H5_batch1	NA
270	A45	R3	RT	1.17114813604418	96.2429393709917	93.6057097907041	CHEN-344	Peru	Coastal	S3H5_batch1	NA
271	A46	R1	K	7.00129152587875	99.4915223879601	78.5403574183666	D-12268	Peru	Highland	S3C7_batch1	3967
272	A46	R1	RT	1.33204180745456	96.1581951261642	86.7206222062101	D-12268	Peru	Highland	S3C7_batch1	3967
273	A46	R2	K	6.03087355931796	100.932207943484	89.3249861504027	D-12268	Peru	Highland	S3C7_batch1	3967
274	A46	R2	RT	1.16347672316792	97.5988655028441	83.007001336419	D-12268	Peru	Highland	S3C7_batch1	3967
275	A46	R3	K	6.56783491480328	99.5762696685563	92.1346564312308	D-12268	Peru	Highland	S3C7_batch1	3967
276	A46	R3	RT	1.40448146937752	96.2429393709917	90.2723764573708	D-12268	Peru	Highland	S3C7_batch1	3967
277	A47	R1	K	6.00129152587875	99.4915223879601	55.2070240850333	CHEN-427	Peru	Highland	S3H8_batch1	NA
278	A47	R1	RT	1.13204180745456	99.4915284594975	93.3872888728768	CHEN-427	Peru	Highland	S3H8_batch1	NA
279	A47	R2	K	5.03087355931796	100.932207943484	65.9916528170693	CHEN-427	Peru	Highland	S3H8_batch1	NA
280	A47	R2	RT	0.963476723167924	100.932198836177	89.6736680030857	CHEN-427	Peru	Highland	S3H8_batch1	NA
281	A47	R3	K	5.56783491480328	99.5762696685563	68.8013230978974	CHEN-427	Peru	Highland	S3H8_batch1	NA
282	A47	R3	RT	1.20448146937752	99.5762727043251	96.9390431240375	CHEN-427	Peru	Highland	S3H8_batch1	NA
283	A48	R1	K	4.93462485921208	99.4915223879601	58.5403574183666	PI-614914	Bolivia	Highland	S3A8_batch1	3780
284	A48	R1	RT	1.26537514078789	99.4915284594975	96.7206222062101	PI-614914	Bolivia	Highland	S3A8_batch1	3780
285	A48	R2	K	3.96420689265129	100.932207943484	69.3249861504027	PI-614914	Bolivia	Highland	S3A8_batch1	3780
286	A48	R2	RT	1.09681005650126	100.932198836177	93.007001336419	PI-614914	Bolivia	Highland	S3A8_batch1	3780
287	A48	R3	K	4.50116824813662	99.5762696685564	72.1346564312307	PI-614914	Bolivia	Highland	S3A8_batch1	3780
288	A48	R3	RT	1.33781480271085	99.5762727043251	100.272376457371	PI-614914	Bolivia	Highland	S3A8_batch1	3780
289	A49	R1	K	4.70129152587875	99.4915223879601	48.5403574183666	CHEN-141	Bolivia	Highland	S3H9_batch1	3915.204
290	A49	R1	RT	1.13204180745456	99.4915284594975	93.3872888728768	CHEN-141	Bolivia	Highland	S3H9_batch1	3915.204
291	A49	R2	K	3.73087355931796	100.932207943484	59.3249861504026	CHEN-141	Bolivia	Highland	S3H9_batch1	3915.204
292	A49	R2	RT	0.963476723167923	100.932198836177	89.6736680030857	CHEN-141	Bolivia	Highland	S3H9_batch1	3915.204
293	A49	R3	K	4.26783491480328	99.5762696685564	62.1346564312307	CHEN-141	Bolivia	Highland	S3H9_batch1	3915.204
294	A49	R3	RT	1.20448146937751	99.5762727043251	96.9390431240375	CHEN-141	Bolivia	Highland	S3H9_batch1	3915.204
295	A50	R1	K	8.20129152587875	99.4915223879601	85.2070240850333	D-12256	Peru	Highland	S3E9_batch1	3967
296	A50	R1	RT	1.49870847412123	99.4915284594975	96.7206222062101	D-12256	Peru	Highland	S3E9_batch1	3967
297	A50	R2	K	7.23087355931796	100.932207943484	95.9916528170694	D-12256	Peru	Highland	S3E9_batch1	3967
298	A50	R2	RT	1.33014338983459	100.932198836177	93.007001336419	D-12256	Peru	Highland	S3E9_batch1	3967
299	A50	R3	K	7.76783491480328	99.5762696685564	98.8013230978975	D-12256	Peru	Highland	S3E9_batch1	3967
300	A50	R3	RT	1.57114813604418	99.5762727043251	100.272376457371	D-12256	Peru	Highland	S3E9_batch1	3967
301	A51	R1	K	5.80129152587875	99.4915223879601	88.5403574183666	CHEN-398	Peru	Highland	S3G10_batch1	NA
302	A51	R1	RT	1.3653751407879	99.4915284594975	90.0539555395435	CHEN-398	Peru	Highland	S3G10_batch1	NA
303	A51	R2	K	4.83087355931796	100.932207943484	99.3249861504027	CHEN-398	Peru	Highland	S3G10_batch1	NA
304	A51	R2	RT	1.19681005650126	100.932198836177	86.3403346697524	CHEN-398	Peru	Highland	S3G10_batch1	NA
305	A51	R3	K	5.36783491480328	99.5762696685564	102.134656431231	CHEN-398	Peru	Highland	S3G10_batch1	NA
306	A51	R3	RT	1.43781480271085	99.576272704325	93.6057097907042	CHEN-398	Peru	Highland	S3G10_batch1	NA
307	A52	R1	K	4.66795819254542	99.4915223879601	81.8736907516999	D-12014	Peru	Highland	S3H11_batch1	3484.47
308	A52	R1	RT	1.2653751407879	99.4915284594975	96.7206222062101	D-12014	Peru	Highland	S3H11_batch1	3484.47
309	A52	R2	K	3.69754022598462	100.932207943484	92.658319483736	D-12014	Peru	Highland	S3H11_batch1	3484.47
310	A52	R2	RT	1.09681005650126	100.932198836177	93.007001336419	D-12014	Peru	Highland	S3H11_batch1	3484.47
311	A52	R3	K	4.23450158146995	99.5762696685564	95.4679897645641	D-12014	Peru	Highland	S3H11_batch1	3484.47
312	A52	R3	RT	1.33781480271085	99.5762727043251	100.272376457371	D-12014	Peru	Highland	S3H11_batch1	3484.47
313	A53	R1	K	7.70129152587875	99.4915223879601	65.2070240850333	CHEN-144	Bolivia	Highland	S4E11_batch1	3640
314	A53	R1	RT	1.6653751407879	96.1581951261641	66.7206222062101	CHEN-144	Bolivia	Highland	S4E11_batch1	3640
315	A53	R2	K	6.73087355931796	100.932207943484	75.9916528170694	CHEN-144	Bolivia	Highland	S4E11_batch1	3640
316	A53	R2	RT	1.49681005650126	97.5988655028441	63.007001336419	CHEN-144	Bolivia	Highland	S4E11_batch1	3640
317	A53	R3	K	7.26783491480328	99.5762696685564	78.8013230978974	CHEN-144	Bolivia	Highland	S4E11_batch1	3640
318	A53	R3	RT	1.73781480271085	96.2429393709917	70.2723764573708	CHEN-144	Bolivia	Highland	S4E11_batch1	3640
319	A54	R1	K	8.66795819254542	96.1581890546267	71.8736907516999	D-12162	Peru	Highland	S4D11_batch1	3955.915
320	A54	R1	RT	1.39870847412123	99.4915284594975	90.0539555395435	D-12162	Peru	Highland	S4D11_batch1	3955.915
321	A54	R2	K	7.69754022598463	97.5988746101502	82.658319483736	D-12162	Peru	Highland	S4D11_batch1	3955.915
322	A54	R2	RT	1.23014338983459	100.932198836177	86.3403346697524	D-12162	Peru	Highland	S4D11_batch1	3955.915
323	A54	R3	K	8.23450158146995	96.242936335223	85.4679897645641	D-12162	Peru	Highland	S4D11_batch1	3955.915
324	A54	R3	RT	1.47114813604418	99.5762727043251	93.6057097907042	D-12162	Peru	Highland	S4D11_batch1	3955.915
325	A55	R1	K	12.0679581925454	99.4915223879601	68.5403574183666	CHEN-151	Bolivia	Highland	S4A1_batch1	3907.014
326	A55	R1	RT	2.23204180745456	99.4915284594975	100.053955539543	CHEN-151	Bolivia	Highland	S4A1_batch1	3907.014
327	A55	R2	K	11.0975402259846	100.932207943484	79.3249861504027	CHEN-151	Bolivia	Highland	S4A1_batch1	3907.014
328	A55	R2	RT	2.06347672316792	100.932198836177	96.3403346697524	CHEN-151	Bolivia	Highland	S4A1_batch1	3907.014
329	A55	R3	K	11.6345015814699	99.5762696685563	82.1346564312307	CHEN-151	Bolivia	Highland	S4A1_batch1	3907.014
330	A55	R3	RT	2.30448146937751	99.5762727043251	103.605709790704	CHEN-151	Bolivia	Highland	S4A1_batch1	3907.014
331	A56	R1	K	5.63462485921208	99.4915223879601	85.2070240850333	CHEN-112	Peru	Highland	S4F4_batch1	NA
332	A56	R1	RT	1.13204180745456	99.4915284594975	96.7206222062101	CHEN-112	Peru	Highland	S4F4_batch1	NA
333	A56	R2	K	4.66420689265129	100.932207943484	95.9916528170694	CHEN-112	Peru	Highland	S4F4_batch1	NA
334	A56	R2	RT	0.963476723167924	100.932198836177	93.007001336419	CHEN-112	Peru	Highland	S4F4_batch1	NA
335	A56	R3	K	5.20116824813662	99.5762696685564	98.8013230978974	CHEN-112	Peru	Highland	S4F4_batch1	NA
336	A56	R3	RT	1.20448146937752	99.576272704325	100.272376457371	CHEN-112	Peru	Highland	S4F4_batch1	NA
337	A57	R1	K	5.80129152587875	99.4915223879601	51.8736907516999	PI-510546	Peru	Highland	S4C5_batch1	3838
338	A57	R1	RT	1.19870847412123	99.4915284594975	80.0539555395434	PI-510546	Peru	Highland	S4C5_batch1	3838
339	A57	R2	K	4.83087355931796	100.932207943484	62.658319483736	PI-510546	Peru	Highland	S4C5_batch1	3838
340	A57	R2	RT	1.03014338983459	100.932198836177	76.3403346697524	PI-510546	Peru	Highland	S4C5_batch1	3838
341	A57	R3	K	5.36783491480328	99.5762696685564	65.4679897645641	PI-510546	Peru	Highland	S4C5_batch1	3838
342	A57	R3	RT	1.27114813604418	99.5762727043251	83.6057097907042	PI-510546	Peru	Highland	S4C5_batch1	3838
343	A58	R1	K	5.60129152587875	99.4915223879601	91.8736907517	CHEN-69	Peru	Highland	S4C6_batch1	4122.706
344	A58	R1	RT	1.39870847412123	99.4915284594975	90.0539555395434	CHEN-69	Peru	Highland	S4C6_batch1	4122.706
345	A58	R2	K	4.63087355931796	100.932207943484	102.658319483736	CHEN-69	Peru	Highland	S4C6_batch1	4122.706
346	A58	R2	RT	1.23014338983459	100.932198836177	86.3403346697524	CHEN-69	Peru	Highland	S4C6_batch1	4122.706
347	A58	R3	K	5.16783491480328	99.5762696685564	105.467989764564	CHEN-69	Peru	Highland	S4C6_batch1	4122.706
348	A58	R3	RT	1.47114813604418	99.5762727043251	93.6057097907042	CHEN-69	Peru	Highland	S4C6_batch1	4122.706
349	A59	R1	K	8.66795819254542	69.49152238796	18.5403574183666	PI-614886	Chile	Coastal	S6B1_batch2	74.058
350	A59	R1	RT	2.06537514078789	72.8248617928308	43.3872888728768	PI-614886	Chile	Coastal	S6B1_batch2	74.058
351	A59	R2	K	7.69754022598463	70.9322079434835	29.3249861504026	PI-614886	Chile	Coastal	S6B1_batch2	74.058
352	A59	R2	RT	1.89681005650126	74.2655321695108	39.6736680030856	PI-614886	Chile	Coastal	S6B1_batch2	74.058
353	A59	R3	K	8.23450158146995	69.5762696685563	32.1346564312307	PI-614886	Chile	Coastal	S6B1_batch2	74.058
354	A59	R3	RT	2.13781480271085	72.9096060376584	46.9390431240375	PI-614886	Chile	Coastal	S6B1_batch2	74.058
355	A60	R1	K	NA	NA	NA	Titicaca	Chile	Coastal	S4B6_batch1	NA
356	A60	R1	RT	1.16856508428664	8.55932962331998	NA	Titicaca	Chile	Coastal	S4B6_batch1	NA
357	A60	R2	K	NA	NA	NA	Titicaca	Chile	Coastal	S4B6_batch1	NA
358	A60	R2	RT	1	9.99999999999999	NA	Titicaca	Chile	Coastal	S4B6_batch1	NA
359	A60	R3	K	NA	NA	NA	Titicaca	Chile	Coastal	S4B6_batch1	NA
360	A60	R3	RT	1.24100474620959	8.64407386814756	NA	Titicaca	Chile	Coastal	S4B6_batch1	NA
