## Supplementary material for "Phenotypic differentiation between highland and coastal quinoa under cold stress conditions": R Scripts: Blues_lab_ID_T.csv

	ID	Treatment	Germination_DAS	Germination_Perc	Healthy_seedlings_Perc	Accession	Origin	Type	Taxa	ELEVATION
1	A01	K	9.76666666666634	99.9999999999979	66.6666666666667	D-12225	Peru	Highland	S1A1_batch1	3955.915
2	A01	RT	1.43333333333326	89.9999999999997	83.3333333333342	D-12225	Peru	Highland	S1A1_batch1	3955.915
3	A02	K	6.4	90	63.3333333333333	PI-665276	Bolivia	Highland	S1H2_batch1	3700
4	A02	RT	1.9	93.3333333333334	83.3333333333334	PI-665276	Bolivia	Highland	S1H2_batch1	3700
5	A03	K	6.13333333333333	96.6666666666667	76.6666666666667	D-12196	Bolivia	Highland	S1F2_batch1	4358.369
6	A03	RT	1.13333333333333	100	93.3333333333334	D-12196	Bolivia	Highland	S1F2_batch1	4358.369
7	A04	K	3.93333333333333	100	76.6666666666667	D-11980	Peru	Highland	S1E2_batch1	3479.869
8	A04	RT	1.1	100	86.6666666666667	D-11980	Peru	Highland	S1E2_batch1	3479.869
9	A05	K	5.73333333333333	100	86.6666666666667	CHEN-465	Peru	Highland	S1D2_batch1	NA
10	A05	RT	1.1	93.3333333333334	93.3333333333334	CHEN-465	Peru	Highland	S1D2_batch1	NA
11	A06	K	6.8	100	86.6666666666667	D-12243	Peru	Highland	S1C2_batch1	3967
12	A06	RT	1.4	100	96.6666666666667	D-12243	Peru	Highland	S1C2_batch1	3967
13	A07	K	6.6	100	80	CHEN-349	Peru	Highland	S1A2_batch1	NA
14	A07	RT	1.33333333333333	100	96.6666666666667	CHEN-349	Peru	Highland	S1A2_batch1	NA
15	A08	K	4.33333333333333	100	76.6666666666666	D-12036	Peru	Highland	S1F3_batch1	3479.869
16	A08	RT	0.999999999999999	100	96.6666666666667	D-12036	Peru	Highland	S1F3_batch1	3479.869
17	A09	K	7.53333333333333	96.6666666666667	63.3333333333333	D-12420	Bolivia	Highland	S1A3_batch1	3880.556
18	A09	RT	1.36666666666667	100	90	D-12420	Bolivia	Highland	S1A3_batch1	3880.556
19	A10	K	5.6	100	90	D-12220	Peru	Highland	S1H4_batch1	3862
20	A10	RT	1.36666666666667	100	76.6666666666667	D-12220	Peru	Highland	S1H4_batch1	3862
21	A11	K	7.06666666666667	100	56.6666666666666	CHEN-160	Bolivia	Highland	S1B4_batch1	3640
22	A11	RT	1.03333333333333	100	86.6666666666667	CHEN-160	Bolivia	Highland	S1B4_batch1	3640
23	A12	K	10.8333333333333	76.6666666666666	46.6666666666666	PI-614887	Chile	Coastal	S1H5_batch1	81
24	A12	RT	2.3	76.6666666666667	53.3333333333334	PI-614887	Chile	Coastal	S1H5_batch1	81
25	A13	K	12.1	83.3333333333333	23.3333333333333	PI-634917	Chile	Coastal	S1G7_batch1	0
26	A13	RT	2.23333333333333	83.3333333333334	43.3333333333334	PI-634917	Chile	Coastal	S1G7_batch1	0
27	A14	K	6.13333333333333	100	96.6666666666667	CHEN-389	Peru	Highland	S1A7_batch1	NA
28	A14	RT	1.1	100	100	CHEN-389	Peru	Highland	S1A7_batch1	NA
29	A15	K	7.4	93.3333333333333	36.6666666666666	CHEN-126	Bolivia	Highland	S1E8_batch1	3930.613
30	A15	RT	1.9	93.3333333333334	63.3333333333334	CHEN-126	Bolivia	Highland	S1E8_batch1	3930.613
31	A16	K	8.09999999999999	89.9999999999999	46.6666666666666	PI-634924	Chile	Coastal	S1H9_batch1	12
32	A16	RT	2.16666666666667	80	56.6666666666667	PI-634924	Chile	Coastal	S1H9_batch1	12
33	A17	K	15.0666666666667	59.9999999999999	30	PI-614885	Chile	Coastal	S1C9_batch1	119
34	A17	RT	2.7	93.3333333333333	66.6666666666667	PI-614885	Chile	Coastal	S1C9_batch1	119
35	A18	K	9.43333333333332	76.6666666666666	33.3333333333333	PI-584524	Chile	Coastal	S1B9_batch1	119
36	A18	RT	1.83333333333333	63.3333333333334	36.6666666666667	PI-584524	Chile	Coastal	S1B9_batch1	119
37	A19	K	6.63333333333333	100	70	Ames-13760	USA	Coastal	S1G10_batch1	2194
38	A19	RT	1.1	96.6666666666667	93.3333333333334	Ames-13760	USA	Coastal	S1G10_batch1	2194
39	A20	K	6.2	93.3333333333333	70	D-12184	Peru	Highland	S1G11_batch1	4067.58
40	A20	RT	1.2	96.6666666666667	73.3333333333334	D-12184	Peru	Highland	S1G11_batch1	4067.58
41	A21	K	7.13333333333333	93.3333333333334	56.6666666666667	D-12320	Peru	Highland	S4H8_batch1	3862
42	A21	RT	1.33333333333333	100	93.3333333333333	D-12320	Peru	Highland	S4H8_batch1	3862
43	A22	K	9.73333333333333	93.3333333333333	43.3333333333333	PI-614888	Chile	Coastal	S2G1_batch1	81
44	A22	RT	1.9	80	60.0000000000001	PI-614888	Chile	Coastal	S2G1_batch1	81
45	A23	K	14.8333333333333	66.6666666666666	16.6666666666666	PI-634923	Chile	Coastal	S2F1_batch1	6
46	A23	RT	2.53333333333333	76.6666666666667	46.8028548953521	PI-634923	Chile	Coastal	S2F1_batch1	6
47	A24	K	6.36666666666666	100	93.3333333333334	CHEN-222	Bolivia	Highland	S2G3_batch1	3907.014
48	A24	RT	1.3	100	93.3333333333333	CHEN-222	Bolivia	Highland	S2G3_batch1	3907.014
49	A25	K	11.8	86.6666666666666	20.9368453758499	Ames-13728	USA	Coastal	S2C3_batch1	2194
50	A25	RT	2.56666666666667	80	36.6666666666667	Ames-13728	USA	Coastal	S2C3_batch1	2194
51	A26	K	5.13333333333333	100	53.3333333333333	CHEN-159	Bolivia	Highland	S2C4_batch1	3544.207
52	A26	RT	1.2	100	93.3333333333333	CHEN-159	Bolivia	Highland	S2C4_batch1	3544.207
53	A27	K	4.7	100	87.733994882282	CHEN-226	Bolivia	Highland	S2G5_batch1	1874.747
54	A27	RT	1.26666666666667	100	86.6666666666667	CHEN-226	Bolivia	Highland	S2G5_batch1	1874.747
55	A28	K	4.5	100	60	D-12289	Peru	Highland	S2H6_batch1	3847.299
56	A28	RT	1.06666666666667	100	100	D-12289	Peru	Highland	S2H6_batch1	3847.299
57	A29	K	4.33333333333333	100	83.3333333333334	D-12040	Bolivia	Highland	S2D6_batch1	3733.69
58	A29	RT	1	100	93.3333333333333	D-12040	Bolivia	Highland	S2D6_batch1	3733.69
59	A30	K	11.9333333333333	80	13.3333333333333	Ames-13751	USA	Coastal	S2C6_batch1	2194
60	A30	RT	2.26666666666667	36.6666666666667	16.8028548953521	Ames-13751	USA	Coastal	S2C6_batch1	2194
61	A31	K	3.59999999999999	100	90.0000000000001	PI-614929	Bolivia	Highland	S2B6_batch1	3700
62	A31	RT	1.03333333333333	96.6666666666667	80	PI-614929	Bolivia	Highland	S2B6_batch1	3700
63	A32	K	7.63333333333333	100	76.6666666666667	D-11924	Peru	Highland	S2C7_batch1	NA
64	A32	RT	1.26666666666667	100	93.3333333333333	D-11924	Peru	Highland	S2C7_batch1	NA
65	A33	K	6.7	100	66.6666666666667	D-12166	Bolivia	Highland	S2G8_batch1	3803.373
66	A33	RT	1.23333333333333	100	93.3333333333333	D-12166	Bolivia	Highland	S2G8_batch1	3803.373
67	A34	K	5.76666666666666	100	86.6666666666667	PI-510549	Peru	Highland	S2D8_batch1	4709
68	A34	RT	1.2	96.6666666666667	76.6666666666667	PI-510549	Peru	Highland	S2D8_batch1	4709
69	A35	K	3.9	100	96.6666666666667	CHEN-91	Peru	Highland	S2B8_batch1	24.945
70	A35	RT	1.13333333333333	100	96.8028548953521	CHEN-91	Peru	Highland	S2B8_batch1	24.945
71	A36	K	4.9	100	86.6666666666667	D-12229	Peru	Highland	S4H11_batch1	3479.869
72	A36	RT	1.1	100	96.6666666666667	D-12229	Peru	Highland	S4H11_batch1	3479.869
73	A37	K	10.5666666666667	90	46.6666666666667	CHEN-322	Peru	Highland	S4G9_batch1	NA
74	A37	RT	1.7	100	73.3333333333333	CHEN-322	Peru	Highland	S4G9_batch1	NA
75	A38	K	5.66666666666666	100	56.6666666666667	PI-614920	Bolivia	Highland	S4F9_batch1	3780
76	A38	RT	1.16666666666667	100	93.3333333333333	PI-614920	Bolivia	Highland	S4F9_batch1	3780
77	A39	K	7.1	76.6666666666666	43.3333333333333	PI-614882	Chile	Coastal	S4D9_batch1	98
78	A39	RT	1.53333333333333	80	43.3333333333333	PI-614882	Chile	Coastal	S4D9_batch1	98
79	A40	K	5.36666666666666	100	66.6666666666667	D-11953	Peru	Highland	S4A9_batch1	NA
80	A40	RT	1.2	100	96.6666666666667	D-11953	Peru	Highland	S4A9_batch1	NA
81	A41	K	4.8	96.6666666666667	70	D-12309	Peru	Highland	S3E3_batch1	NA
82	A41	RT	1.06666666666667	100	86.6666666666667	D-12309	Peru	Highland	S3E3_batch1	NA
83	A42	K	7	96.6666666666667	80	CHEN-155	Bolivia	Highland	S3C3_batch1	3907.014
84	A42	RT	1.56666666666667	100	83.3333333333334	CHEN-155	Bolivia	Highland	S3C3_batch1	3907.014
85	A43	K	8.53333333333333	93.3333333333334	70	D-12120	Peru	Highland	S3B3_batch1	3955.915
86	A43	RT	1.6	100	100	D-12120	Peru	Highland	S3B3_batch1	3955.915
87	A44	K	10	63.3333333333333	50	PI-510545	Peru	Coastal	S3G4_batch1	3838
88	A44	RT	1.96666666666667	90	70	PI-510545	Peru	Coastal	S3G4_batch1	3838
89	A45	K	6.9	100	80	CHEN-344	Peru	Coastal	S3H5_batch1	NA
90	A45	RT	1.06666666666667	96.6666666666667	90	CHEN-344	Peru	Coastal	S3H5_batch1	NA
91	A46	K	6.53333333333333	100	86.6666666666667	D-12268	Peru	Highland	S3C7_batch1	3967
92	A46	RT	1.3	96.6666666666667	86.6666666666667	D-12268	Peru	Highland	S3C7_batch1	3967
93	A47	K	5.53333333333333	100	63.3333333333333	CHEN-427	Peru	Highland	S3H8_batch1	NA
94	A47	RT	1.1	100	93.3333333333333	CHEN-427	Peru	Highland	S3H8_batch1	NA
95	A48	K	4.46666666666667	100	66.6666666666666	PI-614914	Bolivia	Highland	S3A8_batch1	3780
96	A48	RT	1.23333333333333	100	96.6666666666667	PI-614914	Bolivia	Highland	S3A8_batch1	3780
97	A49	K	4.23333333333333	100	56.6666666666666	CHEN-141	Bolivia	Highland	S3H9_batch1	3915.204
98	A49	RT	1.1	100	93.3333333333333	CHEN-141	Bolivia	Highland	S3H9_batch1	3915.204
99	A50	K	7.73333333333333	100	93.3333333333334	D-12256	Peru	Highland	S3E9_batch1	3967
100	A50	RT	1.46666666666667	100	96.6666666666667	D-12256	Peru	Highland	S3E9_batch1	3967
101	A51	K	5.33333333333333	100	96.6666666666667	CHEN-398	Peru	Highland	S3G10_batch1	NA
102	A51	RT	1.33333333333333	100	90	CHEN-398	Peru	Highland	S3G10_batch1	NA
103	A52	K	4.2	100	90	D-12014	Peru	Highland	S3H11_batch1	3484.47
104	A52	RT	1.23333333333333	100	96.6666666666667	D-12014	Peru	Highland	S3H11_batch1	3484.47
105	A53	K	7.23333333333333	100	73.3333333333334	CHEN-144	Bolivia	Highland	S4E11_batch1	3640
106	A53	RT	1.63333333333333	96.6666666666667	66.6666666666667	CHEN-144	Bolivia	Highland	S4E11_batch1	3640
107	A54	K	8.2	96.6666666666667	80	D-12162	Peru	Highland	S4D11_batch1	3955.915
108	A54	RT	1.36666666666667	100	90	D-12162	Peru	Highland	S4D11_batch1	3955.915
109	A55	K	11.6	100	76.6666666666666	CHEN-151	Bolivia	Highland	S4A1_batch1	3907.014
110	A55	RT	2.2	100	100	CHEN-151	Bolivia	Highland	S4A1_batch1	3907.014
111	A56	K	5.16666666666666	100	93.3333333333333	CHEN-112	Peru	Highland	S4F4_batch1	NA
112	A56	RT	1.1	100	96.6666666666667	CHEN-112	Peru	Highland	S4F4_batch1	NA
113	A57	K	5.33333333333333	100	60	PI-510546	Peru	Highland	S4C5_batch1	3838
114	A57	RT	1.16666666666667	100	80	PI-510546	Peru	Highland	S4C5_batch1	3838
115	A58	K	5.13333333333333	100	100	CHEN-69	Peru	Highland	S4C6_batch1	4122.706
116	A58	RT	1.36666666666667	100	90	CHEN-69	Peru	Highland	S4C6_batch1	4122.706
117	A59	K	8.2	70	26.6666666666667	PI-614886	Chile	Coastal	S6B1_batch2	74.058
118	A59	RT	2.03333333333333	73.3333333333334	43.3333333333333	PI-614886	Chile	Coastal	S6B1_batch2	74.058
119	A60	K	NA	NA	NA	Titicaca	Chile	Coastal	S4B6_batch1	NA
120	A60	RT	1.13652327683208	9.06780116382252	NA	Titicaca	Chile	Coastal	S4B6_batch1	NA
