## Supplementary material for "Phenotypic differentiation between highland and coastal quinoa under cold stress conditions": R Scripts: Blues_marvin_ID.csv

	ID	TKW_relative_value	area_relative_value	Accession	Origin	Type	Taxa	ELEVATION	Cluster	Saponin
1	A01	-0.356542423291285	-0.297188676992673	D-12225	Peru	Highland	S1A1_batch1	3955.915	NA	Sweet
2	A02	-0.523581730592363	-0.369126674210513	PI-665276	Bolivia	Highland	S1H2_batch1	3700	1	Bitter
3	A03	-0.497317099752818	-0.316379299204211	D-12196	Bolivia	Highland	S1F2_batch1	4358.369	1	Sweet
4	A04	0.185415589303188	0.454511770792764	D-11980	Peru	Highland	S1E2_batch1	3479.869	3	Bitter
5	A05	-0.0962419127454136	-0.0819039367353173	CHEN-465	Peru	Highland	S1D2_batch1	NA	1	Sweet
6	A06	-0.799133206937904	-0.52747362788939	D-12243	Peru	Highland	S1C2_batch1	3967	1	Sweet
7	A07	-0.600067272030125	-0.275608440221881	CHEN-349	Peru	Highland	S1A2_batch1	NA	1	Sweet
8	A08	0.814630090008754	0.817692494832077	D-12036	Peru	Highland	S1F3_batch1	3479.869	3	Bitter
9	A09	-0.594340845263168	-0.424275936916997	D-12420	Bolivia	Highland	S1A3_batch1	3880.556	1	Bitter
10	A10	-0.409308258832287	-0.202018388820225	D-12220	Peru	Highland	S1H4_batch1	3862	1	Sweet
11	A11	-0.546592796967107	-0.428882768337424	CHEN-160	Bolivia	Highland	S1B4_batch1	3640	1	Bitter
12	A12	0.576575910686053	0.407365356186294	PI-614887	Chile	Coastal	S1H5_batch1	81	2	Bitter
13	A13	0.728784212105603	0.52077909909737	PI-634917	Chile	Coastal	S1G7_batch1	0	2	Bitter
14	A14	0.0416031479672893	0.260157817108426	CHEN-389	Peru	Highland	S1A7_batch1	NA	3	Bitter
15	A15	-0.559128146182576	-0.341754686687002	CHEN-126	Bolivia	Highland	S1E8_batch1	3930.613	1	Sweet
16	A16	0.0646308427894473	0.221938044274298	PI-634924	Chile	Coastal	S1H9_batch1	12	2	Bitter
17	A17	0.21191109096873	0.241317843689418	PI-614885	Chile	Coastal	S1C9_batch1	119	2	Bitter
18	A18	0.207075037792268	0.122055772679214	PI-584524	Chile	Coastal	S1B9_batch1	119	2	Bitter
19	A19	-0.0289262580967883	-0.0622418038993662	Ames-13760	USA	Coastal	S1G10_batch1	2194	2	Sweet
20	A20	-0.147199946855479	0.170286297877937	D-12184	Peru	Highland	S1G11_batch1	4067.58	1	Sweet
21	A21	-0.540943606253943	-0.339614055010361	D-12320	Peru	Highland	S4H8_batch1	3862	1	Sweet
22	A22	-0.211189784604691	0.00779227913141895	PI-614888	Chile	Coastal	S2G1_batch1	81	2	Bitter
23	A23	0.699806516968671	0.616323814954868	PI-634923	Chile	Coastal	S2F1_batch1	6	2	Bitter
24	A24	-0.432340654242736	-0.279432663060733	CHEN-222	Bolivia	Highland	S2G3_batch1	3907.014	1	Sweet
25	A25	0.438376214961852	0.379677817409314	Ames-13728	USA	Coastal	S2C3_batch1	2194	2	Sweet
26	A26	-0.0500581132216862	0.0598974182809915	CHEN-159	Bolivia	Highland	S2C4_batch1	3544.207	1	Sweet
27	A27	-0.0289690913146134	0.285095554367498	CHEN-226	Bolivia	Highland	S2G5_batch1	1874.747	1	Sweet
28	A28	-0.417383638784873	-0.346943984069537	D-12289	Peru	Highland	S2H6_batch1	3847.299	1	Sweet
29	A29	0.0536750531758074	0.320836973710753	D-12040	Bolivia	Highland	S2D6_batch1	3733.69	1	Bitter
30	A30	0.484803161891615	0.501488008136205	Ames-13751	USA	Coastal	S2C6_batch1	2194	2	Sweet
31	A31	0.0367052663322386	0.314838380573979	PI-614929	Bolivia	Highland	S2B6_batch1	3700	1	Bitter
32	A32	-0.380762979764571	-0.217330369344752	D-11924	Peru	Highland	S2C7_batch1	NA	1	Sweet
33	A33	-0.479057735912401	-0.334466055107284	D-12166	Bolivia	Highland	S2G8_batch1	3803.373	1	Bitter
34	A34	-0.433799855346944	-0.0231631723252288	PI-510549	Peru	Highland	S2D8_batch1	4709	1	Sweet
35	A35	0.234339960640405	0.600205838731172	CHEN-91	Peru	Highland	S2B8_batch1	24.945	3	Bitter
36	A36	0.100569849488916	0.376456786341843	D-12229	Peru	Highland	S4H11_batch1	3479.869	3	Bitter
37	A37	-0.622872272744137	-0.453198298920061	CHEN-322	Peru	Highland	S4G9_batch1	NA	1	Sweet
38	A38	0.671577461464286	0.797273562132862	PI-614920	Bolivia	Highland	S4F9_batch1	3780	1	Bitter
39	A39	0.438473961139443	0.293755996174429	PI-614882	Chile	Coastal	S4D9_batch1	98	2	Bitter
40	A40	-0.502710865002343	-0.310653358728469	D-11953	Peru	Highland	S4A9_batch1	NA	1	Sweet
41	A41	-0.0974124399612034	0.190063178096804	D-12309	Peru	Highland	S3E3_batch1	NA	1	Sweet
42	A42	-0.575610868719991	-0.35973869503897	CHEN-155	Bolivia	Highland	S3C3_batch1	3907.014	3	Bitter
43	A43	-0.634068646868935	-0.405578800731569	D-12120	Peru	Highland	S3B3_batch1	3955.915	1	Sweet
44	A44	-0.346438132143919	-0.472363953413524	PI-510545	Peru	Coastal	S3G4_batch1	3838	2	Sweet
45	A45	-0.308125677756962	-0.137140756307053	CHEN-344	Peru	Coastal	S3H5_batch1	NA	2	Bitter
46	A46	-0.312726784200012	-0.0183252315203941	D-12268	Peru	Highland	S3C7_batch1	3967	3	Sweet
47	A47	-0.314496768082668	-0.27197304833965	CHEN-427	Peru	Highland	S3H8_batch1	NA	1	Sweet
48	A48	0.629073802275088	0.590398972457005	PI-614914	Bolivia	Highland	S3A8_batch1	3780	1	Bitter
49	A49	0.0475661261592158	0.284021171863325	CHEN-141	Bolivia	Highland	S3H9_batch1	3915.204	3	Bitter
50	A50	-0.508201793258525	-0.414144477524155	D-12256	Peru	Highland	S3E9_batch1	3967	1	Sweet
51	A51	0.305173639699295	0.416190787734244	CHEN-398	Peru	Highland	S3G10_batch1	NA	NA	Bitter
52	A52	0.944355257837376	0.790931496933008	D-12014	Peru	Highland	S3H11_batch1	3484.47	NA	Bitter
53	A53	-0.526323205578238	-0.348894155386451	CHEN-144	Bolivia	Highland	S4E11_batch1	3640	1	Sweet
54	A54	-0.340867906521517	-0.303156199496158	D-12162	Peru	Highland	S4D11_batch1	3955.915	1	Sweet
55	A55	-0.22676849202487	-0.182926952109538	CHEN-151	Bolivia	Highland	S4A1_batch1	3907.014	1	Bitter
56	A56	-0.479044227220723	-0.281295601327957	CHEN-112	Peru	Highland	S4F4_batch1	NA	1	Sweet
57	A57	0.207038701875582	-0.081661989880077	PI-510546	Peru	Highland	S4C5_batch1	3838	1	Bitter
58	A58	-0.245366978194978	-0.137350031048052	CHEN-69	Peru	Highland	S4C6_batch1	4122.706	1	Sweet
59	A59	0.526952490065465	0.308916080189623	PI-614886	Chile	Coastal	S6B1_batch2	74.058	2	Bitter
