## Supplementary material for "Phenotypic differentiation between highland and coastal quinoa under cold stress conditions": R Scripts: fielddata_file2.csv

	ID	Rep	Time_Point	Plot_ID	Flowering	Maturity	Seed_Yield
1	A01	1	T1	160	NA	NA	NA
2	A01	1	T2	160	111	207	16.43
3	A01	1	T3	160	82	178	23.41
4	A01	2	T1	123	124	240	46.37
5	A01	2	T2	123	108	210	22.34
6	A01	2	T3	123	NA	NA	NA
7	A01	3	T1	64	NA	NA	NA
8	A01	3	T2	64	108	210	23.28
9	A01	3	T3	64	95	NA	NA
10	A02	1	T1	180	NA	NA	NA
11	A02	1	T2	180	96	200	15.8
12	A02	1	T3	180	73	175	22.42
13	A02	2	T1	112	112	212	46.21
14	A02	2	T2	112	84	184	34.23
15	A02	2	T3	112	71	188	29.47
16	A02	3	T1	80	NA	NA	NA
17	A02	3	T2	80	84	193	29.21
18	A02	3	T3	80	71	188	25.1
19	A03	1	T1	2	112	218	50.93
20	A03	1	T2	2	NA	NA	NA
21	A03	1	T3	2	81	168	43.4
22	A03	2	T1	158	NA	NA	NA
23	A03	2	T2	158	96	197	42
24	A03	2	T3	158	73	169	35.75
25	A03	3	T1	29	112	219	32.92
26	A03	3	T2	29	100	191	60.18
27	A03	3	T3	29	85	163	22.79
28	A04	1	T1	178	124	220	92.08
29	A04	1	T2	178	96	192	76.23
30	A04	1	T3	178	73	167	26.07
31	A04	2	T1	87	124	220	146.47
32	A04	2	T2	87	96	193	45.23
33	A04	2	T3	87	73	171	25.48
34	A04	3	T1	101	126	221	138.47
35	A04	3	T2	101	98	193	86.64
36	A04	3	T3	101	73	171	41.35
37	A05	1	T1	55	NA	NA	NA
38	A05	1	T2	55	100	197	27.34
39	A05	1	T3	55	NA	NA	NA
40	A05	2	T1	24	106	210	98.23
41	A05	2	T2	24	84	182	59.23
42	A05	2	T3	24	71	159	32.71
43	A05	3	T1	48	112	220	59.23
44	A05	3	T2	48	NA	NA	NA
45	A05	3	T3	48	71	170	48.37
46	A06	1	T1	71	120	215	39.12
47	A06	1	T2	71	102	194	23.34
48	A06	1	T3	71	90	178	10.33
49	A06	2	T1	51	126	225	156.23
50	A06	2	T2	51	100	197	27.34
51	A06	2	T3	51	80	163	21.87
52	A06	3	T1	169	116	220	73.24
53	A06	3	T2	169	106	192	58.34
54	A06	3	T3	169	81	168	31.81
55	A07	1	T1	108	140	228	22.13
56	A07	1	T2	108	113	200	33.12
57	A07	1	T3	108	91	175	25.49
58	A07	2	T1	86	128	NA	NA
59	A07	2	T2	86	110	NA	NA
60	A07	2	T3	86	88	175	27.72
61	A07	3	T1	137	132	NA	NA
62	A07	3	T2	137	109	NA	NA
63	A07	3	T3	137	92	175	29.82
64	A08	1	T1	54	120	222	58.21
65	A08	1	T2	54	NA	NA	NA
66	A08	1	T3	54	77	173	32.41
67	A08	2	T1	67	126	210	52.36
68	A08	2	T2	67	100	192	97.52
69	A08	2	T3	67	71	163	86.56
70	A08	3	T1	82	120	220	123.22
71	A08	3	T2	82	100	200	49.61
72	A08	3	T3	82	79	173	39.2
73	A09	1	T1	18	NA	NA	NA
74	A09	1	T2	18	100	202	52.31
75	A09	1	T3	18	77	173	47.46
76	A09	2	T1	95	NA	NA	NA
77	A09	2	T2	95	100	202	17.81
78	A09	2	T3	95	80	179	11.71
79	A09	3	T1	25	120	225	48.76
80	A09	3	T2	25	100	197	22.42
81	A09	3	T3	25	NA	NA	NA
82	A10	1	T1	147	106	220	26.31
83	A10	1	T2	147	84	192	14.23
84	A10	1	T3	147	73	168	18.13
85	A10	2	T1	68	NA	NA	NA
86	A10	2	T2	68	96	192	18.39
87	A10	2	T3	68	67	163	13.47
88	A10	3	T1	135	106	215	21.03
89	A10	3	T2	135	96	187	15.62
90	A10	3	T3	135	73	166	14.91
91	A11	1	T1	127	116	215	34.19
92	A11	1	T2	127	96	187	27.36
93	A11	1	T3	127	79	158	18.11
94	A11	2	T1	4	112	218	52.34
95	A11	2	T2	4	104	187	59.21
96	A11	2	T3	4	81	158	41.19
97	A11	3	T1	47	112	215	89.47
98	A11	3	T2	47	84	187	49.79
99	A11	3	T3	47	71	165	44.03
100	A12	1	T1	107	112	165	NA
101	A12	1	T2	107	106	147	56.21
102	A12	1	T3	107	NA	NA	NA
103	A12	2	T1	22	NA	NA	NA
104	A12	2	T2	22	108	150	40.54
105	A12	2	T3	22	81	123	78.06
106	A12	3	T1	81	128	173	74.69
107	A12	3	T2	81	106	157	164.21
108	A12	3	T3	81	79	128	34.26
109	A13	1	T1	106	NA	NA	NA
110	A13	1	T2	106	108	152	60.77
111	A13	1	T3	106	79	116	52.44
112	A13	2	T1	41	NA	NA	NA
113	A13	2	T2	41	100	145	63.28
114	A13	2	T3	41	78	116	169.16
115	A13	3	T1	152	NA	NA	NA
116	A13	3	T2	152	NA	NA	NA
117	A13	3	T3	152	79	114	43.83
118	A14	1	T1	91	124	235	48.43
119	A14	1	T2	91	100	207	38.21
120	A14	1	T3	91	83	183	20.85
121	A14	2	T1	148	124	235	112.64
122	A14	2	T2	148	96	207	96.58
123	A14	2	T3	148	80	178	65.63
124	A14	3	T1	154	NA	NA	NA
125	A14	3	T2	154	102	202	90.58
126	A14	3	T3	154	80	180	28.2
127	A15	1	T1	17	113	218	42.43
128	A15	1	T2	17	NA	NA	NA
129	A15	1	T3	17	81	167	57.9
130	A15	2	T1	31	113	216	22.02
131	A15	2	T2	31	108	198	18.32
132	A15	2	T3	31	83	179	14.1
133	A15	3	T1	28	NA	NA	NA
134	A15	3	T2	28	NA	NA	NA
135	A15	3	T3	28	81	168	65.5
136	A16	1	T1	72	145	195	132.43
137	A16	1	T2	72	117	167	73.25
138	A16	1	T3	72	88	143	67.35
139	A16	2	T1	141	NA	NA	NA
140	A16	2	T2	141	NA	NA	NA
141	A16	2	T3	141	90	144	53.72
142	A16	3	T1	8	NA	NA	NA
143	A16	3	T2	8	NA	NA	NA
144	A16	3	T3	8	88	131	120.49
145	A17	1	T1	37	128	173	NA
146	A17	1	T2	37	NA	NA	NA
147	A17	1	T3	37	81	116	19.2
148	A17	2	T1	167	124	170	82
149	A17	2	T2	167	102	147	76.54
150	A17	2	T3	167	77	128	64.51
151	A17	3	T1	156	NA	NA	NA
152	A17	3	T2	156	106	147	77.13
153	A17	3	T3	156	79	121	86.44
154	A18	1	T1	3	134	215	147.59
155	A18	1	T2	3	NA	NA	NA
156	A18	1	T3	3	NA	NA	NA
157	A18	2	T1	176	134	170	191.59
158	A18	2	T2	176	106	147	70.32
159	A18	2	T3	176	87	124	28.11
160	A18	3	T1	153	130	173	190.63
161	A18	3	T2	153	104	147	151.73
162	A18	3	T3	153	80	122	47.31
163	A19	1	T1	143	136	177	46.8
164	A19	1	T2	143	110	149	29.37
165	A19	1	T3	143	90	128	14.02
166	A19	2	T1	58	128	173	51.66
167	A19	2	T2	58	NA	NA	NA
168	A19	2	T3	58	85	163	16.73
169	A19	3	T1	9	130	201	62.02
170	A19	3	T2	9	102	173	77.46
171	A19	3	T3	9	88	163	15.83
172	A20	1	T1	93	100	201	26.28
173	A20	1	T2	93	84	173	NA
174	A20	1	T3	93	71	148	15.79
175	A20	2	T1	131	100	207	98.32
176	A20	2	T2	131	84	179	67.93
177	A20	2	T3	131	67	163	23.55
178	A20	3	T1	43	100	215	79.23
179	A20	3	T2	43	84	187	28.63
180	A20	3	T3	43	71	170	87.23
181	A21	1	T1	164	112	205	NA
182	A21	1	T2	164	96	192	53.26
183	A21	1	T3	164	73	163	23.52
184	A21	2	T1	59	105	215	29.03
185	A21	2	T2	59	84	197	25.32
186	A21	2	T3	59	71	173	19.23
187	A21	3	T1	136	NA	NA	NA
188	A21	3	T2	136	84	187	30.73
189	A21	3	T3	136	67	168	25.86
190	A22	1	T1	124	NA	NA	NA
191	A22	1	T2	124	88	142	19.21
192	A22	1	T3	124	67	118	14.2
193	A22	2	T1	15	NA	NA	NA
194	A22	2	T2	15	NA	NA	NA
195	A22	2	T3	15	71	123	58.05
196	A22	3	T1	84	NA	NA	NA
197	A22	3	T2	84	NA	NA	NA
198	A22	3	T3	84	71	NA	NA
199	A23	1	T1	128	112	157	49.59
200	A23	1	T2	128	96	132	39.13
201	A23	1	T3	128	73	108	13.65
202	A23	2	T1	23	NA	NA	NA
203	A23	2	T2	23	100	132	21.04
204	A23	2	T3	23	NA	NA	NA
205	A23	3	T1	100	112	163	132.24
206	A23	3	T2	100	88	138	66.95
207	A23	3	T3	100	71	108	80.84
208	A24	1	T1	34	112	215	31.27
209	A24	1	T2	34	98	187	NA
210	A24	1	T3	34	81	158	14.99
211	A24	2	T1	40	116	223	78.32
212	A24	2	T2	40	100	195	37.98
213	A24	2	T3	40	NA	NA	NA
214	A24	3	T1	102	112	215	79.02
215	A24	3	T2	102	98	190	25.23
216	A24	3	T3	102	77	168	26.57
217	A25	1	T1	161	NA	NA	NA
218	A25	1	T2	161	96	187	41.21
219	A25	1	T3	161	80	158	26.42
220	A25	2	T1	13	NA	NA	NA
221	A25	2	T2	13	100	187	43.21
222	A25	2	T3	13	85	158	39.51
223	A25	3	T1	173	124	NA	NA
224	A25	3	T2	173	102	182	19.02
225	A25	3	T3	173	82	153	34.06
226	A26	1	T1	1	112	220	48.72
227	A26	1	T2	1	84	192	69.01
228	A26	1	T3	1	NA	NA	NA
229	A26	2	T1	14	112	221	84.23
230	A26	2	T2	14	102	197	92.13
231	A26	2	T3	14	71	168	65.01
232	A26	3	T1	171	108	220	30.21
233	A26	3	T2	171	88	192	29.03
234	A26	3	T3	171	73	168	10.71
235	A27	1	T1	38	120	223	44.21
236	A27	1	T2	38	100	195	20.21
237	A27	1	T3	38	81	169	38.24
238	A27	2	T1	130	114	228	95.32
239	A27	2	T2	130	96	200	86.94
240	A27	2	T3	130	79	173	112.72
241	A27	3	T1	7	120	223	55.02
242	A27	3	T2	7	100	195	99.23
243	A27	3	T3	7	81	178	112.02
244	A28	1	T1	16	128	220	49.21
245	A28	1	T2	16	118	192	22.31
246	A28	1	T3	16	85	163	17.4
247	A28	2	T1	78	128	230	35.21
248	A28	2	T2	78	100	202	48.21
249	A28	2	T3	78	88	183	30.22
250	A28	3	T1	99	128	238	47.12
251	A28	3	T2	99	110	210	31.21
252	A28	3	T3	99	95	185	16.78
253	A29	1	T1	21	112	216	47.41
254	A29	1	T2	21	92	188	23.12
255	A29	1	T3	21	63	153	10.54
256	A29	2	T1	149	112	230	51.86
257	A29	2	T2	149	84	202	26.21
258	A29	2	T3	149	67	173	29.73
259	A29	3	T1	172	110	210	31.21
260	A29	3	T2	172	96	185	19.21
261	A29	3	T3	172	67	156	23.56
262	A30	1	T1	162	NA	NA	NA
263	A30	1	T2	162	NA	NA	NA
264	A30	1	T3	162	NA	NA	NA
265	A30	2	T1	132	NA	NA	NA
266	A30	2	T2	132	NA	NA	NA
267	A30	2	T3	132	NA	NA	NA
268	A30	3	T1	66	NA	NA	NA
269	A30	3	T2	66	NA	NA	NA
270	A30	3	T3	66	NA	NA	NA
271	A31	1	T1	142	109	220	31.21
272	A31	1	T2	142	84	192	22.21
273	A31	1	T3	142	67	173	17.39
274	A31	2	T1	32	106	220	23.14
275	A31	2	T2	32	84	198	15.21
276	A31	2	T3	32	63	163	12.69
277	A31	3	T1	12	112	226	65.2
278	A31	3	T2	12	100	NA	NA
279	A31	3	T3	12	63	169	18.39
280	A32	1	T1	74	106	195	91.62
281	A32	1	T2	74	100	NA	NA
282	A32	1	T3	74	73	173	11.94
283	A32	2	T1	96	NA	NA	NA
284	A32	2	T2	96	88	182	37.21
285	A32	2	T3	96	71	163	10.43
286	A32	3	T1	117	102	NA	NA
287	A32	3	T2	117	96	NA	NA
288	A32	3	T3	117	67	175	24.91
289	A33	1	T1	57	124	228	29.21
290	A33	1	T2	57	100	200	19.21
291	A33	1	T3	57	81	183	14.72
292	A33	2	T1	113	113	228	69.42
293	A33	2	T2	113	88	200	49.21
294	A33	2	T3	113	81	183	38.62
295	A33	3	T1	83	116	228	NA
296	A33	3	T2	83	100	200	41.38
297	A33	3	T3	83	79	183	34.04
298	A34	1	T1	126	110	225	27.35
299	A34	1	T2	126	NA	NA	NA
300	A34	1	T3	126	67	173	18.74
301	A34	2	T1	105	104	225	41.29
302	A34	2	T2	105	84	192	35.02
303	A34	2	T3	105	63	173	27.05
304	A34	3	T1	46	101	NA	NA
305	A34	3	T2	46	NA	NA	NA
306	A34	3	T3	46	63	NA	NA
307	A35	1	T1	20	128	227	72.51
308	A35	1	T2	20	106	199	42.74
309	A35	1	T3	20	88	173	41.15
310	A35	2	T1	114	124	230	69.02
311	A35	2	T2	114	104	211	75.21
312	A35	2	T3	114	79	183	63.04
313	A35	3	T1	62	128	230	NA
314	A35	3	T2	62	102	211	NA
315	A35	3	T3	62	81	188	NA
316	A36	1	T1	163	132	226	145.08
317	A36	1	T2	163	104	198	59.02
318	A36	1	T3	163	77	169	54.51
319	A36	2	T1	103	128	225	118.54
320	A36	2	T2	103	100	197	78.99
321	A36	2	T3	103	77	173	76.15
322	A36	3	T1	26	126	215	136.25
323	A36	3	T2	26	100	192	91.61
324	A36	3	T3	26	77	168	34.84
325	A37	1	T1	35	NA	NA	NA
326	A37	1	T2	35	NA	NA	NA
327	A37	1	T3	35	79	153	21.75
328	A37	2	T1	150	NA	NA	NA
329	A37	2	T2	150	96	198	23.46
330	A37	2	T3	150	75	167	26.1
331	A37	3	T1	116	NA	NA	NA
332	A37	3	T2	116	96	207	29.04
333	A37	3	T3	116	81	188	20.75
334	A38	1	T1	39	109	220	41.65
335	A38	1	T2	39	92	192	27.34
336	A38	1	T3	39	63	173	32.87
337	A38	2	T1	33	120	226	42.17
338	A38	2	T2	33	86	192	38.63
339	A38	2	T3	33	71	168	66.7
340	A38	3	T1	134	112	225	60.27
341	A38	3	T2	134	84	197	30.17
342	A38	3	T3	134	67	173	23.49
343	A39	1	T1	109	NA	NA	NA
344	A39	1	T2	109	108	142	54.6
345	A39	1	T3	109	79	116	27.45
346	A39	2	T1	77	NA	NA	NA
347	A39	2	T2	77	100	152	114.33
348	A39	2	T3	77	75	128	74.74
349	A39	3	T1	138	130	177	98.72
350	A39	3	T2	138	102	152	96.77
351	A39	3	T3	138	80	124	52.77
352	A40	1	T1	146	116	235	63.21
353	A40	1	T2	146	106	207	70.98
354	A40	1	T3	146	79	178	15.62
355	A40	2	T1	157	124	230	NA
356	A40	2	T2	157	102	202	35.66
357	A40	2	T3	157	80	174	14.48
358	A40	3	T1	98	116	230	74.96
359	A40	3	T2	98	96	202	28.92
360	A40	3	T3	98	81	179	14.47
361	A41	1	T1	88	112	225	64.21
362	A41	1	T2	88	88	197	26.76
363	A41	1	T3	88	71	173	22.89
364	A41	2	T1	50	112	208	49.03
365	A41	2	T2	50	88	180	44.21
366	A41	2	T3	50	71	NA	NA
367	A41	3	T1	155	NA	NA	NA
368	A41	3	T2	155	96	NA	NA
369	A41	3	T3	155	73	173	24.99
370	A42	1	T1	73	116	NA	NA
371	A42	1	T2	73	NA	NA	NA
372	A42	1	T3	73	73	NA	NA
373	A42	2	T1	69	98	210	16.32
374	A42	2	T2	69	84	192	29.03
375	A42	2	T3	69	71	178	25.1
376	A42	3	T1	30	112	221	18.42
377	A42	3	T2	30	100	202	12.32
378	A42	3	T3	30	71	179	28.47
379	A43	1	T1	129	132	232	54.32
380	A43	1	T2	129	111	204	19.07
381	A43	1	T3	129	96	183	15.77
382	A43	2	T1	122	NA	NA	NA
383	A43	2	T2	122	110	207	29.02
384	A43	2	T3	122	90	188	27.7
385	A43	3	T1	11	136	231	67.26
386	A43	3	T2	11	NA	203	59.02
387	A43	3	T3	11	88	NA	NA
388	A44	1	T1	89	116	215	42.93
389	A44	1	T2	89	100	197	19.8
390	A44	1	T3	89	81	173	21.22
391	A44	2	T1	159	NA	NA	NA
392	A44	2	T2	159	102	200	29.81
393	A44	2	T3	159	79	178	36.67
394	A44	3	T1	170	116	225	45.31
395	A44	3	T2	170	102	197	18.84
396	A44	3	T3	170	82	178	38.45
397	A45	1	T1	165	124	210	47.46
398	A45	1	T2	165	96	182	56.21
399	A45	1	T3	165	80	155	25.77
400	A45	2	T1	166	124	210	49.23
401	A45	2	T2	166	96	192	39.87
402	A45	2	T3	166	80	163	34.68
403	A45	3	T1	10	NA	NA	NA
404	A45	3	T2	10	92	NA	NA
405	A45	3	T3	10	81	179	75.81
406	A46	1	T1	75	109	200	49.15
407	A46	1	T2	75	100	202	37.34
408	A46	1	T3	75	71	173	10.85
409	A46	2	T1	5	112	200	42.79
410	A46	2	T2	5	110	NA	NA
411	A46	2	T3	5	81	166	31.89
412	A46	3	T1	151	112	200	59.23
413	A46	3	T2	151	96	NA	NA
414	A46	3	T3	151	75	NA	NA
415	A47	1	T1	111	112	225	50.12
416	A47	1	T2	111	88	197	35.23
417	A47	1	T3	111	73	175	29.61
418	A47	2	T1	121	109	220	27.86
419	A47	2	T2	121	88	202	29.31
420	A47	2	T3	121	73	182	20.12
421	A47	3	T1	27	NA	NA	NA
422	A47	3	T2	27	92	198	75.32
423	A47	3	T3	27	71	169	69.33
424	A48	1	T1	53	NA	NA	NA
425	A48	1	T2	53	88	212	12.14
426	A48	1	T3	53	63	183	14.21
427	A48	2	T1	49	NA	NA	NA
428	A48	2	T2	49	88	173	71.21
429	A48	2	T3	49	71	163	11.06
430	A48	3	T1	65	100	235	8.34
431	A48	3	T2	65	84	207	9.98
432	A48	3	T3	65	NA	NA	NA
433	A49	1	T1	90	112	NA	NA
434	A49	1	T2	90	NA	NA	NA
435	A49	1	T3	90	63	178	19.08
436	A49	2	T1	175	102	235	29.23
437	A49	2	T2	175	77	207	34.23
438	A49	2	T3	175	59	178	26.77
439	A49	3	T1	119	106	235	18.46
440	A49	3	T2	119	NA	NA	NA
441	A49	3	T3	119	59	188	21.62
442	A50	1	T1	179	NA	NA	NA
443	A50	1	T2	179	111	212	41.89
444	A50	1	T3	179	94	183	10.25
445	A50	2	T1	85	116	220	34.15
446	A50	2	T2	85	106	200	21.34
447	A50	2	T3	85	88	175	11.64
448	A50	3	T1	63	128	235	64.41
449	A50	3	T2	63	108	213	NA
450	A50	3	T3	63	NA	NA	NA
451	A51	1	T1	110	110	230	34.91
452	A51	1	T2	110	88	210	30.11
453	A51	1	T3	110	67	183	19.67
454	A51	2	T1	76	112	230	32.14
455	A51	2	T2	76	88	202	16.34
456	A51	2	T3	76	69	173	11.68
457	A51	3	T1	61	112	225	NA
458	A51	3	T2	61	86	NA	NA
459	A51	3	T3	61	63	NA	NA
460	A52	1	T1	70	120	208	44.42
461	A52	1	T2	70	100	182	56.32
462	A52	1	T3	70	81	163	12.79
463	A52	2	T1	177	124	220	112.45
464	A52	2	T2	177	96	192	54.68
465	A52	2	T3	177	81	163	24.1
466	A52	3	T1	174	124	215	49.35
467	A52	3	T2	174	96	197	38.95
468	A52	3	T3	174	73	158	32.86
469	A53	1	T1	145	NA	NA	NA
470	A53	1	T2	145	111	192	11.23
471	A53	1	T3	145	82	163	12.42
472	A53	2	T1	139	124	230	19.34
473	A53	2	T2	139	96	202	31.24
474	A53	2	T3	139	77	181	24.64
475	A53	3	T1	79	120	220	43.21
476	A53	3	T2	79	98	192	29.03
477	A53	3	T3	79	77	174	22.53
478	A54	1	T1	52	128	224	56.32
479	A54	1	T2	52	110	196	17.34
480	A54	1	T3	52	88	NA	NA
481	A54	2	T1	104	136	229	43.54
482	A54	2	T2	104	110	201	27.87
483	A54	2	T3	104	90	185	29.45
484	A54	3	T1	120	134	235	74.5
485	A54	3	T2	120	112	207	19.82
486	A54	3	T3	120	82	NA	NA
487	A55	1	T1	92	NA	NA	NA
488	A55	1	T2	92	110	202	51.87
489	A55	1	T3	92	83	183	25.41
490	A55	2	T1	60	126	228	61.55
491	A55	2	T2	60	106	204	47.64
492	A55	2	T3	60	88	178	43.89
493	A55	3	T1	97	NA	NA	NA
494	A55	3	T2	97	108	197	35.67
495	A55	3	T3	97	96	173	31
496	A56	1	T1	125	116	230	53.71
497	A56	1	T2	125	102	202	29.03
498	A56	1	T3	125	81	183	25.06
499	A56	2	T1	42	116	228	47.68
500	A56	2	T2	42	100	200	NA
501	A56	2	T3	42	81	174	30.98
502	A56	3	T1	133	116	220	72.34
503	A56	3	T2	133	102	202	56.43
504	A56	3	T3	133	80	173	18.18
505	A57	1	T1	36	112	221	88.32
506	A57	1	T2	36	84	197	44.88
507	A57	1	T3	36	73	172	44.68
508	A57	2	T1	140	112	230	62
509	A57	2	T2	140	96	209	78.97
510	A57	2	T3	140	80	178	41.69
511	A57	3	T1	45	112	237	65.32
512	A57	3	T2	45	96	209	34.68
513	A57	3	T3	45	80	178	49.99
514	A58	1	T1	144	124	235	48.49
515	A58	1	T2	144	NA	NA	NA
516	A58	1	T3	144	82	183	40.36
517	A58	2	T1	168	130	230	79.83
518	A58	2	T2	168	102	202	74.55
519	A58	2	T3	168	82	178	68.93
520	A58	3	T1	44	124	231	92.98
521	A58	3	T2	44	100	203	29.56
522	A58	3	T3	44	81	182	32.99
523	A59	1	T1	56	112	160	198.7
524	A59	1	T2	56	92	132	108.9
525	A59	1	T3	56	63	110	38.05
526	A59	2	T1	6	NA	NA	NA
527	A59	2	T2	6	NA	NA	NA
528	A59	2	T3	6	77	116	183.51
529	A59	3	T1	115	109	160	NA
530	A59	3	T2	115	88	132	189.77
531	A59	3	T3	115	67	113	109.93
532	A60	1	T1	19	NA	NA	NA
533	A60	1	T2	19	78	132	65.37
534	A60	1	T3	19	63	106	25.73
535	A60	2	T1	94	102	160	69.76
536	A60	2	T2	94	78	132	43.5
537	A60	2	T3	94	59	106	37.68
538	A60	3	T1	118	102	160	93.66
539	A60	3	T2	118	78	132	40.18
540	A60	3	T3	118	57	106	30.59
