## Supplementary material for "Phenotypic differentiation between highland and coastal quinoa under cold stress conditions": R Scripts: growth_rates_fit_cold_days1-15.txt

Accession	Replicate	mumax	rsquare	intercept
A01	1	0.103093580180039	0.864664552421136	7.20055065739999
A01	2	0.145332868568844	0.898337533376382	6.95075187825075
A01	3	0.120208533061247	0.875384326772863	7.14288571449963
A02	1	0.137592298583038	0.93923973684753	6.86746979744992
A02	2	0.150492718156304	0.950421055927922	6.95758112016081
A02	3	0.126165078467837	0.932155454044136	6.92657095330505
A03	1	0.161717919735645	0.933059000110802	6.78273559529058
A03	2	0.180649663280984	0.927599311497392	6.80197861792326
A03	3	0.154336978646949	0.948856515149277	6.64827768076678
A04	1	0.0974787706865365	0.864641559518175	7.6368312053402
A04	2	0.121317350541098	0.905975383476219	7.66162854344777
A04	3	0.136785156384367	0.865194150312945	7.43211785966547
A05	1	0.133003265935919	0.952320009505109	6.90591730546063
A05	2	0.0608360826153882	0.567062171015917	8.04508443269545
A05	3	0.123595750266375	0.957738176623119	7.03996930446965
A06	1	0.149822257937037	0.93926567671208	6.8958024936767
A06	2	0.125624910426695	0.88755467514898	6.97770095323237
A06	3	0.189753387250551	0.964458664023194	6.45150905990273
A07	1	0.166044399146836	0.962805152146085	6.7856631208134
A07	2	0.166624251641469	0.960685916585929	6.81373947732859
A07	3	0.134306407771441	0.877883488653118	7.11906913934766
A08	1	0.140022014239556	0.95801525832375	7.0261246226421
A08	2	0.117599491127039	0.946327406354984	7.47264264452231
A08	3	0.137996537709963	0.952655979443516	7.26895806226421
A09	1	0.0950827300143306	0.892672833837562	6.98554187952615
A09	2	0.156851862013882	0.970931369906874	6.83083732622576
A09	3	0.133407508938201	0.971052463537824	6.89253518296393
A10	1	0.145396812686671	0.933606171573305	7.05388834969437
A10	2	0.171257448506892	0.951457273255457	6.87969387698406
A10	3	0.146909026455031	0.971536854991717	7.00026703315908
A11	1	0.0935017552981758	0.885092988946616	6.95934296006993
A11	2	0.117284807792914	0.968566652964989	7.0224982554224
A11	3	0.142194776697305	0.943140601024232	6.79954697415108
A12	1	0.0704068186048244	0.754775120264702	7.17185463171318
A12	2	0.0812348066885169	0.926249169016579	7.07115868448501
A12	3	0.064889178004866	0.671597213047675	7.34955603709469
A13	1	0.160685076555253	0.981067839852367	6.16846780814493
A13	2	0.079489815507467	0.935165021345609	7.29054193358899
A13	3	0.0563692480068246	0.870908236053023	7.4960952765709
A14	1	0.167518329962576	0.959984964208592	6.82603944512902
A14	2	0.152871178249596	0.879229434739611	7.24009588452844
A14	3	0.159150555119652	0.964070962905237	6.8892461069977
A15	1	0.139043249175121	0.94620150255993	7.09267687143913
A15	2	0.118963906407904	0.965755415267841	7.38268213118211
A15	3	0.0939634126290487	0.87204333132106	7.34038474522246
A16	1	0.109483745415041	0.881918012195953	6.95512879647343
A16	2	0.0723289131345285	0.825491817961552	7.29069602447279
A16	3	0.121725738512334	0.917277545775509	7.04387122974966
A17	1	0.0612274719011775	0.467026036020073	7.25916321913366
A17	2	0.214597214329642	0.863261412966109	5.30462424959567
A17	3	0.113816862903809	0.853340830741107	6.72254562335627
A18	1	0.0374920752932703	0.529913579552336	7.58030974305868
A18	2	0.081325460567781	0.782447645676454	6.99350493634585
A18	3	0.122532565061688	0.878159597153924	7.12178910480803
A19	1	0.140411863386421	0.944594346652942	6.85412165651764
A19	2	0.130534722581283	0.976134737841066	6.84380935126265
A19	3	0.15975791623334	0.949527992680936	6.66607533087186
A20	1	0.170077491042971	0.973219034606329	6.6311372561023
A20	2	0.138548548671773	0.978252948595492	7.00194307527455
A20	3	0.135263886766447	0.89280669009075	7.03881568479845
A21	1	0.138693044811461	0.935650224155174	6.73428553915646
A21	2	0.139476860676341	0.928599810047032	6.87108843236168
A21	3	0.118554956780073	0.889755512831733	6.97392513321429
A22	1	0.114495171122086	0.916581413336828	6.49879147485168
A22	2	0.0469117451905325	0.425549931284138	7.5024058629354
A22	3	0.0500784239453819	0.794278021057356	7.30165775123699
A23	1	0.182323446497801	0.867013242527108	5.63287875777606
A23	2	0.112630614778755	0.950331790372819	6.81583963501388
A23	3	0.125172033764455	0.692607723090743	7.01448877582629
A24	1	0.159886491477641	0.974822259689371	6.77069082158282
A24	2	0.187017365524269	0.965962829385472	6.49586988177812
A24	3	0.145380917343727	0.909600223866042	7.03495289535723
A25	1	0.0523094501750377	0.6300170900698	7.30497805069233
A25	2	0.0511971112237514	0.6822492600938	7.68044330296145
A25	3	0.0851538115729581	0.862606817086053	7.3286450648915
A26	1	0.132322934572916	0.973198139617688	7.12391069889132
A26	2	0.128639994151996	0.979282095478417	7.22165957730853
A26	3	0.122525560355412	0.885297382102171	7.33027460093101
A27	1	0.143676436761817	0.949781498248369	7.19955577573836
A27	2	0.163569019475413	0.908297800647559	7.07669778928655
A27	3	0.141587948069238	0.870303041802443	7.32237887097494
A28	1	0.126072407406778	0.937875219986369	7.18547360063183
A28	2	0.15134222916938	0.961246211034066	6.94151852444887
A28	3	0.141073698100828	0.885352960201963	7.26016166545509
A29	1	0.110382453164065	0.852932970517986	7.58790037321601
A29	2	0.113735540401466	0.956496117173052	7.55524618319897
A29	3	0.0953123967251937	0.856487960838557	7.76312697661495
A30	1	0.0672069599907809	0.943831978504618	7.33387216580743
A30	2	0.0226467259822751	0.421020305389742	7.72554629499619
A30	3	0.0892673733744501	0.885076053467325	7.22270501623166
A31	1	0.122840159851071	0.912604896993663	7.30183859341495
A31	2	0.119854750386174	0.805920489163479	7.72068569226704
A31	3	0.13422219763722	0.830563829206734	7.51793018399112
A32	1	0.143388325291396	0.965717686352517	6.93311687853075
A32	2	0.18329695027803	0.916918650825182	6.41388046023124
A32	3	0.146245645991675	0.945071021408127	6.74108583016092
A33	1	0.171330300984092	0.947131649651692	6.41738315349814
A33	2	0.125447614196882	0.944519865384888	7.10435226208784
A33	3	0.145902586413586	0.949336971282294	6.93368175023418
A34	1	0.151520408705888	0.913787858614008	6.71692890192969
A34	2	0.157070129295721	0.962096309641908	7.00073470347464
A34	3	0.173607489991472	0.905112614201248	6.7978380918575
A35	1	0.130560432700145	0.881854655677954	7.35019506901322
A35	2	0.117638591094746	0.827598931984469	7.65310405134753
A35	3	0.131699893318733	0.863802889084728	7.62922151753429
A36	1	0.120349338044306	0.80790867486174	7.44720187396493
A36	2	0.138103143442763	0.91818674681295	7.26427248699374
A36	3	0.146782527986158	0.841860430850487	7.40386232500733
A37	1	0.132153589855233	0.900952146622481	6.49081353393952
A37	2	0.102255963003814	0.72077125305993	7.20447284454989
A37	3	0.0411511643085499	0.231937540872883	7.72036620824651
A38	1	0.111826959021622	0.915415524022276	7.59535748936871
A38	2	0.102931021873382	0.960198198575256	7.68773148610356
A38	3	0.120679841804841	0.953503941301656	7.54684238988292
A39	1	0.109429887563452	0.924768972943481	7.25830921121558
A39	2	0.128275913168322	0.899715920663291	7.22190648264735
A39	3	0.128149780681394	0.969721598525748	7.03964213186478
A40	1	0.160304909452064	0.947678875258783	6.82964293491911
A40	2	0.163327384755263	0.932914344060261	6.92975846779507
A40	3	0.147621325978326	0.924098181611653	6.93646782620083
A41	1	0.120732797744733	0.910286148673873	7.38977470190508
A41	2	0.11252781379553	0.947977062088441	7.49457830267119
A41	3	0.109611165034664	0.936821092280058	7.52111510970548
A42	1	0.180951488708974	0.957029549504547	6.21966996842228
A42	2	0.181707764377636	0.961677895607037	6.72975833431999
A42	3	0.16988361160709	0.897459815475926	6.60229288851018
A43	1	0.147234991110579	0.959114171375883	6.27376826108516
A43	2	0.165391225038791	0.959584679724828	6.66603152306813
A43	3	0.131965549742408	0.901307744059	6.95194144024638
A44	1	0.120329614581947	0.905073930461273	6.6288761197181
A44	2	0.162589782165044	0.956636042908079	6.13858633972417
A44	3	0.156449819357844	0.978415300890884	6.18106187651227
A45	1	0.149923724850026	0.969102626937492	6.62862530076163
A45	2	0.160717573145119	0.957070334861639	6.8971315630483
A45	3	0.158437926273936	0.966464897729333	6.48718504924705
A46	1	0.156341837562444	0.951763256398181	6.97079692007567
A46	2	0.147491608727738	0.927693652584429	6.94208883689057
A46	3	0.146421874708815	0.944962656365716	7.1412688554543
A47	1	0.132707529881546	0.954830491119882	7.01134481564641
A47	2	0.0825597774443974	0.67996360815683	7.9045160598756
A47	3	0.126930532204273	0.91098501108425	7.08683053063203
A48	1	0.0868480051311534	0.962059918987916	7.79842848440093
A48	2	0.0985925398428521	0.940643555561071	7.79405662965457
A48	3	0.100402033810434	0.932418143783385	7.75352035971511
A49	1	0.100135969085728	0.902397051079831	7.71739693676781
A49	2	0.117700109423086	0.877217437668327	7.50450671640012
A49	3	0.104407393381497	0.957031606600506	7.55303148661822
A50	1	0.206711192376784	0.960720985674005	5.86816775781733
A50	2	0.215753014801004	0.939323695738793	6.10999450417495
A50	3	0.176215296871571	0.973646912014086	6.26149565212037
A51	1	0.136728218929799	0.913203746149211	7.16116184573189
A51	2	0.14946458752907	0.956430905620679	7.13542546327058
A51	3	0.113375081051119	0.960755191290394	7.4620622285798
A52	1	0.16156023306647	0.893341362428348	6.96088589695171
A52	2	0.12889480238432	0.913663530783633	7.33275659417375
A52	3	0.120980933254077	0.898772925448004	7.36687731517391
A53	1	0.117108471823898	0.923654574094082	7.14412530183608
A53	2	0.149770589283001	0.910609928002242	6.91809059355635
A53	3	0.111188696101627	0.892530956701704	7.19975996604948
A54	1	0.144941730816195	0.932016218124812	6.51067800088472
A54	2	0.157643019106936	0.910800034665436	6.96287416720374
A54	3	0.174929885951669	0.942174119551418	6.57494587334538
A55	1	0.140931287109731	0.944092149587306	6.24434584948053
A55	2	0.157802915530827	0.944652960765474	6.1644874188293
A55	3	0.156584194511585	0.928759724288957	6.15928397771047
A56	1	0.159833311812079	0.924827687025746	6.92287298805442
A56	2	0.16728873062274	0.877870772227449	7.072631643056
A56	3	0.164246875069226	0.858371399850451	7.06947800774079
A57	1	0.0809402867029886	0.850736303590031	7.59531387672922
A57	2	0.139556478410963	0.898656517229661	7.33218035095194
A57	3	0.133348565629609	0.925701689041932	7.19605235248038
A58	1	0.158772400921189	0.922518182491672	6.99059421250178
A58	2	0.161123526428612	0.907066123916093	7.13812923290515
A58	3	0.171021448573872	0.90063904434636	7.11026933832536
A59	1	0.0790123085910297	0.784395416842033	7.65541049781967
A59	2	0.0734824845857107	0.820544931975049	7.40201602534898
A59	3	0.0969168206620263	0.885573237809184	7.45202578556653
A60	1	NA	NA	NA
A60	2	NA	NA	NA
A60	3	NA	NA	NA
