## Supplementary material for "Phenotypic differentiation between highland and coastal quinoa under cold stress conditions": R Scripts: growth_rates_fit_RT_days1-3.txt

Accession	Replicate	mumax	rsquare	intercept
A01	1	0.681775601968399	0.840601142723671	7.21989847589281
A01	2	0.812587738066484	0.803960929705264	6.88476020568377
A01	3	0.832005781345173	0.945451000714926	6.78809723135633
A02	1	0.645316467402565	0.850780666940873	7.04728942096893
A02	2	0.679708740044107	0.994470496796884	6.95317705458502
A02	3	0.712819583847859	0.999943256397233	6.79948372581024
A03	1	0.589415074621181	0.872076041833233	7.21143354739137
A03	2	0.817343433025307	0.837860085573544	6.88286458720315
A03	3	0.960188209540451	0.948183818041117	6.50950389248825
A04	1	0.439332190636107	0.795658545924507	7.93130392416923
A04	2	0.564452038101434	0.83321610610794	7.6894589837109
A04	3	0.605188069874757	0.746105417965205	7.6491729317568
A05	1	0.680232122100723	0.878500045847967	7.35683387706062
A05	2	0.716884501846816	0.865735339221126	7.31155727508134
A05	3	0.787976377812452	0.972435817460309	7.17013628388391
A06	1	0.780767973385134	0.924273631653503	7.09428886251872
A06	2	0.669031314997804	0.912355934065301	7.22690619437217
A06	3	0.774369172324843	0.915770632448283	6.86453719884658
A07	1	0.663286609652313	0.909112129428155	7.08124204954016
A07	2	0.750830170248378	0.821387573056086	7.22524535044794
A07	3	0.955359063479607	0.93764020261894	6.70690686870521
A08	1	0.494751490208091	0.693166883109168	7.83590665255807
A08	2	0.614758669522322	0.740289664677676	7.61741477611927
A08	3	0.587123935718351	0.872907459831542	7.53796546432812
A09	1	0.698540194850003	0.952467021623402	6.95201263160966
A09	2	0.84343771873331	0.955244073398232	6.99390714552325
A09	3	0.849117407701526	0.918614077784146	6.76315322292995
A10	1	0.624031567265419	0.87564543472597	7.36223828989242
A10	2	0.785955174382975	0.924951746556814	7.11191225578287
A10	3	0.708888398517665	0.908012508006355	7.14710185865089
A11	1	0.62293717685138	0.952505795648468	7.12792011821099
A11	2	0.716492334931441	0.914828142074949	7.07133326790701
A11	3	0.722668178532825	0.959041753620542	6.98148574532086
A12	1	0.522675110306313	0.999555841424886	6.95183991700182
A12	2	0.584428849654884	0.984916744843909	7.19738586766447
A12	3	0.559389578629713	0.995875742819987	7.06381100004557
A13	1	0.385408192593058	0.999999258706389	7.40660869303797
A13	2	-0.316807956597384	0.472662266358369	9.27417148254005
A13	3	0.454073551495607	0.905974490725826	7.43397322008347
A14	1	0.560360727473034	0.64416995462825	7.6801313571148
A14	2	0.769442461133688	0.846437648001021	7.13751802700107
A14	3	0.737200519686984	0.776705967884652	7.31644236352552
A15	1	0.819311822270168	0.844841900114516	7.07570877144817
A15	2	0.724272070462489	0.948160305064192	7.4119379609573
A15	3	0.80122793455294	0.974457846961357	6.95664139257437
A16	1	0.865841269426762	0.990758800534657	6.66446566877768
A16	2	0.498864889988685	0.943434846466905	7.13196757241155
A16	3	0.647038833029552	0.998870394442466	6.94767532535862
A17	1	0.571278000651886	1	7.03311031677232
A17	2	1.02526173776486	1	5.83288581223353
A17	3	0.575876743603987	0.998873003569528	6.83722478082765
A18	1	0.653746057873446	0.793086931330334	7.09032073896816
A18	2	0.678290059225001	0.992399077129183	6.93905497945615
A18	3	0.514024636516508	0.883065144887344	7.37450281038264
A19	1	0.573363299643127	0.772205193673096	7.45481117378732
A19	2	0.813571307192117	0.793580132451992	6.88908591535128
A19	3	0.768402998618647	0.854492291757205	7.03283047604804
A20	1	0.563427537262245	0.884617007760868	7.3248279813022
A20	2	0.676207802720252	0.717982275714942	7.18960907234835
A20	3	0.681057998821633	0.876180958346425	7.34420758236265
A21	1	0.687248791401227	0.943275527111228	7.08407203100019
A21	2	0.818624196860976	0.890513891005494	6.78700853018265
A21	3	0.796254813252521	0.932045952167265	6.99831258498834
A22	1	0.52930609433608	1	6.85315319861555
A22	2	0.852199161989333	0.966663880814318	6.43207495941362
A22	3	0.781392198609326	0.992551477944339	6.61109135126852
A23	1	0.649323041212063	0.968231918630294	6.94231505488843
A23	2	0.518351703648096	0.974818137443286	7.2176126360169
A23	3	0.360611065751994	1	7.51423675315475
A24	1	0.647748690969555	0.794078438290914	7.3762005775863
A24	2	0.946562646414729	0.917679132490818	6.82208251169867
A24	3	0.850619657884006	0.886991100236669	6.96613295881489
A25	1	0.419888233579334	0.997894524526541	7.45023361394648
A25	2	0.177123586831864	0.985687420748838	7.52933144334803
A25	3	0.386603374781289	0.983061965774592	7.35972158844031
A26	1	0.361115112610673	0.794926856229167	8.06565387372704
A26	2	0.52231887527017	0.801233221533324	7.79835541079238
A26	3	0.698246603934208	0.888007717200231	7.37535013706084
A27	1	0.46092071063139	0.785893136147512	7.90584487186737
A27	2	0.454906216107862	0.803900682161324	7.81651529744744
A27	3	0.466857160406205	0.713266741825518	7.78287934295863
A28	1	0.660740048132445	0.89357725837411	7.46142174046423
A28	2	0.69555789528926	0.919607338997681	7.42729493321073
A28	3	0.845129698005383	0.946972444994998	7.02325710098177
A29	1	0.406815985960812	0.696682349709348	8.09636085579628
A29	2	0.661456497149333	0.866601746865084	7.47373179752668
A29	3	0.613790040908156	0.912284628946433	7.49417142225377
A30	1	0.332505119856104	0.949010525429998	7.47639869306118
A30	2	0.697050873743778	0.935291496283962	6.68988010203392
A30	3	0.319329772380478	1	6.8591879869365
A31	1	0.389253862986898	0.714512869217448	8.11054937703443
A31	2	0.482549087222924	0.697751002873884	7.8963082342696
A31	3	0.657132577135887	0.906915982875216	7.71331939849554
A32	1	0.642431925130615	0.861098080975468	7.43130646156402
A32	2	0.880030963515438	0.940336252000741	6.6767978142463
A32	3	0.717387779069375	0.989915536202954	7.02760977996586
A33	1	0.678271771916612	0.861358456872816	7.23703910126052
A33	2	0.687167344812916	0.879020248324935	7.32832165612055
A33	3	0.903311727727794	0.933699872805155	6.87171493155637
A34	1	0.688557496317554	0.906561638913268	7.2964527416162
A34	2	0.674763948121216	0.873393856287989	7.42568852417638
A34	3	0.676927234819314	0.91954666460964	7.16975408433135
A35	1	0.537687406498363	0.997666037332167	7.45334096643481
A35	2	0.667081061619015	0.793657236562312	7.43647762734235
A35	3	0.605114066124591	0.808251481447445	7.48156848089508
A36	1	0.389899247055628	0.585082367689233	8.01196046286096
A36	2	0.695189476797534	0.817117549006771	7.32321628001213
A36	3	0.719862247467067	0.805929895431585	7.36801692757398
A37	1	0.703692242811594	0.932807736099538	7.02026696187997
A37	2	0.806178756706043	0.970945123285269	6.82798820532626
A37	3	0.608353544800727	0.75717991923009	7.2103813053036
A38	1	0.611885555927283	0.99896315690003	7.54842644502259
A38	2	0.538788427125268	0.868791313319297	7.74419418592852
A38	3	0.679967806910748	0.993693526463912	7.37127726467381
A39	1	0.580127173865486	0.977072057499835	7.27667055526648
A39	2	0.567369709665225	0.967733992040934	7.26304011532155
A39	3	0.483397386259305	0.959133756822411	7.37704685427504
A40	1	0.714443061808714	0.924655743037385	7.11385459169606
A40	2	0.749788109354201	0.798506919912775	7.13470923300949
A40	3	0.773924379472467	0.879229909882966	7.04537451342233
A41	1	0.616795323201072	0.800166704986918	7.49870727331753
A41	2	0.668302314062823	0.779780209440462	7.40705171043844
A41	3	0.587904936215212	0.790014477781201	7.62667920609001
A42	1	0.778409707742977	0.903870677211673	7.05925217271468
A42	2	0.805729491666974	0.858524749552532	6.97068577611297
A42	3	0.752324752905349	0.889974250128258	6.94111567951025
A43	1	0.732258849911078	0.890583371571711	6.91044939767052
A43	2	0.669097440995692	0.956025762658425	6.9947632854435
A43	3	0.826178746602383	0.924735454914305	6.72114263108529
A44	1	0.614977924427423	0.985831480182837	7.22013713588878
A44	2	0.769952710905988	0.900607229089012	6.69863249472875
A44	3	0.843969419525979	0.992039705083947	6.68079476641274
A45	1	0.788943222688718	0.897603912292845	6.98852521685408
A45	2	0.846520636998182	0.930904258481174	6.77123384781873
A45	3	0.790531857950966	0.840528952184926	7.02401176786265
A46	1	0.712631687549982	0.808780157172663	7.09754261594027
A46	2	0.957414652445212	0.903510251222263	6.33284595975628
A46	3	0.819137346442244	0.943743815013917	6.88591787682271
A47	1	0.489720484023868	0.793890595303379	7.5829226174417
A47	2	0.668026638565672	0.720233288023143	7.12234405373838
A47	3	0.67471391703423	0.880808981336315	7.39846393711458
A48	1	0.355851991130817	0.879136065920239	8.11797873515847
A48	2	0.329864749408911	0.806372087225698	8.19016938999254
A48	3	0.566334334378771	0.749053543939094	7.64525988732933
A49	1	0.587208535878964	0.807278177709139	7.64155980857652
A49	2	0.452117411272183	0.889095990294504	7.97947066231826
A49	3	0.780935117631368	0.829713617807674	7.12164750427196
A50	1	0.865399354412964	0.934436244863098	6.78219548512377
A50	2	0.830710480279562	0.939936124618029	6.77914165150319
A50	3	0.962132544821021	0.956952626540167	6.48275434256836
A51	1	0.520486933215705	0.751397258046132	7.65108175889076
A51	2	0.52077994592938	0.792193537512076	7.75253250470259
A51	3	0.767056864029917	0.890992125067586	7.30778654263185
A52	1	0.500649518727572	0.831366837284443	7.63865349431061
A52	2	0.610561787823439	0.819310736785954	7.49129093463007
A52	3	0.765101730917169	0.848904224739299	7.20294656305733
A53	1	0.790882815705665	0.925596803092555	6.91590367192409
A53	2	0.654208162517229	0.987470642564808	6.98794355405305
A53	3	0.630458955144542	0.935665984421594	7.23915612245108
A54	1	0.765240512743169	0.915293518137559	7.21476913454862
A54	2	0.747595139035503	0.910270505348204	7.04508879290299
A54	3	0.826790066743231	0.928579695434643	6.8612526962901
A55	1	0.806614173688607	0.940676451565576	6.70185693588629
A55	2	0.877975665996116	0.99959744220077	6.5226460596378
A55	3	0.936768783177631	1	6.19319159694123
A56	1	0.635244408626513	0.72459147283309	7.30410038998697
A56	2	0.786819699008321	0.911153124414449	7.04725230220121
A56	3	0.777482146527608	0.867659529557589	7.18229009863954
A57	1	0.486417161818423	0.806860378939369	7.57590701279359
A57	2	0.638581389474982	0.959251379710486	7.42835252258732
A57	3	0.704493445988412	0.85782258851566	7.24078656114504
A58	1	0.724888317251652	0.842357423922012	7.24807209021496
A58	2	0.834474635463559	0.840109452372476	7.05189814462091
A58	3	0.83469671769749	0.946826580756025	7.01594705569235
A59	1	0.557109490095592	0.87993808457859	7.25634146149957
A59	2	0.53046540469888	0.929374632588873	7.43444892366719
A59	3	0.725167614473535	0.873031074850912	7.10103920901193
A60	1	NA	NA	NA
A60	2	NA	NA	NA
A60	3	NA	NA	NA
