## Supplementary material for "Phenotypic differentiation between highland and coastal quinoa under cold stress conditions": R Scripts: Healthy_Seedlings.csv

	...1	...2	ID	Rep	Treatment	Healthy_seedlings	Healthy_seedlings_Perc
1	1	1	A01	R1	RT	9	90
2	2	2	A02	R1	RT	7	70
3	3	3	A03	R1	RT	8	80
4	4	4	A04	R1	RT	7	70
5	5	5	A05	R1	RT	10	100
6	6	6	A06	R1	RT	10	100
7	7	7	A07	R1	RT	10	100
8	8	8	A08	R1	RT	9	90
9	9	9	A09	R1	RT	8	80
10	10	10	A10	R1	RT	7	70
11	11	11	A11	R1	RT	10	100
12	12	12	A12	R1	RT	8	80
13	13	13	A13	R1	RT	7	70
14	14	14	A14	R1	RT	10	100
15	15	15	A15	R1	RT	8	80
16	16	16	A16	R1	RT	5	50
17	17	17	A17	R1	RT	7	70
18	18	18	A18	R1	RT	5	50
19	19	19	A19	R1	RT	10	100
20	20	20	A20	R1	RT	5	50
21	21	21	A21	R1	RT	9	90
22	22	22	A22	R1	RT	4	40
23	23	23	A23	R1	RT	5	50
24	24	24	A24	R1	RT	9	90
25	25	25	A25	R1	RT	7	70
26	26	26	A26	R1	RT	9	90
27	27	27	A27	R1	RT	9	90
28	28	28	A28	R1	RT	10	100
29	29	29	A29	R1	RT	10	100
30	30	30	A30	R1	RT	1	10
31	31	31	A31	R1	RT	9	90
32	32	32	A32	R1	RT	10	100
33	33	33	A33	R1	RT	10	100
34	34	34	A34	R1	RT	6	60
35	35	35	A35	R1	RT	9	90
36	36	36	A36	R1	RT	10	100
37	37	37	A37	R1	RT	7	70
38	38	38	A38	R1	RT	10	100
39	39	39	A39	R1	RT	3	30
40	40	40	A40	R1	RT	9	90
41	41	41	A41	R1	RT	9	90
42	42	42	A42	R1	RT	8	80
43	43	43	A43	R1	RT	10	100
44	44	44	A44	R1	RT	9	90
45	45	45	A45	R1	RT	8	80
46	46	46	A46	R1	RT	9	90
47	47	47	A47	R1	RT	10	100
48	48	48	A48	R1	RT	10	100
49	49	49	A49	R1	RT	10	100
50	50	50	A50	R1	RT	10	100
51	51	51	A51	R1	RT	9	90
52	52	52	A52	R1	RT	10	100
53	53	53	A53	R1	RT	7	70
54	54	54	A54	R1	RT	10	100
55	55	55	A55	R1	RT	10	100
56	56	56	A56	R1	RT	10	100
57	57	57	A57	R1	RT	7	70
58	58	58	A58	R1	RT	7	70
59	59	59	A59	R1	RT	2	20
60	60	60	A60	R1	RT	0	0
61	61	61	A01	R2	RT	6	60
62	62	62	A02	R2	RT	9	90
63	63	63	A03	R2	RT	10	100
64	64	64	A04	R2	RT	9	90
65	65	65	A05	R2	RT	10	100
66	66	66	A06	R2	RT	10	100
67	67	67	A07	R2	RT	9	90
68	68	68	A08	R2	RT	10	100
69	69	69	A09	R2	RT	10	100
70	70	70	A10	R2	RT	7	70
71	71	71	A11	R2	RT	8	80
72	72	72	A12	R2	RT	5	50
73	73	73	A13	R2	RT	1	10
74	74	74	A14	R2	RT	10	100
75	75	75	A15	R2	RT	4	40
76	76	76	A16	R2	RT	4	40
77	77	77	A17	R2	RT	7	70
78	78	78	A18	R2	RT	1	10
79	79	79	A19	R2	RT	9	90
80	80	80	A20	R2	RT	8	80
81	81	81	A21	R2	RT	10	100
82	82	82	A22	R2	RT	5	50
83	83	83	A23	R2	RT	4	40
84	84	84	A24	R2	RT	9	90
85	85	85	A25	R2	RT	1	10
86	86	86	A26	R2	RT	9	90
87	87	87	A27	R2	RT	8	80
88	88	88	A28	R2	RT	10	100
89	89	89	A29	R2	RT	9	90
90	90	90	A30	R2	RT	2	20
91	91	91	A31	R2	RT	7	70
92	92	92	A32	R2	RT	10	100
93	93	93	A33	R2	RT	9	90
94	94	94	A34	R2	RT	9	90
95	95	95	A35	R2	RT	10	100
96	96	96	A36	R2	RT	10	100
97	97	97	A37	R2	RT	7	70
98	98	98	A38	R2	RT	9	90
99	99	99	A39	R2	RT	3	30
100	100	100	A40	R2	RT	10	100
101	101	101	A41	R2	RT	8	80
102	102	102	A42	R2	RT	9	90
103	103	103	A43	R2	RT	10	100
104	104	104	A44	R2	RT	6	60
105	105	105	A45	R2	RT	9	90
106	106	106	A46	R2	RT	9	90
107	107	107	A47	R2	RT	9	90
108	108	108	A48	R2	RT	9	90
109	109	109	A49	R2	RT	8	80
110	110	110	A50	R2	RT	10	100
111	111	111	A51	R2	RT	8	80
112	112	112	A52	R2	RT	9	90
113	113	113	A53	R2	RT	5	50
114	114	114	A54	R2	RT	8	80
115	115	115	A55	R2	RT	10	100
116	116	116	A56	R2	RT	9	90
117	117	117	A57	R2	RT	7	70
118	118	118	A58	R2	RT	10	100
119	119	119	A59	R2	RT	4	40
120	120	120	A60	R2	RT	0	0
121	121	121	A01	R3	RT	10	100
122	122	122	A02	R3	RT	9	90
123	123	123	A03	R3	RT	10	100
124	124	124	A04	R3	RT	10	100
125	125	125	A05	R3	RT	8	80
126	126	126	A06	R3	RT	9	90
127	127	127	A07	R3	RT	10	100
128	128	128	A08	R3	RT	10	100
129	129	129	A09	R3	RT	9	90
130	130	130	A10	R3	RT	9	90
131	131	131	A11	R3	RT	8	80
132	132	132	A12	R3	RT	3	30
133	133	133	A13	R3	RT	5	50
134	134	134	A14	R3	RT	10	100
135	135	135	A15	R3	RT	7	70
136	136	136	A16	R3	RT	8	80
137	137	137	A17	R3	RT	6	60
138	138	138	A18	R3	RT	5	50
139	139	139	A19	R3	RT	9	90
140	140	140	A20	R3	RT	9	90
141	141	141	A21	R3	RT	9	90
142	142	142	A22	R3	RT	9	90
143	143	143	A23	R3	RT	0	0
144	144	144	A24	R3	RT	10	100
145	145	145	A25	R3	RT	3	30
146	146	146	A26	R3	RT	10	100
147	147	147	A27	R3	RT	9	90
148	148	148	A28	R3	RT	10	100
149	149	149	A29	R3	RT	9	90
150	150	150	A30	R3	RT	0	0
151	151	151	A31	R3	RT	8	80
152	152	152	A32	R3	RT	8	80
153	153	153	A33	R3	RT	9	90
154	154	154	A34	R3	RT	8	80
155	155	155	A35	R3	RT	0	0
156	156	156	A36	R3	RT	9	90
157	157	157	A37	R3	RT	8	80
158	158	158	A38	R3	RT	9	90
159	159	159	A39	R3	RT	7	70
160	160	160	A40	R3	RT	10	100
161	161	161	A41	R3	RT	9	90
162	162	162	A42	R3	RT	8	80
163	163	163	A43	R3	RT	10	100
164	164	164	A44	R3	RT	6	60
165	165	165	A45	R3	RT	10	100
166	166	166	A46	R3	RT	8	80
167	167	167	A47	R3	RT	9	90
168	168	168	A48	R3	RT	10	100
169	169	169	A49	R3	RT	10	100
170	170	170	A50	R3	RT	9	90
171	171	171	A51	R3	RT	10	100
172	172	172	A52	R3	RT	10	100
173	173	173	A53	R3	RT	8	80
174	174	174	A54	R3	RT	9	90
175	175	175	A55	R3	RT	10	100
176	176	176	A56	R3	RT	10	100
177	177	177	A57	R3	RT	10	100
178	178	178	A58	R3	RT	10	100
179	179	179	A59	R3	RT	7	70
180	180	180	A60	R3	RT	0	0
181	181	181	A01	R1	K	6	60
182	182	182	A02	R1	K	4	40
183	183	183	A03	R1	K	9	90
184	184	184	A04	R1	K	5	50
185	185	185	A05	R1	K	7	70
186	186	186	A06	R1	K	7	70
187	187	187	A07	R1	K	10	100
188	188	188	A08	R1	K	7	70
189	189	189	A09	R1	K	3	30
190	190	190	A10	R1	K	9	90
191	191	191	A11	R1	K	4	40
192	192	192	A12	R1	K	3	30
193	193	193	A13	R1	K	1	10
194	194	194	A14	R1	K	10	100
195	195	195	A15	R1	K	4	40
196	196	196	A16	R1	K	4	40
197	197	197	A17	R1	K	3	30
198	198	198	A18	R1	K	2	20
199	199	199	A19	R1	K	7	70
200	200	200	A20	R1	K	9	90
201	201	201	A21	R1	K	7	70
202	202	202	A22	R1	K	5	50
203	203	203	A23	R1	K	1	10
204	204	204	A24	R1	K	10	100
205	205	205	A25	R1	K	0	0
206	206	206	A26	R1	K	5	50
207	207	207	A27	R1	K	7	70
208	208	208	A28	R1	K	6	60
209	209	209	A29	R1	K	8	80
210	210	210	A30	R1	K	1	10
211	211	211	A31	R1	K	8	80
212	212	212	A32	R1	K	8	80
213	213	213	A33	R1	K	5	50
214	214	214	A34	R1	K	7	70
215	215	215	A35	R1	K	9	90
216	216	216	A36	R1	K	8	80
217	217	217	A37	R1	K	3	30
218	218	218	A38	R1	K	3	30
219	219	219	A39	R1	K	4	40
220	220	220	A40	R1	K	5	50
221	221	221	A41	R1	K	6	60
222	222	222	A42	R1	K	6	60
223	223	223	A43	R1	K	4	40
224	224	224	A44	R1	K	5	50
225	225	225	A45	R1	K	8	80
226	226	226	A46	R1	K	7	70
227	227	227	A47	R1	K	4	40
228	228	228	A48	R1	K	5	50
229	229	229	A49	R1	K	4	40
230	230	230	A50	R1	K	8	80
231	231	231	A51	R1	K	10	100
232	232	232	A52	R1	K	8	80
233	233	233	A53	R1	K	8	80
234	234	234	A54	R1	K	4	40
235	235	235	A55	R1	K	5	50
236	236	236	A56	R1	K	9	90
237	237	237	A57	R1	K	3	30
238	238	238	A58	R1	K	10	100
239	239	239	A59	R1	K	4	40
240	240	240	A60	R1	K	0	0
241	241	241	A01	R2	K	6	60
242	242	242	A02	R2	K	8	80
243	243	243	A03	R2	K	6	60
244	244	244	A04	R2	K	9	90
245	245	245	A05	R2	K	10	100
246	246	246	A06	R2	K	9	90
247	247	247	A07	R2	K	6	60
248	248	248	A08	R2	K	8	80
249	249	249	A09	R2	K	8	80
250	250	250	A10	R2	K	9	90
251	251	251	A11	R2	K	6	60
252	252	252	A12	R2	K	5	50
253	253	253	A13	R2	K	3	30
254	254	254	A14	R2	K	9	90
255	255	255	A15	R2	K	4	40
256	256	256	A16	R2	K	5	50
257	257	257	A17	R2	K	2	20
258	258	258	A18	R2	K	4	40
259	259	259	A19	R2	K	6	60
260	260	260	A20	R2	K	6	60
261	261	261	A21	R2	K	5	50
262	262	262	A22	R2	K	5	50
263	263	263	A23	R2	K	2	20
264	264	264	A24	R2	K	9	90
265	265	265	A25	R2	K	2	20
266	266	266	A26	R2	K	4	40
267	267	267	A27	R2	K	10	100
268	268	268	A28	R2	K	5	50
269	269	269	A29	R2	K	8	80
270	270	270	A30	R2	K	1	10
271	271	271	A31	R2	K	9	90
272	272	272	A32	R2	K	9	90
273	273	273	A33	R2	K	7	70
274	274	274	A34	R2	K	9	90
275	275	275	A35	R2	K	10	100
276	276	276	A36	R2	K	9	90
277	277	277	A37	R2	K	5	50
278	278	278	A38	R2	K	6	60
279	279	279	A39	R2	K	5	50
280	280	280	A40	R2	K	8	80
281	281	281	A41	R2	K	8	80
282	282	282	A42	R2	K	8	80
283	283	283	A43	R2	K	9	90
284	284	284	A44	R2	K	6	60
285	285	285	A45	R2	K	8	80
286	286	286	A46	R2	K	10	100
287	287	287	A47	R2	K	8	80
288	288	288	A48	R2	K	7	70
289	289	289	A49	R2	K	6	60
290	290	290	A50	R2	K	10	100
291	291	291	A51	R2	K	10	100
292	292	292	A52	R2	K	10	100
293	293	293	A53	R2	K	7	70
294	294	294	A54	R2	K	10	100
295	295	295	A55	R2	K	8	80
296	296	296	A56	R2	K	10	100
297	297	297	A57	R2	K	8	80
298	298	298	A58	R2	K	10	100
299	299	299	A59	R2	K	1	10
300	300	300	A60	R2	K	0	0
301	301	301	A01	R3	K	8	80
302	302	302	A02	R3	K	7	70
303	303	303	A03	R3	K	8	80
304	304	304	A04	R3	K	9	90
305	305	305	A05	R3	K	9	90
306	306	306	A06	R3	K	10	100
307	307	307	A07	R3	K	8	80
308	308	308	A08	R3	K	8	80
309	309	309	A09	R3	K	8	80
310	310	310	A10	R3	K	9	90
311	311	311	A11	R3	K	7	70
312	312	312	A12	R3	K	6	60
313	313	313	A13	R3	K	3	30
314	314	314	A14	R3	K	10	100
315	315	315	A15	R3	K	3	30
316	316	316	A16	R3	K	5	50
317	317	317	A17	R3	K	4	40
318	318	318	A18	R3	K	4	40
319	319	319	A19	R3	K	8	80
320	320	320	A20	R3	K	6	60
321	321	321	A21	R3	K	5	50
322	322	322	A22	R3	K	3	30
323	323	323	A23	R3	K	2	20
324	324	324	A24	R3	K	9	90
325	325	325	A25	R3	K	3	30
326	326	326	A26	R3	K	7	70
327	327	327	A27	R3	K	0	0
328	328	328	A28	R3	K	7	70
329	329	329	A29	R3	K	9	90
330	330	330	A30	R3	K	2	20
331	331	331	A31	R3	K	10	100
332	332	332	A32	R3	K	6	60
333	333	333	A33	R3	K	8	80
334	334	334	A34	R3	K	10	100
335	335	335	A35	R3	K	10	100
336	336	336	A36	R3	K	9	90
337	337	337	A37	R3	K	6	60
338	338	338	A38	R3	K	8	80
339	339	339	A39	R3	K	4	40
340	340	340	A40	R3	K	7	70
341	341	341	A41	R3	K	7	70
342	342	342	A42	R3	K	10	100
343	343	343	A43	R3	K	8	80
344	344	344	A44	R3	K	4	40
345	345	345	A45	R3	K	8	80
346	346	346	A46	R3	K	9	90
347	347	347	A47	R3	K	7	70
348	348	348	A48	R3	K	8	80
349	349	349	A49	R3	K	7	70
350	350	350	A50	R3	K	10	100
351	351	351	A51	R3	K	9	90
352	352	352	A52	R3	K	9	90
353	353	353	A53	R3	K	7	70
354	354	354	A54	R3	K	10	100
355	355	355	A55	R3	K	10	100
356	356	356	A56	R3	K	9	90
357	357	357	A57	R3	K	7	70
358	358	358	A58	R3	K	10	100
359	359	359	A59	R3	K	3	30
360	360	360	A60	R3	K	0	0
